# Autism genes converge on three functional programs organized by neuronal subclass, developmental timing, and cortical patterning

**DOI:** 10.64898/2026.09.22.753508

**Authors:** Rachel L. Smith, Yundan Liao, Lambertus Klei, Lujing Zhang, Yunlong Ma, Miao Tang, F. Kyle Satterstrom, Chiara Auwerx, Jack M. Fu, Joseph D. Buxbaum, Mark J. Daly, Michael E. Talkowski, Luis de la Torre-Ubieta, Yevgenia Kozorovitskiy, Matthew L. MacDonald, Kathryn Roeder, Bernie Devlin, Michael J. Gandal

**Affiliations:** Departments of Psychiatry, Genetics, and Pediatrics, Perelman School of Medicine, University of Pennsylvania, Philadelphia, PA, USA; The Lurie Autism Institute at Penn Medicine and the Children’s Hospital of Philadelphia, University of Pennsylvania, Philadelphia, PA, USA; The Lifespan Brain Institute at Penn Medicine and the Children’s Hospital of Philadelphia, University of Pennsylvania, Philadelphia, PA, USA; Department of Psychiatry, University of Pittsburgh School of Medicine, Pittsburgh, PA, USA; Department of Statistics and Data Science, Carnegie Mellon University, Pittsburgh, PA, USA; Stanley Center for Psychiatric Research, Broad Institute of MIT and Harvard, Cambridge, MA, USA; Analytic and Translational Genetics Unit, Department of Medicine, Massachusetts General Hospital, Boston, MA, USA; Program in Medical and Population Genetics, Broad Institute of MIT and Harvard, Cambridge, MA, USA; Center for Genomic Medicine, Massachusetts General Hospital, Boston, MA, USA; Department of Neurology, Massachusetts General Hospital and Harvard Medical School, Boston, MA, USA; Seaver Autism Center for Research and Treatment, Icahn School of Medicine at Mount Sinai, New York, NY, USA; Department of Psychiatry, Icahn School of Medicine at Mount Sinai, New York, NY, USA; Department of Genetics and Genomic Sciences, Icahn School of Medicine at Mount Sinai, New York, NY, USA; Friedman Brain Institute, Icahn School of Medicine at Mount Sinai, New York, NY, USA; The Mindich Child Health and Development Institute, Icahn School of Medicine at Mount Sinai, New York, NY, USA; Department of Neuroscience, Icahn School of Medicine at Mount Sinai, New York, NY, USA; Institute for Molecular Medicine Finland, University of Helsinki, Helsinki, Finland; Department of Medicine, Harvard Medical School, Boston, MA, USA; Program in Bioinformatics and Integrative Genomics, Harvard Medical School, Boston, MA, USA; Department of Psychiatry and Biobehavioral Sciences, David Geffen School of Medicine, University of California Los Angeles, Los Angeles, CA, USA; Intellectual and Developmental Disabilities Research Center, Semel Institute for Neuroscience and Human Behavior, University of California Los Angeles, Los Angeles, CA, USA; Department of Neurobiology, Northwestern University, Evanston, IL, USA; Computational Biology Department, Carnegie Mellon University, Pittsburgh, PA, USA

**Keywords:** Autism, single-cell genomics, gene regulatory networks, cortical development

## Abstract

Our companion sequencing study uncovered 253 genes robustly associated with autism spectrum disorder (ASD), yet the biological programs they impact, and the cellular, developmental, and spatial contexts in which they converge, remain unresolved. Here we systematically contextualize genes associated with ASD across neurodevelopment and cortical areas, integrating developmental single-cell and spatial atlases with gene- and isoform co-expression, regulatory, proteomic, and synaptic networks. Genetic burden concentrates within temporally-resolved neuronal subclasses: newborn excitatory neurons, immature interneurons, and maturing intratelencephalic lineages. Genes associated with ASD converge on three functional programs—gene regulation, neuronal morphogenesis, and synaptic transmembrane signaling machinery—resolved from 28 ASD-associated networks, several of which are directly regulated by ASD genes including ***MEF2C*, *SOX11***, and ***FOXP2***. These programs are spatially patterned, with risk genes exhibiting an increasing anterior-to-posterior cortical expression gradient, anchored in the primary visual cortex and driven by excitatory neuron gene-regulatory programs. Finally, ASD risk genes associated with more severe developmental phenotypes show broader excitatory neuron enrichment and less interneuron involvement. Together, these findings anchor ASD genetic vulnerability to specific neurodevelopmental lineages, epochs, and molecular substrates, and delineate the features that distinguish ASD from comorbidities with broader developmental impacts.
