## Supplemental Table 1 for "Autism genes converge on three functional programs organized by neuronal subclass, developmental timing, and cortical patterning"

### Sheet: Readme
A	scDRS group analysis of cell type subclass
B	scDRS group analysis of EN and IN lineage
C	scDRS group analysis of age
D	scDRS group analysis of pseudotime bin in EN lineage
E	scDRS group analysis of pseudotime bin in IN lineage
F	per-donor scDRS group analysis of region stratified by subclass

### Sheet: A. subclass
group	n_cell	n_ctrl	assoc_mcp	assoc_mcz	hetero_mcp	hetero_mcz	n_fdr_0.05	n_fdr_0.1	n_fdr_0.2	assoc_mcp_fdr
Astrocyte	11985	1000	0.514486	-0.11177	0.001998	5.56984	3	12	63	0.685981
Cajal-Retzius cell	865	1000	0.016983	2.67588	0.000999001	3.68522	0	2	18	0.0407592
GABAergic neuron	35864	1000	0.00499501	2.88302	0.00599401	3.23995	90	309	1200	0.014985
Glutamatergic neuron	109285	1000	0.000999001	4.87594	0.000999001	6.4918	400	1123	3522	0.00599401
IPC-EN	9058	1000	0.000999001	4.12895	0.00999001	3.55575	37	118	390	0.00599401
IPC-Glia	1551	1000	0.044955	1.80975	0.000999001	5.06353	2	10	37	0.0899101
Microglia	6446	1000	0.001998	3.37394	0.000999001	8.5601	72	236	662	0.00799201
OPC	12105	1000	0.723277	-0.583536	0.000999001	6.23262	4	13	50	0.867932
Oligodendrocyte	24613	1000	0.996004	-2.26838	0.000999001	5.29884	1	8	39	0.996004
Radial glia	16662	1000	0.964036	-1.6122	0.00499501	3.91585	0	8	39	0.996004
Unknown	1322	1000	0.0809191	1.40731	0.022977	2.36473	2	4	22	0.138718
Vascular	2572	1000	0.101898	1.2907	0.000999001	4.39928	5	15	47	0.152847

### Sheet: B. lineage
group	n_cell	n_ctrl	assoc_mcp	assoc_mcz	hetero_mcp	hetero_mcz	n_fdr_0.05	n_fdr_0.1	n_fdr_0.2	cluster	label	assoc_mcp_fdr
ENlineage_1	7519	1000	0.000999001	3.2096	0.0729271	1.67144	12	63	297	1	EN-Newborn	0.004884
ENlineage_10	7868	1000	0.000999001	3.83342	0.000999001	6.99908	55	148	411	10	EN-L2_3_4-IT	0.004884
ENlineage_11	7671	1000	0.383616	0.294818	0.000999001	4.69233	16	37	116	11	EN-L6-IT	0.544488
ENlineage_12	6075	1000	0.00499501	2.85757	0.025974	2.24517	9	47	203	12	EN-Newborn	0.018315
ENlineage_13	3183	1000	0.264735	0.60961	0.001998	4.11547	3	9	52	13	EN-L5_6-NP_EN-L5-ET_EN-Non-IT-Immature	0.401667
ENlineage_14	3918	1000	0.000999001	4.37855	0.002997	3.58941	68	159	426	14	EN-L5-IT	0.004884
ENlineage_15	3832	1000	0.12987	1.13995	0.003996	3.19014	7	19	68	15	EN-L6-CT_EN-Non-IT-Immature_EN-L6b	0.248447
ENlineage_16	6104	1000	0.442557	0.128882	0.000999001	5.2167	3	9	48	16	EN-Newborn_EN-IT-Immature	0.590077
ENlineage_17	6079	1000	0.430569	0.0970308	0.000999001	5.80124	5	13	60	17	EN-IT-Immature_EN-L2_3-IT	0.590077
ENlineage_18	10272	1000	0.0589411	1.65048	0.000999001	7.23083	39	104	277	18	EN-L4_5-IT	0.117882
ENlineage_19	4778	1000	0.192807	0.85815	0.00899101	3.06782	9	22	70	19	EN-L6b	0.35348
ENlineage_2	4996	1000	0.000999001	4.61327	0.001998	4.78794	115	274	660	2	EN-L4-IT	0.004884
ENlineage_21	3437	1000	0.035964	1.90826	0.0469531	2.03545	3	16	71	21	EN-Non-IT-Immature	0.0857143
ENlineage_22	7003	1000	0.000999001	3.54287	0.002997	3.87859	34	109	315	22	IPC-EN	0.004884
ENlineage_23	4082	1000	0.251748	0.642206	0.013986	2.75076	3	12	45	23	EN-L6-CT_EN-Non-IT-Immature	0.401667
ENlineage_24	2177	1000	0.543457	-0.143587	0.017982	2.5987	2	8	23	24	EN-L6b	0.703297
ENlineage_3	5508	1000	0.000999001	3.88838	0.023976	2.61669	30	101	372	3	EN-Newborn_IPC-EN	0.004884
ENlineage_4	1694	1000	0.859141	-1.10763	0.208791	0.712022	0	0	3	4	EN-Non-IT-Immature	0.994795
ENlineage_5	7488	1000	0.783217	-0.812432	0.002997	3.49271	1	7	33	5	EN-IT-Immature	0.931393
ENlineage_6	7760	1000	0.015984	2.3367	0.002997	4.50554	22	78	279	6	EN-L2_3-IT	0.0467033
ENlineage_7	6098	1000	0.000999001	4.52412	0.001998	4.34692	116	286	729	7	EN-L4-IT-V1	0.004884
ENlineage_8	9023	1000	0.976024	-1.78158	0.00599401	3.74003	0	2	14	8	vRG_oRG	0.997003
ENlineage_9	7548	1000	0.888112	-1.19636	0.00899101	3.59011	0	8	34	9	vRG	0.997003
INlineage_1	2681	1000	0.016983	2.26806	0.018981	2.50564	0	10	73	1	IN-MGE-PV	0.0467033
INlineage_10	2671	1000	0.011988	2.55058	0.00599401	3.02055	2	16	103	10	IN-CGE-LAMP5	0.0376766
INlineage_11	2948	1000	0.380619	0.283246	0.00699301	3.02406	1	3	17	11	IN-MGE-SST-deep	0.544488
INlineage_12	2606	1000	0.000999001	4.2625	0.000999001	4.59702	14	33	161	12	IN-CGE-Immature_IN-dLGE-Immature	0.004884
INlineage_13	2008	1000	0.996004	-2.27337	0.015984	2.70413	0	0	2	13	vRG	0.997003
INlineage_14	2293	1000	0.001998	3.50501	0.012987	2.58126	5	21	88	14	IN-dLGE-Immature	0.00879121
INlineage_15	4115	1000	0.21978	0.74788	0.00799201	3.10962	0	3	25	15	IN-MGE-PV	0.386813
INlineage_16	1025	1000	0.261738	0.594297	0.021978	2.47889	0	0	7	16	IN-MGE-PV	0.401667
INlineage_17	3698	1000	0.948052	-1.53473	0.013986	2.73004	0	0	4	17	oRG_tRG	0.997003
INlineage_18	1869	1000	0.038961	1.83721	0.0999001	1.30782	0	3	26	18	IN-CGE-SNCG	0.0857143
INlineage_19	3420	1000	0.984016	-1.92441	0.013986	3.07784	0	1	10	19	vRG	0.997003
INlineage_2	3139	1000	0.038961	1.86587	0.000999001	4.47206	1	6	65	2	IN-CGE-VIP	0.0857143
INlineage_20	1619	1000	0.033966	1.99842	0.000999001	5.88327	1	5	33	20	Tri-IPC	0.0857143
INlineage_22	2048	1000	0.0519481	1.72485	0.003996	3.97247	1	3	38	22	IN-CGE-VIP_IN-CGE-Immature	0.108844
INlineage_3	3166	1000	0.00499501	2.98855	0.00899101	3.23966	4	24	123	3	IN-MGE-Immature_IN-MGE-SST-upper	0.018315
INlineage_4	2359	1000	0.997003	-2.49231	0.017982	2.53755	0	0	0	4	vRG	0.997003
INlineage_5	2850	1000	0.000999001	2.95263	0.003996	3.25513	6	26	149	5	IN-MGE-SST-upper	0.004884
INlineage_6	1965	1000	0.00599401	2.96952	0.025974	2.30957	0	4	59	6	IN-MGE-Immature	0.0202874
INlineage_7	3090	1000	0.688312	-0.506673	0.002997	4.04016	0	0	11	7	vRG	0.860806
INlineage_8	2019	1000	0.704296	-0.611744	0.00499501	3.4431	0	0	3	8	vRG	0.860806
INlineage_9	2488	1000	0.252747	0.674498	0.018981	2.47184	0	2	24	9	IN-MGE-SST-deep	0.401667

### Sheet: C. age
group	n_cell	n_ctrl	assoc_mcp	assoc_mcz	hetero_mcp	hetero_mcz	n_fdr_0.05	n_fdr_0.1	n_fdr_0.2	lineage
Adolescence	16890	1000	0.000999001	4.679	0.001998	4.30769	211	567	1500	EN
First_trimester	20834	1000	0.000999001	5.93607	0.002997	4.29186	55	187	618	EN
Infancy	27385	1000	0.000999001	4.84545	0.000999001	6.09409	234	546	1498	EN
Second_trimester	56049	1000	0.033966	2.03606	0.012987	3.03248	36	176	793	EN
Third_trimester	12955	1000	0.104895	1.27806	0.000999001	4.94427	16	55	197	EN
Adolescence	7961	1000	0.024975	1.97637	0.0579421	1.74516	3	20	167	IN
First_trimester	10873	1000	0.575425	-0.279863	0.001998	5.2217	2	6	59	IN
Infancy	11099	1000	0.011988	2.38246	0.003996	3.08665	9	42	265	IN
Second_trimester	16893	1000	0.030969	2.00027	0.001998	4.49701	7	36	243	IN
Third_trimester	7251	1000	0.000999001	3.84545	0.002997	4.09638	14	56	287	IN

### Sheet: D. pseudotime_bin_EN
group	n_cell	n_ctrl	assoc_mcp	assoc_mcz	hetero_mcp	hetero_mcz	n_fdr_0.05	n_fdr_0.1	n_fdr_0.2
0	1650	1000	0.961039	-1.6723	0.0569431	1.72551	0	1	2
1	1377	1000	0.983017	-1.94565	0.102897	1.36669	0	0	0
2	2020	1000	0.887113	-1.1737	0.00499501	3.40598	0	0	6
3	2934	1000	0.851149	-1.03692	0.001998	4.68069	0	2	12
4	3903	1000	0.977023	-1.77116	0.022977	2.56445	0	5	15
5	649	1000	0.571429	-0.253546	0.118881	1.16385	0	2	5
6	633	1000	0.212787	0.812936	0.00799201	2.5298	1	5	9
7	1564	1000	0.178821	0.962303	0.01998	2.72856	0	5	23
8	2608	1000	0.53047	-0.145049	0.000999001	4.62097	1	5	19
9	1149	1000	0.218781	0.761096	0.000999001	4.36278	2	5	15
10	1439	1000	0.565435	-0.206481	0.003996	3.48551	0	1	11
11	844	1000	0.602398	-0.301767	0.000999001	4.67124	0	3	7
12	477	1000	0.000999001	5.22172	0.123876	1.15478	9	22	50
13	1009	1000	0.000999001	5.08571	0.012987	2.71389	14	37	111
14	666	1000	0.000999001	3.82796	0.014985	2.51347	1	14	40
15	652	1000	0.000999001	3.97873	0.00699301	2.60604	5	10	41
16	525	1000	0.000999001	3.83911	0.202797	0.804359	6	13	42
17	1098	1000	0.000999001	4.34335	0.000999001	3.63243	9	28	88
18	1388	1000	0.000999001	3.51909	0.017982	2.662	4	22	83
19	1958	1000	0.001998	3.37248	0.017982	2.48335	7	28	103
20	1897	1000	0.001998	3.04195	0.028971	2.12575	5	16	77
21	1508	1000	0.000999001	3.55967	0.100899	1.29202	6	21	81
22	2316	1000	0.001998	3.17546	0.131868	1.0225	1	18	91
23	2111	1000	0.000999001	3.29277	0.220779	0.664011	4	18	89
24	852	1000	0.00599401	2.831	0.516484	-0.0357761	3	9	31
25	1477	1000	0.002997	3.05993	0.0719281	1.47943	3	9	62
26	1896	1000	0.00499501	2.88358	0.0499501	1.72037	2	15	69
27	1098	1000	0.016983	2.1131	0.103896	1.29041	1	9	29
28	781	1000	0.0819181	1.41001	0.240759	0.67249	0	3	11
29	742	1000	0.0499501	1.66069	0.431568	0.216779	1	5	21
30	1091	1000	0.15984	0.997924	0.018981	2.29725	1	3	20
31	1192	1000	0.477523	0.0220637	0.021978	2.04721	0	1	6
32	1070	1000	0.218781	0.797294	0.00499501	2.69816	2	3	13
33	1761	1000	0.544455	-0.170462	0.002997	3.4966	0	2	12
34	2422	1000	0.692308	-0.536696	0.00699301	3.06748	0	2	10
35	3218	1000	0.503497	-0.0417734	0.002997	3.53418	1	7	27
36	4979	1000	0.561439	-0.188728	0.000999001	4.64244	7	12	42
37	5567	1000	0.311688	0.451627	0.000999001	5.14521	4	16	58
38	6758	1000	0.0559441	1.59437	0.000999001	6.47412	11	37	134
39	7948	1000	0.00899101	2.33053	0.000999001	5.75614	28	71	226
40	7619	1000	0.022977	2.11455	0.001998	5.7138	18	63	197
41	7345	1000	0.003996	3.40032	0.001998	4.52603	44	112	297
42	6503	1000	0.001998	4.07599	0.001998	4.53672	35	93	262
43	7573	1000	0.000999001	4.13081	0.002997	3.89071	53	114	335
44	5313	1000	0.000999001	4.72363	0.001998	3.65968	38	98	307
45	4819	1000	0.000999001	5.36198	0.002997	3.49254	65	160	373
46	5366	1000	0.000999001	5.00819	0.000999001	4.43259	59	143	388
47	5247	1000	0.000999001	4.43964	0.000999001	4.58295	55	150	371
48	3877	1000	0.002997	3.5973	0.000999001	4.62324	31	83	213
49	1224	1000	0.00499501	3.13855	0.027972	2.22537	15	30	72

### Sheet: E. pseudotime_bin_IN
group	n_cell	n_ctrl	assoc_mcp	assoc_mcz	hetero_mcp	hetero_mcz	n_fdr_0.05	n_fdr_0.1	n_fdr_0.2
0	648	1000	0.989011	-2.12077	0.030969	2.06091	0	0	0
1	752	1000	0.998002	-2.45352	0.001998	3.17722	0	0	2
2	1031	1000	0.955045	-1.54775	0.0489511	1.79848	0	1	3
3	1155	1000	0.909091	-1.28439	0.012987	2.43113	0	0	5
4	1130	1000	0.989011	-2.12027	0.108891	1.24774	0	0	2
5	1709	1000	0.988012	-2.10921	0.020979	2.67377	0	0	3
6	2757	1000	0.808192	-0.885278	0.00899101	3.24706	0	0	6
7	2114	1000	0.861139	-1.06952	0.000999001	4.52888	0	0	3
8	743	1000	0.997003	-2.17901	0.00999001	2.962	0	0	1
9	572	1000	0.976024	-1.86698	0.002997	2.65925	0	0	1
10	818	1000	0.949051	-1.5285	0.112887	1.21461	0	0	1
11	928	1000	0.97003	-1.79242	0.0569431	1.63623	0	0	1
12	842	1000	0.438561	0.0714133	0.002997	2.84526	0	0	5
13	1144	1000	0.127872	1.16268	0.000999001	3.87113	0	1	10
14	786	1000	0.405594	0.201892	0.003996	2.99129	0	2	9
15	529	1000	0.202797	0.805237	0.000999001	3.76571	1	2	8
16	345	1000	0.982018	-1.89619	0.185814	0.902428	0	0	1
17	197	1000	0.806194	-0.875768	0.415584	0.240866	0	0	2
18	13	1000	0.310689	0.455764	0.25974	0.72886	0	0	0
28	135	1000	0.220779	0.758697	0.00899101	2.30122	0	0	3
29	524	1000	0.002997	2.96237	0.1998	0.80635	1	3	17
30	1133	1000	0.00699301	2.90033	0.340659	0.328545	1	8	40
31	1007	1000	0.001998	3.48838	0.478521	-0.0143809	3	8	37
32	1182	1000	0.000999001	4.28662	0.103896	1.25942	3	14	64
33	1486	1000	0.000999001	3.94406	0.015984	2.55887	6	19	84
34	1599	1000	0.003996	3.64282	0.00999001	2.74287	5	15	80
35	990	1000	0.001998	3.58306	0.011988	2.466	3	6	36
36	978	1000	0.001998	3.30491	0.00999001	2.71746	0	4	32
37	1295	1000	0.002997	3.43061	0.034965	1.90509	1	6	48
38	1970	1000	0.00899101	2.67007	0.020979	2.23879	1	8	56
39	2719	1000	0.003996	2.83419	0.0479521	1.83865	0	9	72
40	3126	1000	0.010989	2.45235	0.043956	1.95395	2	10	79
41	3203	1000	0.034965	1.94926	0.00599401	2.87094	0	5	62
42	4041	1000	0.021978	2.16805	0.00699301	3.00637	2	13	83
43	3451	1000	0.0749251	1.547	0.00799201	2.56286	2	5	45
44	3082	1000	0.0769231	1.47945	0.003996	2.9764	2	10	47
45	1499	1000	0.022977	1.93293	0.000999001	3.58555	0	2	27
46	1054	1000	0.012987	2.29357	0.001998	3.04123	2	8	32
47	685	1000	0.186813	0.893377	0.185814	0.857284	0	1	4
48	407	1000	0.192807	0.898597	0.278721	0.544885	0	0	6
49	298	1000	0.137862	1.09457	0.217782	0.668736	0	0	4

### Sheet: F. V1_PFC
subclass_group	donor	z_PFC	z_V1	n_cell_PFC	n_cell_V1	z_diff_V1_minus_PFC
EN	ARK14	1.97819	3.86455	4440	5758	1.88635
EN	ARK31	0.386763	2.41819	5949	4976	2.03142
EN	NIH-1325	2.26242	5.08868	3704	5125	2.82626
EN	NIH-1671	4.40424	4.73675	2681	2403	0.332506
EN	NIH-4341	3.9979	5.12725	1069	4159	1.12935
EN	NIH-4373	2.24623	5.83104	3693	1159	3.58481
EN	NIH-4392	4.1395	2.33883	4037	2482	-1.80067
EN	NIH-4458	2.38197	4.79953	977	1029	2.41756
EN	NIH-5162	3.82158	4.21687	1916	1921	0.395298
EN	NIH-5376	2.72814	4.95795	786	1296	2.22982
EN	NIH-5554	2.98081	2.11527	2418	3480	-0.865537
IN	ARK14	2.4343	2.25401	886	137	-0.180293
IN	ARK31	2.87856	1.32639	1711	371	-1.55217
IN	NIH-1325	3.25518	0.77465	1591	1002	-2.48053
IN	NIH-1671	1.35829	2.14912	677	441	0.790838
IN	NIH-4341	2.57706	1.85058	902	1115	-0.726478
IN	NIH-4373	2.04815	2.20721	1799	659	0.159057
IN	NIH-4392	1.78499	2.33435	1966	983	0.549361
IN	NIH-4458	2.1645	2.22474	883	580	0.0602393
IN	NIH-5162	1.60912	2.06929	1293	1026	0.460161
IN	NIH-5376	1.36923	2.22329	747	519	0.854058
IN	NIH-5554	1.66589	1.5393	1284	968	-0.126586
