## Supplemental Table 2 for "Autism genes converge on three functional programs organized by neuronal subclass, developmental timing, and cortical patterning"

### Sheet: Sheet1
Cluster ID	Cluster name	Supercluster	Class auto-annotation	Neurotransmitter auto-annotation	Neuropeptide auto-annotation	Subtype auto-annotation	Transferred MTG Label	Top three regions	Top three dissections	Top Enriched Genes	Number of cells	DoubletFinder score	Total UMI	Fraction unspliced	Fraction mitochondrial	H19.30.002	H19.30.001	H18.30.002	H18.30.001	Fraction cells from top donor	Number of donors	group
239	MGE_239	MGE interneuron	NEUR	GABA	CCK CHGA CHGB CORT IGF NAMPT NMU NPPC NUCB NXPH PNOC SCG SST TAC UBL VGF proSAAS	INT-SST	N/A	Cerebral cortex: 95.4%, Hippocampus: 1.5%, Basal forebrain: 1.2%	Human M1C: 10.0%, Human MTG: 6.9%, Human A29-A30: 5.1%	AC022905.1, NMU, MAFB, SCARA5, PRDM1, TRBC2, MYO5B, PDCL2, BLM, PNOC	6114	0.0361186171669471	14793.0682041217	0.692877688428056	0.00855371414284253	1782	1840	2261	231	0.369807000327118	4	SST-upper
241	MGE_241	MGE interneuron	NEUR	GABA	CBLN CCK CHGA CHGB CORT IGF NAMPT NMU NUCB NXPH PNOC SCG SST UBL proSAAS	INT-SST	Sst	Cerebral cortex: 90.2%, Basal forebrain: 3.5%, Hippocampus: 2.5%	Human MTG: 6.3%, Human M1C: 5.3%, Human A43: 5.1%	AC011586.2, MSR1, AC022905.1, AC113347.4, MCOLN2, AC011586.1, CMTM8, MYO5B, AL355672.1, SLC27A6	5583	0.0235492673896511	13115.9679383844	0.715207971989237	0.0107240146153932	1901	1503	2066	113	0.370051943399605	4	SST-upper
242	MGE_242	MGE interneuron	NEUR		CBLN CCK CHGA CHGB IGF NMU NUCB NXPH PENK PNOC SCG SST TAC proSAAS		Sst	Cerebral cortex: 90.8%, Hippocampus: 4.6%, Basal forebrain: 1.8%	Human M1C: 6.8%, Human MTG: 6.4%, Human A32: 5.4%	AC022905.1, AC113347.4, MCUB, ELFN1, DCN, FBN2, SLC27A6, TNFSF15, SST, LINC02397	15796	0.0178500968859943	9370.53431248417	0.700511649555767	0.0125000084985872	5310	4467	5710	309	0.361483919979741	4	SST-upper
243	MGE_243	MGE interneuron	NEUR	GABA	CBLN CCK CHGA CHGB CORT IGF NAMPT NMU NPY NUCB NXPH PENK SCG SST TAC UBL VGF proSAAS	INT-SST	Sst	Cerebral cortex: 96.3%, Hippocampus: 1.4%, Basal forebrain: 1.1%	Human MTG: 8.2%, Human A40: 5.9%, Human M1C: 4.5%	LINC01687, AC011586.2, AC113347.4, MSR1, HPGD, AC011586.1, CMTM8, SST, DCN, AOX1	16126	0.0222199949895944	14487.2812848816	0.736767812918247	0.00689726811287917	4285	5305	6256	280	0.387944933647525	4	SST-upper
248	MGE_248	MGE interneuron	NEUR	GABA	CCK CHGA CHGB CORT IGF NAMPT NMU NPY NUCB NXPH PNOC SCG SST TAC UBL VGF proSAAS	INT-SST	Sst	Cerebral cortex: 78.8%, Hippocampus: 12.5%, Amygdala: 5.0%	Human V1C: 11.2%, Human M1C: 10.1%, Human MTG: 4.4%	HPGD, TAC1, FAM89A, AL450345.2, DCN, ALDH1A3, AC096751.2, CORT, BMP3, LHX6	2535	0.068284682468922	22094.5270216962	0.705161477595164	0.0058509424522947	708	768	910	149	0.358974358974359	4	SST-deep
250	MGE_250	MGE interneuron	NEUR	GABA	CBLN CCK CHGA CHGB CORT IGF NAMPT NMU NUCB NXPH PNOC SCG SST TAC UBL VGF proSAAS		Sst	Cerebral cortex: 92.5%, Hippocampus: 2.4%, Basal forebrain: 2.2%	Human MEC: 7.1%, Human M1C: 7.0%, Human MTG: 5.6%	PROM1, NMU, ADGRG6, AC022905.1, KCNJ5, MCUB, PAWR, SST, SCARA5, AC113347.4	16604	0.0213829960367037	13912.808961696	0.746955428248106	0.00468622264096057	4945	5180	6025	454	0.362864370031317	4	SST-upper
251	MGE_251	MGE interneuron	NEUR	GABA	CBLN CCK CHGA CHGB CORT IGF NAMPT NMU NUCB NXPH PNOC SCG SST UBL VGF proSAAS		Sst	Cerebral cortex: 94.0%, Hippocampus: 2.5%, Basal forebrain: 2.4%	Human MTG: 6.6%, Human A29-A30: 5.6%, Human M1C: 4.6%	EDNRA, NMU, MAFB, CYP26A1, PNOC, PDCL2, KCNJ5, SST, TRBC2, ADGRG6	16688	0.0138823313140374	10511.3620565676	0.69347410286423	0.0072255738383062	5283	5680	5370	355	0.340364333652924	4	SST-deep
252	MGE_252	MGE interneuron	NEUR	GABA VGLUT3	CCK CHGA CHGB CORT IGF NAMPT NMU NUCB NXPH PNOC SCG SST TAC UBL VGF proSAAS	INT-SST	Sst	Cerebral cortex: 85.8%, Hippocampus: 8.0%, Basal forebrain: 3.6%	Human M1C: 11.7%, Human MTG: 6.1%, Human S1C: 4.3%	EDNRA, AL450345.2, NMU, SST, PAWR, TAC3, DCN, PNOC, CYP26A1, ITGA1	16079	0.0214244428939101	14458.8976926426	0.710104852620274	0.0077445314124198	4758	5088	5285	948	0.328689595124074	4	SST-deep
253	MGE_253	MGE interneuron	NEUR	GABA	CBLN CCK CHGA CHGB CORT IGF NAMPT NMU NPY NUCB NXPH PNOC SCG SST TAC UBL VGF proSAAS	INT-SST	Sst	Cerebral cortex: 81.1%, Amygdala: 8.4%, Basal forebrain: 6.1%	Human M1C: 8.3%, Human FI: 6.3%, Human MTG: 5.3%	LINC00943, SCARA5, AC092353.2, AL450345.2, SST, LHX6, PAWR, TH, TLL2, NMU	5703	0.0389521739055285	20145.8560406803	0.734894763343018	0.00555257440317109	1727	2022	1690	264	0.354550236717517	4	SST-deep
254	MGE_254	MGE interneuron	NEUR	GABA VGLUT3	CBLN CCK CHGA CHGB CORT IGF NAMPT NMU NUCB NXPH PNOC SCG SST TAC UBL VGF proSAAS	INT-SST	Sst	Cerebral cortex: 77.9%, Hippocampus: 13.0%, Amygdala: 4.5%	Human M1C: 8.3%, Human MTG: 6.2%, Human MEC: 4.6%	LINC01035, KLHL14, AL450345.2, ITGA1, PAWR, FBN2, AL590608.1, AC022133.2, SLC17A8, SST	7539	0.035767993977948	18546.8344608038	0.693047484274619	0.00702857814339179	2257	2857	2111	314	0.378962727152142	4	SST-deep
