## Supplemental Table 4 for "Autism genes converge on three functional programs organized by neuronal subclass, developmental timing, and cortical patterning"

### Sheet: Readme
a	scDRS group analysis of age
b	scDRS group analysis of pseudotime bin in EN lineage
c	scDRS group analysis of pseudotime bin in IN lineage

### Sheet: a.age
group	n_cell	n_ctrl	assoc_mcp	assoc_mcz	hetero_mcp	hetero_mcz	n_fdr_0.05	n_fdr_0.1	n_fdr_0.2	lineage
Adolescence	16890	1000	0.360639	0.272397	0.697303	-0.579079	0	0	0	EN
First_trimester	20834	1000	0.376623	0.168241	0.33966	0.198532	0	0	0	EN
Infancy	27385	1000	0.642358	-0.384533	0.531469	-0.195388	0	0	0	EN
Second_trimester	56049	1000	0.0519481	1.57357	0.306693	0.349828	1	2	3	EN
Third_trimester	12955	1000	0.358641	0.362682	0.202797	0.804872	0	0	0	EN
Adolescence	7961	1000	0.194805	0.837235	0.903097	-1.11165	0	0	0	IN
First_trimester	10873	1000	0.784216	-0.803935	0.907093	-1.07693	0	0	0	IN
Infancy	11099	1000	0.423576	0.0811565	0.992008	-1.67317	0	0	0	IN
Second_trimester	16893	1000	0.82018	-0.886422	0.925075	-1.06788	0	0	0	IN
Third_trimester	7251	1000	0.52947	-0.140034	0.986014	-1.51567	0	0	0	IN

### Sheet: b.pseudotime_bin_EN
group	n_cell	n_ctrl	assoc_mcp	assoc_mcz	hetero_mcp	hetero_mcz	n_fdr_0.05	n_fdr_0.1	n_fdr_0.2
0	1650	1000	0.712288	-0.645873	0.887113	-1.16431	0	0	0
1	1377	1000	0.627373	-0.39128	0.345654	0.419169	0	0	0
2	2020	1000	0.814186	-0.895528	0.270729	0.563423	0	0	0
3	2934	1000	0.805195	-0.868063	0.335664	0.30833	0	0	0
4	3903	1000	0.705295	-0.57736	0.343656	0.288152	0	0	0
5	649	1000	0.575425	-0.231248	0.606394	-0.24334	0	0	0
6	633	1000	0.974026	-1.69479	0.0909091	1.28971	0	0	0
7	1564	1000	0.88012	-1.14483	0.457542	0.0313972	0	0	0
8	2608	1000	0.857143	-1.04592	0.484515	-0.0602522	0	0	0
9	1149	1000	0.809191	-0.890913	0.430569	0.0850244	0	0	0
10	1439	1000	0.837163	-0.973396	0.563437	-0.229671	0	0	0
11	844	1000	0.629371	-0.386943	0.127872	1.10147	0	0	0
12	477	1000	0.948052	-1.54517	0.165834	0.963205	0	0	0
13	1009	1000	0.892108	-1.21882	0.26973	0.534197	0	0	0
14	666	1000	0.705295	-0.568464	0.508491	-0.0366764	0	0	0
15	652	1000	0.843157	-0.980751	0.902098	-1.24436	0	0	0
16	525	1000	0.864136	-1.0612	0.465534	0.11148	0	0	0
17	1098	1000	0.712288	-0.561842	0.841159	-0.971341	0	0	0
18	1388	1000	0.722278	-0.602148	0.246753	0.649794	0	0	0
19	1958	1000	0.833167	-0.984816	0.859141	-0.985513	0	0	0
20	1897	1000	0.877123	-1.14957	0.138861	1.09667	0	0	0
21	1508	1000	0.723277	-0.625625	0.635365	-0.394021	0	0	0
22	2316	1000	0.687313	-0.505874	0.46953	-0.0290759	0	0	0
23	2111	1000	0.631369	-0.393283	0.478521	-0.0694857	0	0	0
24	852	1000	0.664336	-0.462876	0.841159	-0.971525	0	0	0
25	1477	1000	0.412587	0.226562	0.337662	0.386553	0	1	1
26	1896	1000	0.353646	0.333506	0.418581	0.144707	0	0	0
27	1098	1000	0.228771	0.705222	0.574426	-0.220944	0	0	0
28	781	1000	0.272727	0.605292	0.428571	0.15975	0	0	0
29	742	1000	0.204795	0.807673	0.716284	-0.563759	0	0	0
30	1091	1000	0.362637	0.308	0.302697	0.499992	0	0	0
31	1192	1000	0.432567	0.159535	0.8002	-0.883429	0	0	0
32	1070	1000	0.143856	1.05405	0.421578	0.18079	0	0	0
33	1761	1000	0.161838	1.00616	0.338661	0.34332	0	0	0
34	2422	1000	0.10989	1.21878	0.358641	0.266166	0	0	0
35	3218	1000	0.114885	1.14201	0.400599	0.0774268	0	0	0
36	4979	1000	0.30969	0.499857	0.673327	-0.518232	0	0	0
37	5567	1000	0.397602	0.263316	0.138861	1.0726	0	0	0
38	6758	1000	0.400599	0.235497	0.108891	1.32144	0	0	0
39	7948	1000	0.146853	1.05037	0.110889	1.26203	0	0	0
40	7619	1000	0.141858	1.07305	0.242757	0.585409	0	0	0
41	7345	1000	0.223776	0.726238	0.672328	-0.564067	0	0	0
42	6503	1000	0.138861	0.990986	0.782218	-0.806075	0	0	0
43	7573	1000	0.105894	1.31348	0.898102	-1.13798	0	0	0
44	5313	1000	0.0779221	1.4727	0.878122	-1.05499	0	0	0
45	4819	1000	0.0919081	1.36002	0.971029	-1.56416	0	0	0
46	5366	1000	0.0739261	1.5253	0.959041	-1.41935	0	0	0
47	5247	1000	0.026973	1.99988	0.883117	-1.08397	0	0	0
48	3877	1000	0.000999001	3.02	0.407592	0.0492502	0	0	1
49	1224	1000	0.010989	2.9359	0.453546	-0.0586529	0	0	0

### Sheet: c.pseudotime_bin_IN
group	n_cell	n_ctrl	assoc_mcp	assoc_mcz	hetero_mcp	hetero_mcz	n_fdr_0.05	n_fdr_0.1	n_fdr_0.2
0	648	1000	0.41958	0.194035	0.867133	-1.11933	0	0	0
1	752	1000	0.799201	-0.829398	0.794206	-0.800577	0	0	0
2	1031	1000	0.569431	-0.246614	0.732268	-0.645735	0	0	0
3	1155	1000	0.736264	-0.664801	0.872128	-1.10594	0	0	0
4	1130	1000	0.721279	-0.624794	0.364635	0.343726	0	0	0
5	1709	1000	0.727273	-0.67147	0.881119	-1.14028	0	0	0
6	2757	1000	0.804196	-0.888106	0.591409	-0.324708	0	0	0
7	2114	1000	0.709291	-0.604382	0.816184	-0.84616	0	0	0
8	743	1000	0.503497	-0.112316	0.805195	-0.845163	0	0	0
9	572	1000	0.785215	-0.791153	0.685315	-0.446448	0	0	0
10	818	1000	0.490509	-0.0478494	0.555445	-0.140504	0	0	0
11	928	1000	0.823177	-0.928971	0.157842	0.959473	0	0	0
12	842	1000	0.414585	0.148786	0.619381	-0.316651	0	0	0
13	1144	1000	0.3996	0.19763	0.475525	-0.0346944	0	0	0
14	786	1000	0.568432	-0.192947	0.507493	-0.0910476	0	0	0
15	529	1000	0.598402	-0.319484	0.742258	-0.649801	0	0	0
16	345	1000	0.383616	0.222249	0.925075	-1.37409	0	0	0
17	197	1000	0.501498	-0.0751467	0.305694	0.476184	0	0	0
18	13	1000	0.02997	2.00559	0.0659341	1.41496	0	0	0
28	135	1000	0.38961	0.183878	0.204795	0.829224	0	0	0
29	524	1000	0.403596	0.155408	0.131868	1.13531	0	0	0
30	1133	1000	0.548452	-0.243577	0.186813	0.847552	0	0	0
31	1007	1000	0.520479	-0.185555	0.634366	-0.37038	0	0	0
32	1182	1000	0.829171	-0.907734	0.906094	-1.1541	0	0	0
33	1486	1000	0.659341	-0.520382	0.965035	-1.58843	0	0	0
34	1599	1000	0.653347	-0.512833	0.761239	-0.688072	0	0	0
35	990	1000	0.812188	-0.900497	0.734266	-0.620734	0	0	0
36	978	1000	0.612388	-0.400067	0.831169	-0.878099	0	0	0
37	1295	1000	0.698302	-0.605055	0.965035	-1.49545	0	0	0
38	1970	1000	0.636364	-0.422689	0.983017	-1.46446	0	0	0
39	2719	1000	0.42957	0.0987183	0.974026	-1.42703	0	0	0
40	3126	1000	0.328671	0.371675	0.884116	-1.06613	0	0	0
41	3203	1000	0.380619	0.218541	0.905095	-1.12789	0	0	0
42	4041	1000	0.313686	0.404426	0.967033	-1.49917	0	0	0
43	3451	1000	0.256743	0.599127	0.972028	-1.55804	0	0	0
44	3082	1000	0.317682	0.423315	0.922078	-1.23413	0	0	0
45	1499	1000	0.221778	0.712352	0.87013	-1.1014	0	0	0
46	1054	1000	0.346653	0.330569	0.88012	-1.06058	0	0	0
47	685	1000	0.238761	0.720996	0.57043	-0.283089	0	0	0
48	407	1000	0.168831	0.963989	0.294705	0.521354	0	0	0
49	298	1000	0.141858	1.08918	0.758242	-0.707733	0	0	0
