## Supplemental Table 5 for "Autism genes converge on three functional programs organized by neuronal subclass, developmental timing, and cortical patterning"

### Sheet: Sheet 1
region	enrich_z	p	fdr
lateraloccipital	6.70423	0.00019996	0.00346232
bankssts	6.76033	0.000203666	0.00346232
inferiorparietal	6.47033	0.00139972	0.0158635
precuneus	6.45335	0.00219956	0.0186963
lingual	6.33557	0.0258621	0.175862
occipital_focal	5.80633	0.0367926
pericalcarine	5.13386	0.185231	0.874675
cuneus	5.05164	0.187321	0.874675
supramarginal	4.46157	0.265347	0.874675
superiorparietal	3.76207	0.330734	0.874675
fusiform	3.74952	0.352293	0.874675
inferiortemporal	3.76586	0.352553	0.874675
transversetemporal	3.75262	0.352831	0.874675
isthmuscingulate	3.47605	0.379442	0.874675
parahippocampal	3.60401	0.388754	0.874675
superiortemporal	3.19243	0.394921	0.874675
middletemporal	3.23068	0.411612	0.874675
rostralmiddlefrontal	1.98378	0.497101	0.994201
medialorbitofrontal	1.17205	0.588556	1
rostralanteriorcingulate	1.03967	0.624389	1
superiorfrontal	1.02777	0.636873	1
insula	0.903824	0.670466	1
lateralorbitofrontal	0.77201	0.697376	1
parstriangularis	0.593407	0.73066	1
posteriorcingulate	0.323447	0.776252	1
parsopercularis	-0.0529553	0.823979	1
postcentral	0.236245	0.843631	1
frontalpole	-0.610893	0.858107	1
parsorbitalis	-1.17931	0.896903	1
paracentral	-1.04425	0.91164	1
caudalmiddlefrontal	-1.9747	0.986966	1
temporalpole	-3.07173	0.991843	1
entorhinal	-2.96232	0.992617	1
caudalanteriorcingulate	-3.87106	0.998978	1
precentral	-2.112	1	1
