## Supplemental Table 8 for "Autism genes converge on three functional programs organized by neuronal subclass, developmental timing, and cortical patterning"

### Sheet: A. Top words per topic
SYN_prob	SYN_frex	SYN_lift	SYN_score	GR_prob	GR_frex	GR_lift	GR_score	MORPH_prob	MORPH_frex	MORPH_lift	MORPH_score
synaptic	channel	camp	calcium	histone	acetyltransferase	methyltransferase	acetyltransferase	development	ligase	brain	ligase
ion	gated	exocytosis	channel	mrna	methyltransferase	deubiquitinase	methyltransferase	differentiation	differentiation	smad	proliferation
receptor	presynaptic	transmission	gated	transcription	deacetylase	mitochondrion	processing	neuron	morphogenesis	adp	dna
calcium	transmission	zone	potassium	rna	processing	stability	nuclear	morphogenesis	proliferation	forebrain	specific
transport	voltage	acetylcholine	presynaptic	acetyltransferase	hydrolytic	hydrolytic	deacetylase	transcription	translation	glial	translation
vesicle	exocytosis	active	transmission	dna	mechanism	mechanism	splicing	dna	development	nucleosome	embryonic
channel	potassium	adenylate	potential	nuclear	h3k4	snrnp	spliceosome	receptor	ribosomal	proliferation	stem
development	action	alpha	action	receptor	nucleus	spliceosomal	repair	histone	subunit	cortex	specification
postsynaptic	sodium	aminobutyric	voltage	transport	transcribed	acetyltransferase	dna	growth	actin	pattern	population
potential	secretion	ampa	ion	polymerase	histone	processing	double	actin	beta	ligase	subunit

### Sheet: B. Module-topic assignments
module	module_label	final_assigned_topic	topic	topic_label	assignment_prop	gamma
ZBTB18_+_+	ZBTB18 (+)	MORPH	genomic regulation / RNA processing	GR	0	0.00273112
ZBTB18_+_+	ZBTB18 (+)	MORPH	neuron development / morphogenesis	MORPH	0.67	0.547673
ZBTB18_+_+	ZBTB18 (+)	MORPH	synaptic transmission / ion transport	SYN	0.33	0.449596
FOXP2_(+)	FOXP2 (+)	MORPH	genomic regulation / RNA processing	GR	0.112	0.281437
FOXP2_(+)	FOXP2 (+)	MORPH	neuron development / morphogenesis	MORPH	0.714	0.647706
FOXP2_(+)	FOXP2 (+)	MORPH	synaptic transmission / ion transport	SYN	0.174	0.070857
M112-xx	RBM27	GR	genomic regulation / RNA processing	GR	0.793	0.9578
M112-xx	RBM27	GR	neuron development / morphogenesis	MORPH	0.207	0.041822
M112-xx	RBM27	GR	synaptic transmission / ion transport	SYN	0	0.0003775
NRF1_(+)	NRF1 (+)	GR	genomic regulation / RNA processing	GR	0.83	0.956854
NRF1_(+)	NRF1 (+)	GR	neuron development / morphogenesis	MORPH	0.17	0.0398702
NRF1_(+)	NRF1 (+)	GR	synaptic transmission / ion transport	SYN	0	0.00327579
CUX1_(+)	CUX1 (+)	GR	genomic regulation / RNA processing	GR	0.874	0.640566
CUX1_(+)	CUX1 (+)	GR	neuron development / morphogenesis	MORPH	0.126	0.355557
CUX1_(+)	CUX1 (+)	GR	synaptic transmission / ion transport	SYN	0	0.0038768
M11-iso	VEZF1	GR	genomic regulation / RNA processing	GR	0.877	0.878646
M11-iso	VEZF1	GR	neuron development / morphogenesis	MORPH	0.123	0.120785
M11-iso	VEZF1	GR	synaptic transmission / ion transport	SYN	0	0.00056903
M56-xx	NDUFV1	GR	genomic regulation / RNA processing	GR	0.883	0.0303163
M56-xx	NDUFV1	GR	neuron development / morphogenesis	MORPH	0.117	0.96384
M56-xx	NDUFV1	GR	synaptic transmission / ion transport	SYN	0	0.00584419
M1-tr2	SPEN	GR	genomic regulation / RNA processing	GR	0.894	0.92747
M1-tr2	SPEN	GR	neuron development / morphogenesis	MORPH	0.106	0.0709532
M1-tr2	SPEN	GR	synaptic transmission / ion transport	SYN	0	0.00157641
M6-iso	TNRC6C	GR	genomic regulation / RNA processing	GR	0.894	0.867847
M6-iso	TNRC6C	GR	neuron development / morphogenesis	MORPH	0.106	0.13016
M6-iso	TNRC6C	GR	synaptic transmission / ion transport	SYN	0	0.00199287
M2-gene	EP300	GR	genomic regulation / RNA processing	GR	0.897	0.98657
M2-gene	EP300	GR	neuron development / morphogenesis	MORPH	0.103	0.0128042
M2-gene	EP300	GR	synaptic transmission / ion transport	SYN	0	0.000625915
JUND_(+)	JUND (+)	MORPH	genomic regulation / RNA processing	GR	0.094	0.176363
JUND_(+)	JUND (+)	MORPH	neuron development / morphogenesis	MORPH	0.906	0.508788
JUND_(+)	JUND (+)	MORPH	synaptic transmission / ion transport	SYN	0	0.314849
ZNF281_(+)	ZNF281 (+)	MORPH	genomic regulation / RNA processing	GR	0.008	0.00751412
ZNF281_(+)	ZNF281 (+)	MORPH	neuron development / morphogenesis	MORPH	0.91	0.775134
ZNF281_(+)	ZNF281 (+)	MORPH	synaptic transmission / ion transport	SYN	0.082	0.217352
NR3C1_(+)	NR3C1 (+)	GR	genomic regulation / RNA processing	GR	0.911	0.990604
NR3C1_(+)	NR3C1 (+)	GR	neuron development / morphogenesis	MORPH	0.089	0.0083777
NR3C1_(+)	NR3C1 (+)	GR	synaptic transmission / ion transport	SYN	0	0.00101808
IsoformM12_lightgreen	TTBK1	GR	genomic regulation / RNA processing	GR	0.914	0.627784
IsoformM12_lightgreen	TTBK1	GR	neuron development / morphogenesis	MORPH	0.086	0.0169528
IsoformM12_lightgreen	TTBK1	GR	synaptic transmission / ion transport	SYN	0	0.355263
MZF1_(+)	MZF1 (+)	MORPH	genomic regulation / RNA processing	GR	0.074	0.0264146
MZF1_(+)	MZF1 (+)	MORPH	neuron development / morphogenesis	MORPH	0.926	0.964831
MZF1_(+)	MZF1 (+)	MORPH	synaptic transmission / ion transport	SYN	0	0.00875395
BHLHE22_-_+	BHLHE22 (-)	MORPH	genomic regulation / RNA processing	GR	0.006	0.0284052
BHLHE22_-_+	BHLHE22 (-)	MORPH	neuron development / morphogenesis	MORPH	0.928	0.955892
BHLHE22_-_+	BHLHE22 (-)	MORPH	synaptic transmission / ion transport	SYN	0.066	0.0157029
THRB_-_+	THRB (-)	MORPH	genomic regulation / RNA processing	GR	0.051	0.094837
THRB_-_+	THRB (-)	MORPH	neuron development / morphogenesis	MORPH	0.949	0.898938
THRB_-_+	THRB (-)	MORPH	synaptic transmission / ion transport	SYN	0	0.00622487
IsoformM41_maroon	FMN2	GR	genomic regulation / RNA processing	GR	0.953	0.942928
IsoformM41_maroon	FMN2	GR	neuron development / morphogenesis	MORPH	0.047	0.0530385
IsoformM41_maroon	FMN2	GR	synaptic transmission / ion transport	SYN	0	0.00403394
SOX11_+_+	SOX11 (+)	MORPH	genomic regulation / RNA processing	GR	0.046	0.00370145
SOX11_+_+	SOX11 (+)	MORPH	neuron development / morphogenesis	MORPH	0.954	0.995451
SOX11_+_+	SOX11 (+)	MORPH	synaptic transmission / ion transport	SYN	0	0.000847443
LHX9_+_+	LHX9 (+)	MORPH	genomic regulation / RNA processing	GR	0.043	0.00458156
LHX9_+_+	LHX9 (+)	MORPH	neuron development / morphogenesis	MORPH	0.957	0.993428
LHX9_+_+	LHX9 (+)	MORPH	synaptic transmission / ion transport	SYN	0	0.00199027
SREBF2_(+)	SREBF2 (+)	GR	genomic regulation / RNA processing	GR	0.97	0.997028
SREBF2_(+)	SREBF2 (+)	GR	neuron development / morphogenesis	MORPH	0.03	0.00253494
SREBF2_(+)	SREBF2 (+)	GR	synaptic transmission / ion transport	SYN	0	0.000437295
ZEB1_(+)	ZEB1 (+)	MORPH	genomic regulation / RNA processing	GR	0.017	0.0199676
ZEB1_(+)	ZEB1 (+)	MORPH	neuron development / morphogenesis	MORPH	0.978	0.771577
ZEB1_(+)	ZEB1 (+)	MORPH	synaptic transmission / ion transport	SYN	0.005	0.208455
TCF4_(+)	TCF4 (+)	MORPH	genomic regulation / RNA processing	GR	0.019	0.0567969
TCF4_(+)	TCF4 (+)	MORPH	neuron development / morphogenesis	MORPH	0.981	0.928413
TCF4_(+)	TCF4 (+)	MORPH	synaptic transmission / ion transport	SYN	0	0.0147902
IsoformM3_brown	PRKCE	SYN	genomic regulation / RNA processing	GR	0	0.00204009
IsoformM3_brown	PRKCE	SYN	neuron development / morphogenesis	MORPH	0.008	0.00190442
IsoformM3_brown	PRKCE	SYN	synaptic transmission / ion transport	SYN	0.992	0.996055
M88-xx	FBXO41	SYN	genomic regulation / RNA processing	GR	0	0.000293788
M88-xx	FBXO41	SYN	neuron development / morphogenesis	MORPH	0.003	0.000881818
M88-xx	FBXO41	SYN	synaptic transmission / ion transport	SYN	0.997	0.998824
MEF2C_+_+	MEF2C (+)	SYN	genomic regulation / RNA processing	GR	0	0.000246828
MEF2C_+_+	MEF2C (+)	SYN	neuron development / morphogenesis	MORPH	0.003	0.000937613
MEF2C_+_+	MEF2C (+)	SYN	synaptic transmission / ion transport	SYN	0.997	0.998816
IsoformM4_yellow	MARCH4	SYN	genomic regulation / RNA processing	GR	0	0.00120678
IsoformM4_yellow	MARCH4	SYN	neuron development / morphogenesis	MORPH	0.002	0.00648537
IsoformM4_yellow	MARCH4	SYN	synaptic transmission / ion transport	SYN	0.998	0.992308
M84-gene	SRCIN1	SYN	genomic regulation / RNA processing	GR	0	0.0918916
M84-gene	SRCIN1	SYN	neuron development / morphogenesis	MORPH	0.001	0.00705741
M84-gene	SRCIN1	SYN	synaptic transmission / ion transport	SYN	0.999	0.901051
