## Supplemental Table 9 for "Autism genes converge on three functional programs organized by neuronal subclass, developmental timing, and cortical patterning"

### Sheet: Readme
Cluster	Definition
GO topics
SYN	Synaptic machinery & output: neurotransmitter receptors, ion channels, synaptic vesicle/release machinery, postsynaptic scaffolds, and synaptic adhesion/signaling
GR	Genomic regulation: genes acting on the chromatin/transcription substrate and apparatus — chemically modifying chromatin, remodeling it, or building the transcription machine — plus RNA processing, ubiquitin-mediated regulation, and growth signaling. Excludes sequence-specific developmental transcription factors, which are assigned to MORPH
MORPH	Neuronal morphogenesis and differentiation: sequence-specific identity/fate transcription factors, together with the cytoskeletal and signaling effectors that physically build the neuron
GR subclusters
1. Histone & DNA modification	Covalent writers, erasers, and readers that chemically alter chromatin: histone acetyltransferases, lysine methyltransferases and demethylases, DNMT3A, and chromatin-mark readers
2. ATP-dependent chromatin remodeling & genome organization	ATPase motors that physically reposition or exchange nucleosomes (SWI/SNF, CHD, SWR1/INO80 families), plus architectural factors that organize the genome (CTCF)
3. Coactivator & general transcriptional machinery	The core RNA polymerase II apparatus and non-sequence-specific activating scaffolds: Mediator, TFIID, and CTD kinases. Acts on the transcription machine rather than on the chromatin substrate.
4. Corepressor & silencing complexes	NCoR/Sin3/CoREST corepressor scaffolds and broad, non-sequence-specific chromatin-silencing repressors
5. RNA processing & post-transcriptional regulation	Regulation of transcripts after synthesis: spliceosome and hnRNP components, mRNA stability and deadenylation complexes, and translational regulators
6. Ubiquitin-mediated protein regulation and protein homestasis	Control of regulatory protein turnover and stability: E3 ubiquitin ligase complexes and substrate adaptors, deubiquitinases, proteasome subunits, and related protein-homeostasis factors
7. PI3K-mTOR & growth signaling	Kinases, phosphatases, and regulators of the PI3K-AKT-mTOR growth and translational signaling axis.
8. Misc / low GO annotation (unplotted)	GR genes with sparse or non-convergent GO annotation that do not resolve into a coherent subcluster; not plotted
MORPH subclusters
1. Developmental transcription factors	Sequence-specific identity/fate transcription factors that switch neurodevelopmental gene programs on and off
2. Microtubule cytoskeleton & neuronal polarity	Tubulins, microtubule-associated proteins, motors, and polarity kinases that establish and maintain neuronal architecture
3. Cytoskeletal signalling & axon guidance	Actin cytoskeletal components and the small-GTPase, kinase, and guidance-receptor signaling pathways that direct process outgrowth and pathfinding
4. Misc / low GO annotation (unplotted)	MORPH genes with sparse or non-convergent GO annotation that do not resolve into a coherent subcluster; not plotted

### Sheet: A. GO topic
gene_name	BF	FDR	GO_topic
SHANK3	2.51829e+147	0	SYN
SCN2A	3.04649e+132	0	SYN
ADNP	5.06287e+76	0	GR
PTEN	1.49261e+73	0	GR
ARID1B	1.22988e+73	0	GR
SYNGAP1	1.77624e+70	0	SYN
CHD8	2.46898e+67	0	GR
GRIN2B	1.57323e+51	0	SYN
DYRK1A	2.15514e+46	0	GR
CHD2	1.92215e+45	0	GR
ANKRD11	1.12366e+43	0	GR
POGZ	2.95725e+41	0	GR
STXBP1	5.08856e+38	0	SYN
FOXP1	1.00857e+38	0	MORPH
DEAF1	5.37419e+37	0	MORPH
EHMT1	1.7192e+37	0	GR
ASXL3	7.69114e+35	0	GR
KMT2A	6.08163e+33	0	GR
KDM5B	3.73753e+33	0	GR
TCF20	4.78348e+28	0	MORPH
SATB2	1.50933e+28	0	MORPH
DYNC1H1	1.02381e+28	0	MORPH
KDM6B	8.78902e+26	0	GR
NRXN1	4.5223e+26	0	SYN
PPP2R5D	1.17794e+24	0	GR
TCF4	3.13297e+23	0	MORPH
CDK13	2.99835e+23	0	GR
TLK2	3.40173e+22	0	GR
CTCF	2.92784e+22	0	GR
MEF2C	7.15543e+21	0	MORPH
NAA15	2.34977e+21	0	MORPH
WAC	5.49356e+20	0	GR
KMT5B	4.22702e+18	0	GR
CTNNB1	7.00352e+17	0	MORPH
AHDC1	5.76069e+17	0	GR
GIGYF1	4.11574e+17	0	GR
DLG4	3.15197e+17	0	SYN
NF1	2.06346e+17	0	MORPH
ASH1L	9.67005e+16	2.84673e-18	GR
EBF3	2.81372e+16	1.38778e-17	MORPH
SLC6A1	1.89637e+16	2.97865e-17	SYN
CUL3	3.14282e+15	1.13666e-16	GR
HNRNPU	2.71045e+15	2.06553e-16	GR
MED13L	1.49974e+15	3.73439e-16	GR
KMT2C	1.25363e+15	5.6498e-16	GR
SETD5	195890752176006	1.80532e-15	GR
EP300	3.14213e+13	9.42272e-15	GR
TBR1	3.12075e+13	1.67736e-14	MORPH
BCL11A	2.21861e+13	2.68289e-14	MORPH
AUTS2	1.53968e+13	4.09739e-14	MORPH
MARK2	4.57731e+12	8.85893e-14	MORPH
BRAF	3.31475e+12	1.52464e-13	MORPH
MYT1L	2.2988e+12	2.42362e-13	MORPH
GABRA1	1.93285e+12	3.4617e-13	SYN
TSC2	1.87902e+12	4.49249e-13	GR
SCN1A	933573000000	6.57428e-13	SYN
ZEB2	795761000000	8.95091e-13	MORPH
DNMT3A	7.73609e+11	1.13157e-12	GR
BRSK2	7.69488e+11	1.36136e-12	MORPH
CNOT3	5.04505e+11	1.71207e-12	GR
GATAD2B	3.59912e+11	2.19885e-12	GR
MBD5	3.4358e+11	2.694e-12	GR
NR3C2	1.58221e+11	3.78519e-12	MORPH
PPP3CA	84125636042	5.82543e-12	SYN
TRIP12	8.24743e+10	7.84428e-12	GR
RAI1	6.14876e+10	1.05107e-11	MORPH
TBL1XR1	4.35457e+10	1.4228e-11	GR
DLL1	31829460298	1.92411e-11	MORPH
IRF2BPL	2.18393e+10	2.64631e-11	GR
SRCAP	21540588785	3.35813e-11	GR
ACTB	1.29238e+10	4.54266e-11	MORPH
TANC2	1.09141e+10	5.91797e-11	SYN
ZNF292	9.27658e+09	7.50602e-11	GR
TAOK1	3.34788e+09	1.1967e-10	MORPH
CLTC	2.96869e+09	1.68841e-10	SYN
MED13	1.72596e+09	2.52789e-10	GR
AP2S1	1657532291	3.38068e-10	SYN
RORB	1.58596e+09	4.25105e-10	MORPH
KCNQ3	1.14563e+09	5.44615e-10	SYN
SOX5	8.68282e+08	7.0053e-10	MORPH
SON	6.16178e+08	9.1835e-10	GR
SMAD4	4.68692e+08	1.20125e-09	MORPH
DNM1	3.31741e+08	1.59729e-09	SYN
CIC	3.09764e+08	2.01267e-09	GR
SHANK2	2.92509e+08	2.44361e-09	SYN
PTPN11	2.50174e+08	2.94055e-09	GR
SMARCA2	2.43015e+08	3.44138e-09	GR
SYNCRIP	1.47886e+08	4.27081e-09	GR
PUF60	1.0387e+08	5.44553e-09	GR
CAMTA1	1.03816e+08	6.59476e-09	MORPH
GRIN1	9.31683e+07	9.04485e-09	SYN
ZBTB20	7.64745e+07	1.05369e-08	MORPH
POU3F3	6.5504e+07	1.22605e-08	MORPH
PHF21A	5.88766e+07	1.41523e-08	GR
TCF12	5.74517e+07	1.60542e-08	MORPH
WDFY3	4.25396e+07	1.8628e-08	MORPH
SMARCA4	3.90324e+07	2.13929e-08	GR
TM9SF4	3.60427e+07	2.43445e-08	MORPH
FOXP2	2.82788e+07	2.80981e-08	MORPH
CSNK2A1	2.78957e+07	3.18317e-08	GR
TUBB2A	2.62335e+07	3.57438e-08	MORPH
KMT2E	2.43979e+07	3.98947e-08	GR
SPEN	2.37483e+07	4.40876e-08	GR
ZMYM2	2.1114e+07	4.87661e-08	GR
RFX3	1.54141e+07	5.5224e-08	MORPH
RFX7	1.51819e+07	6.1666e-08	GR
SIN3A	1.49256e+07	6.8107e-08	GR
KCNQ2	1.47535e+07	7.45109e-08	SYN
NSD1	1.39751e+07	8.11863e-08	GR
QRICH1	1.32935e+07	8.81151e-08	GR
ANK2	1.13237e+07	9.62407e-08	SYN
SETD1A	7.54556e+06	1.08645e-07	GR
KCNB1	6.25868e+06	1.23534e-07	SYN
GRIN2A	5.39215e+06	1.40688e-07	SYN
GRIA2	5.33059e+06	1.57755e-07	SYN
SPTBN1	4.76444e+06	1.76683e-07	MORPH
PRR12	4.12541e+06	1.98406e-07	GR
NR2F1	4.04523e+06	2.20219e-07	MORPH
SOX11	3.76922e+06	2.43374e-07	MORPH
SKI	3.53643e+06	2.67777e-07	GR
PACS1	3.51508e+06	2.9194e-07	SYN
CREBBP	3.46419e+06	3.16093e-07	GR
TCF7L2	3.13635e+06	3.42608e-07	MORPH
CHD7	2.79353e+06	3.72236e-07	GR
SETD1B	2.6876e+06	4.0266e-07	GR
CSNK1E	2.50559e+06	4.35011e-07	SYN
WDR26	1.78202e+06	4.81166e-07	GR
KCNMA1	1.44254e+06	5.38176e-07	SYN
VEZF1	1.34926e+06	5.98476e-07	GR
EEF1A2	1.20004e+06	6.65808e-07	GR
FOXG1	1.01921e+06	7.44779e-07	MORPH
ZNF865	733076	8.55108e-07	GR
CACNA1A	688844	9.71179e-07	SYN
GABRB3	678648	1.08736e-06	SYN
TRIO	654598	1.20632e-06	SYN
NBEA	611899	1.33235e-06	SYN
YWHAG	388155	1.68199e-06	MORPH
PBX1	326462	1.91727e-06	MORPH
ATAT1	311989	2.16061e-06	MORPH
FBXW11	308087	2.40375e-06	GR
BRD4	307242	2.6442e-06	GR
MSL2	304205	2.88386e-06	GR
NSD2	295364	3.12788e-06	GR
ARF3	249773	3.4164e-06	SYN
TNRC6B	229153	3.72869e-06	GR
SETBP1	182729	4.12143e-06	GR
PTPRS	153427	4.58817e-06	SYN
SCN8A	138558	5.10139e-06	SYN
KCND3	132397	5.63294e-06	SYN
TUBB3	109696	6.27371e-06	MORPH
HIVEP2	106800	6.92437e-06	MORPH
ZMYND8	98474.3	7.62466e-06	GR
USP7	98049.6	8.31912e-06	GR
FBXO11	97838.2	9.00628e-06	MORPH
YLPM1	95564.2	9.70219e-06	GR
CNOT1	88074.2	1.04529e-05	GR
ZBTB34	86758.3	1.12065e-05	GR
PPP2CA	85623.9	1.19614e-05	SYN
KCNA2	80794.7	1.27559e-05	SYN
ZNF536	78226.5	1.3569e-05	MORPH
DHDDS	73432.5	1.44299e-05	GR
PPP2R1A	69647	1.53313e-05	MORPH
HIST1H1E	59397.6	1.63915e-05	GR
REV3L	53055.6	1.75759e-05	GR
SETD2	49192.4	1.88462e-05	GR
DSCAM	42991	2.02986e-05	SYN
XPO1	39036.5	2.18914e-05	GR
NR4A2	38072.3	2.35085e-05	MORPH
ZFHX3	31317.9	2.54808e-05	MORPH
ITSN1	26633.7	2.7799e-05	SYN
SCAF1	25557.2	3.01937e-05	GR
ARID1A	24888.3	3.26291e-05	GR
EP400	24298.2	3.50996e-05	GR
MTOR	22894	3.7704e-05	GR
EMC7	21913.3	4.04036e-05	GR
LMTK3	20415.3	4.32854e-05	SYN
PHF12	19823.4	4.62272e-05	GR
EGR3	19616	4.91698e-05	MORPH
NRXN3	19206.7	5.21476e-05	SYN
GNB1	19085.1	5.51132e-05	SYN
NCKAP1	17002.3	5.84425e-05	SYN
PTK2	16956.2	6.17453e-05	MORPH
KANSL1	16851.9	6.50347e-05	GR
SMARCB1	16402.2	6.83875e-05	GR
PSMC5	15470.1	7.19261e-05	GR
PCLO	14830	7.55946e-05	SYN
RAB14	14758.2	7.92438e-05	SYN
KBTBD6	13709.6	8.31625e-05	GR
NFIB	12833.7	8.73343e-05	MORPH
YY1	11665.1	9.19212e-05	GR
MAGEL2	11119.6	9.67065e-05	GR
MAF	10356.5	0.000101828	MORPH
ATP2B2	10064.7	0.000107058	SYN
PTPRT	9463.19	0.000112599	SYN
MAP1A	7727.92	0.000119441	MORPH
SYT1	7489.83	0.000126448	SYN
CGREF1	7254.35	0.00013363	GR
CAMK2A	6903.4	0.000141135	SYN
GSE1	6611.73	0.000148924	GR
LEMD3	6473.94	0.000156815	GR
GABBR2	6466.26	0.000164638	SYN
TLE3	6439.45	0.000172421	GR
JARID2	6079.41	0.000180632	GR
UBR5	6024.38	0.000188846	GR
KMT2D	5947.45	0.000197098	GR
CHAMP1	5628.89	0.000205785	GR
EFTUD2	5503.37	0.000214607	GR
ADGRB1	5051.8	0.000224216	SYN
PTCH1	5036.48	0.000233766	MORPH
LRRC4	4748.28	0.000243865	SYN
GSK3B	4439.01	0.000254644	GR
CAPRIN1	4435.86	0.000265331	GR
TRIM8	4308.3	0.000276268	GR
HNRNPD	4237.39	0.000287306	GR
FBXW7	4024.27	0.000310171	GR
MEIS2	3833.66	0.000322178	MORPH
ZBTB7A	3622.43	0.000334853	GR
RALGAPB	3615.99	0.000347438	MORPH
PSMD12	3577.04	0.000360062	GR
SLTM	3365.46	0.000386567	GR
BCR	3245.71	0.000400273	MORPH
TOP3B	3205.28	0.000414051	GR
GNAI1	3143.52	0.00042801	SYN
TRAF7	3083.58	0.000442151	GR
SPPL3	3035.2	0.000456422	GR
ACTG1	2914.93	0.000471232	MORPH
SRSF1	2906.46	0.000485962	GR
GABRA4	2881.2	0.000500711	SYN
NACC1	2812.34	0.000515742	GR
CELF4	2634.57	0.000531795	GR
RANBP2	2530.47	0.000548455	GR
DIP2C	2499.2	0.000565209	GR
ZBTB18	2469.61	0.000582048	MORPH
GNAO1	2401.11	0.000599289	SYN
PPM1D	2275.06	0.000617466	GR
HSF2	2203.6	0.000636157	MORPH
KIF1A	2170.9	0.00065501	SYN
ZNF644	2163.39	0.000673781	GR
ZCCHC14	2160.46	0.000692426	GR
PLXNA1	2136.98	0.000711152	MORPH
BRD1	2106.09	0.000730038	GR
MAPK8IP3	2057.73	0.000749278	MORPH
CXXC1	2039.71	0.000768556	GR
INTS6	1971.5	0.000788443	GR
TAF4	1875.49	0.000809335	GR
MAP1B	1871.77	0.000830108	MORPH
PHF2	1788.52	0.000851821	GR
COL4A3BP	1769.65	0.000873626	MORPH
EXT1	1751.31	0.00089552	MORPH
BAZ2A	1659.13	0.000918634	GR
MKX	1645.46	0.000941787	MORPH
GRIK3	1635.06	0.000964926	SYN
BCAT1	1576.84	0.000988865	GR

### Sheet: B. GR subclusters
broad_category	GR_cluster	cluster_label	n	genes
chromatin state	1	Histone & DNA modification	31	ANKRD11, ASH1L, ASXL3, BRD1, BRD4, CREBBP, CXXC1, DNMT3A, EHMT1, EP300, GSE1, JARID2, KANSL1, KDM5B, KDM6B, KMT2A, KMT2C, KMT2D, KMT2E, KMT5B, MBD5, MSL2, NSD1, NSD2, PHF2, SETBP1, SETD1A, SETD1B, SETD2, SETD5, SIN3A
chromatin state	2	ATP-dependent chromatin remodeling & genome organization	18	ADNP, AHDC1, ARID1A, ARID1B, BAZ2A, CHD2, CHD7, CHD8, CTCF, EP400, GATAD2B, HIST1H1E, POGZ, SMARCA2, SMARCA4, SMARCB1, SRCAP, TLK2
Transcriptional control	3	Coactivator & general transcriptional machinery	7	CDK13, MED13, MED13L, TAF4, VEZF1, WAC, YY1
Transcriptional control	4	Corepressor & silencing complexes	17	CIC, NACC1, PHF12, PHF21A, RFX7, SKI, SLTM, SPEN, TBL1XR1, TLE3, ZBTB34, ZBTB7A, ZMYM2, ZMYND8, ZNF292, ZNF644, ZNF865
Post-transcriptional & signaling	5	RNA processing & post-transcriptional regulation	17	CAPRIN1, CELF4, CNOT1, CNOT3, EEF1A2, EFTUD2, GIGYF1, HNRNPD, HNRNPU, INTS6, PUF60, SCAF1, SON, SRSF1, SYNCRIP, TNRC6B, ZCCHC14
Post-transcriptional & signaling	6	Ubiquitin-mediated regulation & protein homeostasis	19	CUL3, DHDDS, EMC7, FBXW11, FBXW7, IRF2BPL, KBTBD6, MAGEL2, PSMC5, PSMD12, QRICH1, RANBP2, SPPL3, TRAF7, TRIM8, TRIP12, UBR5, USP7, WDR26
Post-transcriptional & signaling	7	PI3K-mTOR & growth signaling	8	CSNK2A1, DYRK1A, GSK3B, MTOR, PPP2R5D, PTEN, PTPN11, TSC2
Misc	8	Misc / low-annotation	11	BCAT1, CGREF1, CHAMP1, DIP2C, LEMD3, PPM1D, PRR12, REV3L, TOP3B, XPO1, YLPM1

### Sheet: C. MORPH subclusters
broad_category	MORPH_cluster	cluster_label	n	genes
Transcriptional control	1	Developmental transcription factors	39	AUTS2, BCL11A, CAMTA1, DEAF1, EBF3, EGR3, FOXG1, FOXP1, FOXP2, HIVEP2, HSF2, MAF, MEF2C, MEIS2, MKX, MYT1L, NFIB, NR2F1, NR3C2, NR4A2, PBX1, POU3F3, RAI1, RFX3, RORB, SATB2, SMAD4, SOX11, SOX5, TBR1, TCF12, TCF20, TCF4, TCF7L2, ZBTB18, ZBTB20, ZEB2, ZFHX3, ZNF536
Cytoskeleton	2	Microtubule cytoskeleton & neuronal polarity	9	ATAT1, BRSK2, DYNC1H1, MAP1A, MAP1B, MARK2, TAOK1, TUBB2A, TUBB3
Cytoskeleton	3	Cytoskeletal signaling & axon guidance	14	ACTB, ACTG1, BCR, BRAF, CTNNB1, MAPK8IP3, NF1, PLXNA1, PPP2R1A, PTCH1, PTK2, RALGAPB, SPTBN1, YWHAG
Misc	4	Misc / low-annotation	7	COL4A3BP, DLL1, EXT1, FBXO11, NAA15, TM9SF4, WDFY3
