## Supplemental Table 10 for "Autism genes converge on three functional programs organized by neuronal subclass, developmental timing, and cortical patterning"

### Sheet: A. GR
region	enrich_z	p	fdr
occipital_focal	5.26216	0.00019996
lingual	5.76209	0.000200481	0.00681636
lateraloccipital	5.28809	0.00479904	0.0815837
pericalcarine	5.60962	0.00979192	0.110975
precuneus	4.18603	0.044791	0.380724
cuneus	4.38882	0.0664622	0.451943
bankssts	3.91627	0.0924644	0.523965
inferiorparietal	3.10595	0.125975	0.611878
transversetemporal	2.90917	0.182327	0.774891
supramarginal	2.40266	0.220556	0.833211
superiorparietal	1.80026	0.273345	0.929374
isthmuscingulate	1.28204	0.343907	0.946953
parahippocampal	0.0538033	0.459951	0.946953
superiortemporal	0.217671	0.463907	0.946953
rostralmiddlefrontal	0.0553164	0.465107	0.946953
postcentral	0.215543	0.470906	0.946953
fusiform	-0.115632	0.489485	0.946953
rostralanteriorcingulate	-0.26692	0.524634	0.946953
inferiortemporal	-0.444182	0.54034	0.946953
middletemporal	-0.520895	0.553353	0.946953
frontalpole	-0.32871	0.557031	0.946953
medialorbitofrontal	-0.993074	0.65184	1
lateralorbitofrontal	-1.03396	0.666934	1
parstriangularis	-1.64172	0.764251	1
parsopercularis	-1.57793	0.772279	1
insula	-1.95463	0.884423	1
parsorbitalis	-2.23631	0.890252	1
paracentral	-2.10853	0.891265	1
superiorfrontal	-2.00618	0.920216	1
posteriorcingulate	-2.66601	0.961228	1
entorhinal	-2.79586	0.961444	1
caudalanteriorcingulate	-2.94794	0.979145	1
temporalpole	-3.06727	0.980757	1
precentral	-2.36604	0.985403	1
caudalmiddlefrontal	-4.00293	1	1

### Sheet: B.  SYN
region	enrich_z	p	fdr
inferiortemporal	5.97365	0.0002002	0.00680681
fusiform	5.65058	0.00280393	0.0476667
inferiorparietal	5.49852	0.00439912	0.0498567
middletemporal	4.53703	0.122122	0.75125
parahippocampal	4.64944	0.124595	0.75125
precuneus	4.46044	0.132573	0.75125
superiortemporal	4.11837	0.19756	0.86558
bankssts	4.22747	0.203666	0.86558
lateraloccipital	3.85212	0.272545	0.87208
superiorparietal	3.83384	0.274545	0.87208
superiorfrontal	3.77621	0.282144	0.87208
cuneus	3.59279	0.382822	0.981069
supramarginal	3.41827	0.395521	0.981069
occipital_focal	3.3108	0.40232
lingual	3.44314	0.40397	0.981069
insula	3.04915	0.5015	1
rostralmiddlefrontal	2.96478	0.517097	1
posteriorcingulate	2.81804	0.58017	1
parstriangularis	2.70875	0.610342	1
medialorbitofrontal	2.68693	0.619086	1
caudalmiddlefrontal	2.43502	0.679366	1
isthmuscingulate	2.45041	0.689821	1
pericalcarine	2.35515	0.718074	1
lateralorbitofrontal	2.31322	0.725816	1
transversetemporal	2.15842	0.766646	1
parsopercularis	2.11989	0.767049	1
rostralanteriorcingulate	1.47844	0.840798	1
paracentral	1.06881	0.886222	1
parsorbitalis	0.329328	0.924756	1
frontalpole	-0.563519	0.979127	1
temporalpole	-0.700105	0.984313	1
entorhinal	-1.22202	0.990566	1
postcentral	0.489853	0.996201	1
caudalanteriorcingulate	-2.82674	0.999387	1
precentral	0.0847763	1	1

### Sheet: C. MORPH
region	enrich_z	p	fdr
inferiorparietal	2.95184	0.00019996	0.00346232
bankssts	3.60249	0.000203666	0.00346232
middletemporal	2.66725	0.0342342	0.387988
isthmuscingulate	2.6093	0.0519976	0.44198
parahippocampal	2.54813	0.0859628	0.503099
precuneus	2.38878	0.0887822	0.503099
inferiortemporal	2.34104	0.121522	0.590247
supramarginal	2.10069	0.172765	0.651672
superiortemporal	2.03606	0.191162	0.651672
fusiform	2.14984	0.191668	0.651672
lateraloccipital	2.00765	0.228154	0.705204
insula	1.63927	0.353929	0.992917
posteriorcingulate	1.66059	0.379645	0.992917
superiorfrontal	1.27221	0.493301	1
transversetemporal	1.22482	0.507778	1
superiorparietal	1.17075	0.514897	1
lingual	1.1336	0.534082	1
medialorbitofrontal	1.16571	0.535989	1
rostralmiddlefrontal	1.02297	0.592681	1
rostralanteriorcingulate	1.01777	0.626221	1
parstriangularis	0.918258	0.659609	1
occipital_focal	0.837409	0.727055
lateralorbitofrontal	0.812242	0.728019	1
parsorbitalis	0.509495	0.767824	1
cuneus	0.265991	0.812065	1
frontalpole	-0.181314	0.848408	1
parsopercularis	0.1471	0.853148	1
pericalcarine	-0.0576053	0.857201	1
paracentral	-0.0418863	0.881178	1
caudalmiddlefrontal	-0.456175	0.939443	1
entorhinal	-0.700798	0.955906	1
caudalanteriorcingulate	-0.805962	0.980168	1
postcentral	-0.286165	0.987403	1
precentral	-0.879346	1	1
temporalpole	-1.06002	1	1
