## Supplemental Table 11 for "Autism genes converge on three functional programs organized by neuronal subclass, developmental timing, and cortical patterning"

### Sheet: A. transcriptome-wide bg
tissue	cortical_region	enrichment	statistic	FDR	significant	topic
cortical_plate	auditory	0.24072	2.43613	0.0148452	TRUE	GR
cortical_plate	caudal_cingulate	0.11016	1.15768	0.246996	FALSE	GR
cortical_plate	dorsal_parietal	0.198279	2.0818	0.0373611	TRUE	GR
cortical_plate	dorsolateral_pfc	0.121181	1.27351	0.202839	FALSE	GR
cortical_plate	dorsolateral_temporal	0.363759	3.81923	0.000133872	TRUE	GR
cortical_plate	dysgranular_insula	0.00507507	0.0533591	0.957446	FALSE	GR
cortical_plate	entorhinal	0.108117	1.0258	0.304986	FALSE	GR
cortical_plate	extrastriate	0.31266	3.28581	0.00101691	TRUE	GR
cortical_plate	frontal_pole	0.222942	2.34071	0.0192469	TRUE	GR
cortical_plate	granular_insula	0.0818683	0.859145	0.39026	FALSE	GR
cortical_plate	hippocampus	-0.101787	-1.03171	0.302209	FALSE	GR
cortical_plate	lateral_temporal-occipital	0.20368	1.93239	0.053311	FALSE	GR
cortical_plate	medial_temporal-occipital	0.225425	2.28311	0.0224238	TRUE	GR
cortical_plate	midcingulate	0.0200557	0.20328	0.838916	FALSE	GR
cortical_plate	motor	0.135253	1.42204	0.155016	FALSE	GR
cortical_plate	orbitofrontal	0.0889508	0.933926	0.350342	FALSE	GR
cortical_plate	paleocortex	-0.36052	-3.78881	0.000151373	TRUE	GR
cortical_plate	parahippocampal	0.133452	1.35056	0.176836	FALSE	GR
cortical_plate	perirhinal	-0.0276968	-0.290522	0.771417	FALSE	GR
cortical_plate	primary_visual	0.377051	3.81574	0.000135774	TRUE	GR
cortical_plate	retrosplenial	-0.0506314	-0.512395	0.608375	FALSE	GR
cortical_plate	rostral_cingulate	0.000438853	0.00461196	0.99632	FALSE	GR
cortical_plate	sensory	0.263184	2.76709	0.00565596	TRUE	GR
cortical_plate	subcallosal_cingulate	-0.247426	-2.33296	0.0196503	TRUE	GR
cortical_plate	ventral_parietal	0.200284	2.10478	0.0353105	TRUE	GR
cortical_plate	ventrolateral_pfc	0.274288	2.77803	0.00546891	TRUE	GR
cortical_plate	ventrolateral_temporal	0.230265	2.42103	0.0154768	TRUE	GR
intermediate	auditory	-0.103575	-1.15603	0.247671	FALSE	GR
intermediate	caudal_cingulate	0.0684635	0.917287	0.358992	FALSE	GR
intermediate	dorsal_parietal	0.186578	2.50032	0.0124079	TRUE	GR
intermediate	dorsolateral_pfc	-0.0476505	-0.419792	0.674637	FALSE	GR
intermediate	dorsolateral_temporal	0.203585	2.72833	0.00636552	TRUE	GR
intermediate	extrastriate	0.13758	1.84364	0.065235	FALSE	GR
intermediate	frontal_pole	0.0816436	1.09517	0.273443	FALSE	GR
intermediate	granular_insula	-0.0131066	-0.175314	0.860833	FALSE	GR
intermediate	lateral_temporal-occipital	0.159077	1.38363	0.166473	FALSE	GR
intermediate	medial_temporal-occipital	0.352182	3.93048	8.47751e-05	TRUE	GR
intermediate	midcingulate	-0.0486837	-0.608953	0.542555	FALSE	GR
intermediate	motor	0.0464985	0.622451	0.533645	FALSE	GR
intermediate	orbitofrontal	-0.0594246	-0.795468	0.426341	FALSE	GR
intermediate	parahippocampal	-0.0684859	-0.762285	0.44589	FALSE	GR
intermediate	perirhinal	0.168336	1.47339	0.140646	FALSE	GR
intermediate	primary_visual	0.31941	3.54617	0.000390879	TRUE	GR
intermediate	rostral_cingulate	0.0157111	0.210504	0.833274	FALSE	GR
intermediate	sensory	0.371206	4.95549	7.21484e-07	TRUE	GR
intermediate	subcallosal_cingulate	-0.060801	-0.675013	0.499667	FALSE	GR
intermediate	ventral_parietal	0.306702	4.0932	4.25468e-05	TRUE	GR
intermediate	ventrolateral_pfc	0.0845933	1.05639	0.290792	FALSE	GR
intermediate	ventrolateral_temporal	0.228498	3.06208	0.00219806	TRUE	GR
subplate	auditory	0.0528132	0.627532	0.530311	FALSE	GR
subplate	caudal_cingulate	0.110366	1.38405	0.166342	FALSE	GR
subplate	dorsal_parietal	0.18323	2.31014	0.0208802	TRUE	GR
subplate	dorsolateral_pfc	0.245107	3.08313	0.00204836	TRUE	GR
subplate	dorsolateral_temporal	0.161028	2.02719	0.0426435	TRUE	GR
subplate	dysgranular_insula	0.0528815	0.665207	0.505918	FALSE	GR
subplate	entorhinal	0.137032	1.18628	0.235513	FALSE	GR
subplate	extrastriate	0.115588	1.45627	0.145317	FALSE	GR
subplate	frontal_pole	0.195359	2.46124	0.013846	TRUE	GR
subplate	granular_insula	0.00560309	0.0705375	0.943766	FALSE	GR
subplate	hippocampus	0.11859	1.03251	0.301833	FALSE	GR
subplate	lateral_temporal-occipital	0.248199	2.66865	0.00761559	TRUE	GR
subplate	medial_temporal-occipital	0.281612	3.02793	0.00246234	TRUE	GR
subplate	midcingulate	0.126169	1.49552	0.134778	FALSE	GR
subplate	motor	0.0790999	0.997272	0.318633	FALSE	GR
subplate	orbitofrontal	0.0349486	0.439268	0.660467	FALSE	GR
subplate	parahippocampal	0.0976035	1.05416	0.291808	FALSE	GR
subplate	perirhinal	-0.19839	-2.36002	0.0182737	TRUE	GR
subplate	primary_visual	0.143846	1.71124	0.0870376	FALSE	GR
subplate	rostral_cingulate	-0.0466073	-0.585811	0.558002	FALSE	GR
subplate	sensory	0.236309	2.97252	0.00295369	TRUE	GR
subplate	subcallosal_cingulate	0.127279	1.36849	0.17116	FALSE	GR
subplate	ventral_parietal	-0.00056324	-0.00707937	0.994352	FALSE	GR
subplate	ventrolateral_pfc	0.273845	3.26155	0.00110803	TRUE	GR
subplate	ventrolateral_temporal	0.150407	1.89492	0.0581031	FALSE	GR
subventricular	caudal_cingulate	-0.164869	-1.73659	0.0824601	FALSE	GR
subventricular	dorsal_parietal	-0.0487374	-0.513946	0.60729	FALSE	GR
subventricular	dorsolateral_pfc	-0.108061	-1.13866	0.254846	FALSE	GR
subventricular	dorsolateral_temporal	-0.0105443	-0.10227	0.918542	FALSE	GR
subventricular	extrastriate	-0.0495108	-0.522295	0.601465	FALSE	GR
subventricular	frontal_pole	-0.243846	-2.57045	0.0101568	TRUE	GR
subventricular	lateral_temporal-occipital	-0.0317416	-0.307457	0.758495	FALSE	GR
subventricular	medial_temporal-occipital	-0.159593	-1.63312	0.102444	FALSE	GR
subventricular	midcingulate	-0.137331	-1.40533	0.159922	FALSE	GR
subventricular	motor	-0.0997376	-1.05175	0.292915	FALSE	GR
subventricular	orbitofrontal	-0.210031	-2.21395	0.0268325	TRUE	GR
subventricular	parahippocampal	0.154042	1.49406	0.135161	FALSE	GR
subventricular	primary_visual	-0.08473	-0.867048	0.385915	FALSE	GR
subventricular	rostral_cingulate	-0.105191	-1.10753	0.268067	FALSE	GR
subventricular	sensory	-0.0885869	-0.9338	0.350407	FALSE	GR
subventricular	subcallosal_cingulate	-0.187144	-1.81737	0.0691601	FALSE	GR
subventricular	ventral_parietal	-0.212781	-2.24293	0.0249014	TRUE	GR
subventricular	ventrolateral_pfc	0.0654023	0.670125	0.502778	FALSE	GR
subventricular	ventrolateral_temporal	-0.0204876	-0.216046	0.828952	FALSE	GR
ventricular	caudal_cingulate	-0.349995	-2.67382	0.00749919	TRUE	GR
ventricular	dorsal_parietal	-0.189543	-1.44804	0.147606	FALSE	GR
ventricular	dorsolateral_pfc	-0.270009	-2.00688	0.0447629	TRUE	GR
ventricular	dorsolateral_temporal	0.00454665	0.028227	0.977481	FALSE	GR
ventricular	entorhinal	0.025863	0.160571	0.872431	FALSE	GR
ventricular	extrastriate	-0.152464	-1.166	0.243615	FALSE	GR
ventricular	frontal_pole	-0.228681	-1.74643	0.0807361	FALSE	GR
ventricular	hippocampus	0.0632193	0.392484	0.694701	FALSE	GR
ventricular	lateral_temporal-occipital	-0.121322	-0.85509	0.392502	FALSE	GR
ventricular	medial_temporal-occipital	-0.383686	-2.84997	0.00437229	TRUE	GR
ventricular	midcingulate	-0.24222	-1.80028	0.0718172	FALSE	GR
ventricular	motor	-0.273464	-2.08674	0.0369112	TRUE	GR
ventricular	orbitofrontal	-0.31926	-2.43436	0.0149182	TRUE	GR
ventricular	parahippocampal	-0.366368	-2.72305	0.0064683	TRUE	GR
ventricular	primary_visual	-0.348552	-2.59063	0.00957994	TRUE	GR
ventricular	rostral_cingulate	-0.485813	-3.70731	0.000209477	TRUE	GR
ventricular	sensory	-0.172898	-1.32037	0.18671	FALSE	GR
ventricular	subcallosal_cingulate	-0.735675	-5.19815	2.01278e-07	TRUE	GR
ventricular	ventral_parietal	-0.246501	-1.88185	0.0598558	FALSE	GR
ventricular	ventrolateral_pfc	-0.0141821	-0.10541	0.916051	FALSE	GR
ventricular	ventrolateral_temporal	-0.0435184	-0.332463	0.73954	FALSE	GR
cortical_plate	auditory	0.58017	5.08701	3.63747e-07	TRUE	SYN
cortical_plate	caudal_cingulate	0.406702	3.69438	0.000220422	TRUE	SYN
cortical_plate	dorsal_parietal	0.450173	4.09189	4.27879e-05	TRUE	SYN
cortical_plate	dorsolateral_pfc	0.275881	2.50764	0.0121542	TRUE	SYN
cortical_plate	dorsolateral_temporal	0.463225	4.20518	2.6087e-05	TRUE	SYN
cortical_plate	dysgranular_insula	0.554173	5.0403	4.64803e-07	TRUE	SYN
cortical_plate	entorhinal	0.645157	5.29531	1.18816e-07	TRUE	SYN
cortical_plate	extrastriate	0.446652	4.06238	4.85757e-05	TRUE	SYN
cortical_plate	frontal_pole	0.479217	4.35584	1.32559e-05	TRUE	SYN
cortical_plate	granular_insula	0.405244	3.68574	0.000228041	TRUE	SYN
cortical_plate	hippocampus	0.651417	5.71178	1.11799e-08	TRUE	SYN
cortical_plate	lateral_temporal-occipital	0.414026	3.39131	0.00069559	TRUE	SYN
cortical_plate	medial_temporal-occipital	0.437766	3.82646	0.000129999	TRUE	SYN
cortical_plate	midcingulate	0.418962	3.67352	0.000239236	TRUE	SYN
cortical_plate	motor	0.50113	4.55785	5.16807e-06	TRUE	SYN
cortical_plate	orbitofrontal	0.315111	2.86596	0.00415748	TRUE	SYN
cortical_plate	paleocortex	0.653075	5.93988	2.85235e-09	TRUE	SYN
cortical_plate	parahippocampal	0.5035	4.40574	1.05422e-05	TRUE	SYN
cortical_plate	perirhinal	0.605904	5.5074	3.64181e-08	TRUE	SYN
cortical_plate	primary_visual	0.273527	2.3908	0.0168115	TRUE	SYN
cortical_plate	retrosplenial	0.479344	4.19859	2.68577e-05	TRUE	SYN
cortical_plate	rostral_cingulate	0.415262	3.77455	0.0001603	TRUE	SYN
cortical_plate	sensory	0.501067	4.55725	5.1827e-06	TRUE	SYN
cortical_plate	subcallosal_cingulate	0.259747	2.1275	0.0333782	TRUE	SYN
cortical_plate	ventral_parietal	0.443618	4.02977	5.58319e-05	TRUE	SYN
cortical_plate	ventrolateral_pfc	0.601261	5.27195	1.3498e-07	TRUE	SYN
cortical_plate	ventrolateral_temporal	0.503453	4.57903	4.67141e-06	TRUE	SYN
intermediate	auditory	0.256138	2.45361	0.0141431	TRUE	SYN
intermediate	caudal_cingulate	0.100629	1.15804	0.24685	FALSE	SYN
intermediate	dorsal_parietal	0.417545	4.81827	1.44807e-06	TRUE	SYN
intermediate	dorsolateral_pfc	0.0916897	0.698905	0.484612	FALSE	SYN
intermediate	dorsolateral_temporal	0.351523	4.05639	4.98368e-05	TRUE	SYN
intermediate	extrastriate	0.0939624	1.08133	0.279549	FALSE	SYN
intermediate	frontal_pole	0.0762533	0.881504	0.378045	FALSE	SYN
intermediate	granular_insula	0.507	5.85036	4.90503e-09	TRUE	SYN
intermediate	lateral_temporal-occipital	0.193672	1.4507	0.146865	FALSE	SYN
intermediate	medial_temporal-occipital	0.36607	3.4928	0.000477976	TRUE	SYN
intermediate	midcingulate	0.146638	1.58172	0.113714	FALSE	SYN
intermediate	motor	0.176426	2.03317	0.0420354	TRUE	SYN
intermediate	orbitofrontal	0.0431231	0.497984	0.618496	FALSE	SYN
intermediate	parahippocampal	0.456811	4.39183	1.124e-05	TRUE	SYN
intermediate	perirhinal	0.785762	5.93648	2.91211e-09	TRUE	SYN
intermediate	primary_visual	0.124383	1.18657	0.235396	FALSE	SYN
intermediate	rostral_cingulate	-0.0161264	-0.185924	0.852504	FALSE	SYN
intermediate	sensory	0.356322	4.11373	3.89309e-05	TRUE	SYN
intermediate	subcallosal_cingulate	-0.183718	-1.76618	0.0773661	FALSE	SYN
intermediate	ventral_parietal	0.323551	3.72337	0.00019658	TRUE	SYN
intermediate	ventrolateral_pfc	0.419912	4.52028	6.17593e-06	TRUE	SYN
intermediate	ventrolateral_temporal	0.283483	3.2753	0.0010555	TRUE	SYN
subplate	auditory	0.58821	6.0402	1.53924e-09	TRUE	SYN
subplate	caudal_cingulate	0.528659	5.74228	9.3411e-09	TRUE	SYN
subplate	dorsal_parietal	0.584881	6.37301	1.85349e-10	TRUE	SYN
subplate	dorsolateral_pfc	0.228912	2.49169	0.0127138	TRUE	SYN
subplate	dorsolateral_temporal	0.531028	5.79181	6.96309e-09	TRUE	SYN
subplate	dysgranular_insula	0.643006	7.00638	2.44571e-12	TRUE	SYN
subplate	entorhinal	0.257538	1.95092	0.0510669	FALSE	SYN
subplate	extrastriate	0.51598	5.62777	1.82555e-08	TRUE	SYN
subplate	frontal_pole	0.482732	5.25475	1.48223e-07	TRUE	SYN
subplate	granular_insula	0.617023	6.72291	1.7813e-11	TRUE	SYN
subplate	hippocampus	0.435818	3.27652	0.00105096	TRUE	SYN
subplate	lateral_temporal-occipital	0.441771	4.10058	4.12118e-05	TRUE	SYN
subplate	medial_temporal-occipital	0.582931	5.44328	5.23097e-08	TRUE	SYN
subplate	midcingulate	0.513122	5.27735	1.31066e-07	TRUE	SYN
subplate	motor	0.596148	6.49572	8.26358e-11	TRUE	SYN
subplate	orbitofrontal	0.35223	3.8379	0.00012409	TRUE	SYN
subplate	parahippocampal	0.570637	5.32876	9.88846e-08	TRUE	SYN
subplate	perirhinal	0.51814	5.34593	8.99559e-08	TRUE	SYN
subplate	primary_visual	0.381737	3.93244	8.40869e-05	TRUE	SYN
subplate	rostral_cingulate	0.295223	3.21321	0.0013126	TRUE	SYN
subplate	sensory	0.580673	6.3333	2.39974e-10	TRUE	SYN
subplate	subcallosal_cingulate	0.357538	3.33851	0.000842284	TRUE	SYN
subplate	ventral_parietal	0.352506	3.83697	0.000124562	TRUE	SYN
subplate	ventrolateral_pfc	0.697281	7.18307	6.81634e-13	TRUE	SYN
subplate	ventrolateral_temporal	0.551886	6.02531	1.68789e-09	TRUE	SYN
subventricular	caudal_cingulate	-0.585776	-5.32303	1.02051e-07	TRUE	SYN
subventricular	dorsal_parietal	-0.599553	-5.46411	4.65225e-08	TRUE	SYN
subventricular	dorsolateral_pfc	-0.834707	-7.59156	3.16073e-14	TRUE	SYN
subventricular	dorsolateral_temporal	-0.673984	-5.61235	1.99601e-08	TRUE	SYN
subventricular	extrastriate	-0.641886	-5.85088	4.88974e-09	TRUE	SYN
subventricular	frontal_pole	-0.728223	-6.63002	3.35651e-11	TRUE	SYN
subventricular	lateral_temporal-occipital	-0.649401	-5.42741	5.71788e-08	TRUE	SYN
subventricular	medial_temporal-occipital	-0.590012	-5.21288	1.8593e-07	TRUE	SYN
subventricular	midcingulate	-0.556758	-4.92776	8.31782e-07	TRUE	SYN
subventricular	motor	-0.581828	-5.29305	1.20295e-07	TRUE	SYN
subventricular	orbitofrontal	-0.778149	-7.08432	1.39732e-12	TRUE	SYN
subventricular	parahippocampal	-0.379115	-3.16846	0.0015325	TRUE	SYN
subventricular	primary_visual	-0.820861	-7.25293	4.07849e-13	TRUE	SYN
subventricular	rostral_cingulate	-0.269932	-2.45747	0.013992	TRUE	SYN
subventricular	sensory	-0.590853	-5.38207	7.36322e-08	TRUE	SYN
subventricular	subcallosal_cingulate	-0.561312	-4.68243	2.83491e-06	TRUE	SYN
subventricular	ventral_parietal	-0.654579	-5.95142	2.65827e-09	TRUE	SYN
subventricular	ventrolateral_pfc	-0.390257	-3.44728	0.000566256	TRUE	SYN
subventricular	ventrolateral_temporal	-0.575846	-5.24539	1.55948e-07	TRUE	SYN
ventricular	caudal_cingulate	-0.921293	-6.05346	1.41765e-09	TRUE	SYN
ventricular	dorsal_parietal	-0.849037	-5.58042	2.39935e-08	TRUE	SYN
ventricular	dorsolateral_pfc	-0.989105	-6.31333	2.73089e-10	TRUE	SYN
ventricular	dorsolateral_temporal	-1.3088	-6.90552	5.0021e-12	TRUE	SYN
ventricular	entorhinal	-0.595623	-3.17652	0.00149052	TRUE	SYN
ventricular	extrastriate	-1.01229	-6.67558	2.46252e-11	TRUE	SYN
ventricular	frontal_pole	-0.880424	-5.77966	7.4851e-09	TRUE	SYN
ventricular	hippocampus	-0.829636	-4.32752	1.50797e-05	TRUE	SYN
ventricular	lateral_temporal-occipital	-0.970622	-5.83479	5.38569e-09	TRUE	SYN
ventricular	medial_temporal-occipital	-1.10893	-7.05819	1.68691e-12	TRUE	SYN
ventricular	midcingulate	-0.917987	-5.86935	4.37498e-09	TRUE	SYN
ventricular	motor	-1.09287	-7.15832	8.16724e-13	TRUE	SYN
ventricular	orbitofrontal	-1.16451	-7.63794	2.20718e-14	TRUE	SYN
ventricular	parahippocampal	-0.830519	-5.29823	1.16932e-07	TRUE	SYN
ventricular	primary_visual	-1.2164	-7.75265	8.99968e-15	TRUE	SYN
ventricular	rostral_cingulate	-1.06509	-7.00251	2.51425e-12	TRUE	SYN
ventricular	sensory	-0.90616	-5.93505	2.93749e-09	TRUE	SYN
ventricular	subcallosal_cingulate	-1.12153	-6.83926	7.96034e-12	TRUE	SYN
ventricular	ventral_parietal	-0.944261	-6.18779	6.10119e-10	TRUE	SYN
ventricular	ventrolateral_pfc	-0.567982	-3.62446	0.000289561	TRUE	SYN
ventricular	ventrolateral_temporal	-0.978125	-6.43009	1.27531e-10	TRUE	SYN
cortical_plate	auditory	0.370831	3.51135	0.00044583	TRUE	MORPH
cortical_plate	caudal_cingulate	0.222525	2.18082	0.0291965	TRUE	MORPH
cortical_plate	dorsal_parietal	0.222248	2.1794	0.0293022	TRUE	MORPH
cortical_plate	dorsolateral_pfc	0.0913571	0.895333	0.370609	FALSE	MORPH
cortical_plate	dorsolateral_temporal	0.31338	3.07627	0.00209609	TRUE	MORPH
cortical_plate	dysgranular_insula	0.137804	1.35346	0.175909	FALSE	MORPH
cortical_plate	entorhinal	0.071232	0.631421	0.527765	FALSE	MORPH
cortical_plate	extrastriate	0.314009	3.07917	0.00207575	TRUE	MORPH
cortical_plate	frontal_pole	0.254128	2.49053	0.0127552	TRUE	MORPH
cortical_plate	granular_insula	0.167758	1.64414	0.100148	FALSE	MORPH
cortical_plate	hippocampus	0.00203941	0.0193112	0.984593	FALSE	MORPH
cortical_plate	lateral_temporal-occipital	0.134714	1.19206	0.233239	FALSE	MORPH
cortical_plate	medial_temporal-occipital	0.294556	2.78424	0.00536531	TRUE	MORPH
cortical_plate	midcingulate	0.115939	1.09686	0.272703	FALSE	MORPH
cortical_plate	motor	0.226457	2.2182	0.0265412	TRUE	MORPH
cortical_plate	orbitofrontal	0.0660819	0.647634	0.517222	FALSE	MORPH
cortical_plate	paleocortex	-0.091002	-0.893333	0.371679	FALSE	MORPH
cortical_plate	parahippocampal	0.140048	1.32378	0.185575	FALSE	MORPH
cortical_plate	perirhinal	0.0739274	0.725706	0.468019	FALSE	MORPH
cortical_plate	primary_visual	0.157173	1.48161	0.138445	FALSE	MORPH
cortical_plate	retrosplenial	0.0872292	0.823005	0.410505	FALSE	MORPH
cortical_plate	rostral_cingulate	0.148867	1.45816	0.144795	FALSE	MORPH
cortical_plate	sensory	0.27141	2.66428	0.00771524	TRUE	MORPH
cortical_plate	subcallosal_cingulate	0.159887	1.40712	0.159392	FALSE	MORPH
cortical_plate	ventral_parietal	0.23267	2.28277	0.0224438	TRUE	MORPH
cortical_plate	ventrolateral_pfc	0.298235	2.81648	0.00485527	TRUE	MORPH
cortical_plate	ventrolateral_temporal	0.249271	2.44827	0.0143543	TRUE	MORPH
intermediate	auditory	0.00998025	0.104448	0.916814	FALSE	MORPH
intermediate	caudal_cingulate	-0.0292453	-0.365571	0.714685	FALSE	MORPH
intermediate	dorsal_parietal	0.181436	2.27816	0.0227172	TRUE	MORPH
intermediate	dorsolateral_pfc	-0.0100036	-0.0824261	0.934308	FALSE	MORPH
intermediate	dorsolateral_temporal	0.261821	3.2839	0.00102383	TRUE	MORPH
intermediate	extrastriate	0.08242	1.03043	0.30281	FALSE	MORPH
intermediate	frontal_pole	0.110626	1.38902	0.164826	FALSE	MORPH
intermediate	granular_insula	0.0814523	1.02164	0.306951	FALSE	MORPH
intermediate	lateral_temporal-occipital	0.333706	2.6699	0.00758737	TRUE	MORPH
intermediate	medial_temporal-occipital	0.341126	3.54945	0.000386037	TRUE	MORPH
intermediate	midcingulate	-0.0170778	-0.200065	0.84143	FALSE	MORPH
intermediate	motor	0.111361	1.39529	0.162927	FALSE	MORPH
intermediate	orbitofrontal	-0.0210215	-0.263383	0.792255	FALSE	MORPH
intermediate	parahippocampal	0.00818235	0.0853885	0.931953	FALSE	MORPH
intermediate	perirhinal	0.221784	1.78792	0.0737895	FALSE	MORPH
intermediate	primary_visual	0.0100308	0.104375	0.916872	FALSE	MORPH
intermediate	rostral_cingulate	-0.0777742	-0.974478	0.329819	FALSE	MORPH
intermediate	sensory	0.453739	5.68534	1.30554e-08	TRUE	MORPH
intermediate	subcallosal_cingulate	0.0124582	0.130005	0.896562	FALSE	MORPH
intermediate	ventral_parietal	0.297437	3.73061	0.000191019	TRUE	MORPH
intermediate	ventrolateral_pfc	0.290041	3.38665	0.000707506	TRUE	MORPH
intermediate	ventrolateral_temporal	0.205855	2.5793	0.00990002	TRUE	MORPH
subplate	auditory	0.142786	1.58699	0.112515	FALSE	MORPH
subplate	caudal_cingulate	0.0999782	1.17372	0.240505	FALSE	MORPH
subplate	dorsal_parietal	0.112077	1.31692	0.187866	FALSE	MORPH
subplate	dorsolateral_pfc	-0.0317668	-0.373615	0.70869	FALSE	MORPH
subplate	dorsolateral_temporal	0.182288	2.14386	0.032044	TRUE	MORPH
subplate	dysgranular_insula	0.120217	1.4163	0.156689	FALSE	MORPH
subplate	entorhinal	0.0366424	0.297985	0.765715	FALSE	MORPH
subplate	extrastriate	0.0975104	1.14673	0.251492	FALSE	MORPH
subplate	frontal_pole	0.173546	2.03932	0.0414182	TRUE	MORPH
subplate	granular_insula	0.17294	2.0357	0.0417801	TRUE	MORPH
subplate	hippocampus	0.0494678	0.404883	0.685563	FALSE	MORPH
subplate	lateral_temporal-occipital	0.0289539	0.291461	0.770699	FALSE	MORPH
subplate	medial_temporal-occipital	0.177	1.78152	0.0748268	FALSE	MORPH
subplate	midcingulate	0.0934448	1.03858	0.299001	FALSE	MORPH
subplate	motor	0.258023	3.02945	0.00245002	TRUE	MORPH
subplate	orbitofrontal	0.0838816	0.985689	0.324286	FALSE	MORPH
subplate	parahippocampal	0.0614735	0.620377	0.53501	FALSE	MORPH
subplate	perirhinal	-0.0424951	-0.473561	0.635813	FALSE	MORPH
subplate	primary_visual	0.0311457	0.343752	0.731033	FALSE	MORPH
subplate	rostral_cingulate	-0.0182038	-0.213724	0.830762	FALSE	MORPH
subplate	sensory	0.22227	2.60688	0.00913704	TRUE	MORPH
subplate	subcallosal_cingulate	0.0663442	0.669484	0.503187	FALSE	MORPH
subplate	ventral_parietal	0.0682639	0.80215	0.422466	FALSE	MORPH
subplate	ventrolateral_pfc	0.220056	2.44237	0.0145914	TRUE	MORPH
subplate	ventrolateral_temporal	0.186792	2.20247	0.0276319	TRUE	MORPH
subventricular	caudal_cingulate	-0.178318	-1.75376	0.0794715	FALSE	MORPH
subventricular	dorsal_parietal	-0.106606	-1.05007	0.293686	FALSE	MORPH
subventricular	dorsolateral_pfc	-0.257429	-2.53445	0.0112623	TRUE	MORPH
subventricular	dorsolateral_temporal	-0.100469	-0.906639	0.364598	FALSE	MORPH
subventricular	extrastriate	-0.174234	-1.71691	0.0859949	FALSE	MORPH
subventricular	frontal_pole	-0.228115	-2.24465	0.0247906	TRUE	MORPH
subventricular	lateral_temporal-occipital	-0.179339	-1.61836	0.105585	FALSE	MORPH
subventricular	medial_temporal-occipital	-0.173783	-1.65828	0.0972603	FALSE	MORPH
subventricular	midcingulate	-0.174715	-1.67135	0.0946528	FALSE	MORPH
subventricular	motor	-0.0652984	-0.642835	0.520331	FALSE	MORPH
subventricular	orbitofrontal	-0.243057	-2.39029	0.016835	TRUE	MORPH
subventricular	parahippocampal	-0.0695366	-0.627625	0.53025	FALSE	MORPH
subventricular	primary_visual	-0.303344	-2.8951	0.00379036	TRUE	MORPH
subventricular	rostral_cingulate	-0.0781956	-0.768725	0.442056	FALSE	MORPH
subventricular	sensory	-0.0394038	-0.38751	0.698379	FALSE	MORPH
subventricular	subcallosal_cingulate	-0.073512	-0.663372	0.507092	FALSE	MORPH
subventricular	ventral_parietal	-0.131871	-1.29761	0.194422	FALSE	MORPH
subventricular	ventrolateral_pfc	0.0211265	0.201945	0.83996	FALSE	MORPH
subventricular	ventrolateral_temporal	-0.0767434	-0.755074	0.450205	FALSE	MORPH
ventricular	caudal_cingulate	-0.370835	-2.64084	0.00826997	TRUE	MORPH
ventricular	dorsal_parietal	-0.279561	-1.98983	0.0466098	TRUE	MORPH
ventricular	dorsolateral_pfc	-0.313656	-2.16766	0.0301848	TRUE	MORPH
ventricular	dorsolateral_temporal	-0.483915	-2.78068	0.00542457	TRUE	MORPH
ventricular	entorhinal	-0.0958914	-0.553486	0.57993	FALSE	MORPH
ventricular	extrastriate	-0.347194	-2.47277	0.0134072	TRUE	MORPH
ventricular	frontal_pole	-0.359554	-2.55867	0.0105074	TRUE	MORPH
ventricular	hippocampus	-0.415385	-2.40843	0.0160213	TRUE	MORPH
ventricular	lateral_temporal-occipital	-0.395611	-2.58776	0.00966024	TRUE	MORPH
ventricular	medial_temporal-occipital	-0.592995	-4.10098	4.11398e-05	TRUE	MORPH
ventricular	midcingulate	-0.188578	-1.30824	0.190792	FALSE	MORPH
ventricular	motor	-0.290126	-2.06071	0.0393309	TRUE	MORPH
ventricular	orbitofrontal	-0.515737	-3.66924	0.000243275	TRUE	MORPH
ventricular	parahippocampal	-0.373279	-2.58565	0.00971954	TRUE	MORPH
ventricular	primary_visual	-0.628081	-4.34702	1.38e-05	TRUE	MORPH
ventricular	rostral_cingulate	-0.399546	-2.84495	0.00444186	TRUE	MORPH
ventricular	sensory	-0.194373	-1.37993	0.167607	FALSE	MORPH
ventricular	subcallosal_cingulate	-0.709825	-4.67112	2.99564e-06	TRUE	MORPH
ventricular	ventral_parietal	-0.386273	-2.74935	0.0059713	TRUE	MORPH
ventricular	ventrolateral_pfc	-0.144362	-0.99842	0.318076	FALSE	MORPH
ventricular	ventrolateral_temporal	-0.254478	-1.8106	0.0702025	FALSE	MORPH

### Sheet: B. ASD gene bg
tissue	cortical_region	enrichment	statistic	FDR	significant	topic
cortical_plate	auditory	-0.226553	-1.99792	0.0457256	TRUE	GR
cortical_plate	caudal_cingulate	-0.196987	-1.80831	0.0705575	FALSE	GR
cortical_plate	dorsal_parietal	-0.128833	-1.18222	0.237119	FALSE	GR
cortical_plate	dorsolateral_pfc	-0.0548073	-0.503186	0.614834	FALSE	GR
cortical_plate	dorsolateral_temporal	-0.0191	-0.175269	0.860868	FALSE	GR
cortical_plate	dysgranular_insula	-0.324585	-2.98276	0.00285657	TRUE	GR
cortical_plate	entorhinal	-0.22757	-1.86992	0.0614948	FALSE	GR
cortical_plate	extrastriate	-0.0618718	-0.568187	0.569908	FALSE	GR
cortical_plate	frontal_pole	-0.134658	-1.23551	0.216642	FALSE	GR
cortical_plate	granular_insula	-0.195061	-1.78935	0.0735581	FALSE	GR
cortical_plate	hippocampus	-0.403049	-3.55811	0.000373538	TRUE	GR
cortical_plate	lateral_temporal-occipital	-0.0597187	-0.490327	0.623903	FALSE	GR
cortical_plate	medial_temporal-occipital	-0.135461	-1.19404	0.232461	FALSE	GR
cortical_plate	midcingulate	-0.235514	-2.0787	0.0376448	TRUE	GR
cortical_plate	motor	-0.217621	-1.99861	0.045651	TRUE	GR
cortical_plate	orbitofrontal	-0.0916065	-0.840614	0.400564	FALSE	GR
cortical_plate	paleocortex	-0.6129	-5.6298	1.80422e-08	TRUE	GR
cortical_plate	parahippocampal	-0.174068	-1.53386	0.125065	FALSE	GR
cortical_plate	perirhinal	-0.346698	-3.18013	0.0014721	TRUE	GR
cortical_plate	primary_visual	0.166689	1.46765	0.142198	FALSE	GR
cortical_plate	retrosplenial	-0.318971	-2.81016	0.00495175	TRUE	GR
cortical_plate	rostral_cingulate	-0.271024	-2.48797	0.0128475	TRUE	GR
cortical_plate	sensory	-0.113954	-1.04706	0.295074	FALSE	GR
cortical_plate	subcallosal_cingulate	-0.451929	-3.69099	0.000223382	TRUE	GR
cortical_plate	ventral_parietal	-0.129621	-1.19021	0.233965	FALSE	GR
cortical_plate	ventrolateral_pfc	-0.163559	-1.4423	0.149219	FALSE	GR
cortical_plate	ventrolateral_temporal	-0.136129	-1.25095	0.210952	FALSE	GR
intermediate	auditory	-0.226449	-2.31363	0.020688	TRUE	GR
intermediate	caudal_cingulate	0.0370476	0.470181	0.638226	FALSE	GR
intermediate	dorsal_parietal	-0.103568	-1.31683	0.187894	FALSE	GR
intermediate	dorsolateral_pfc	-0.0845056	-0.663102	0.507266	FALSE	GR
intermediate	dorsolateral_temporal	-0.100161	-1.27321	0.202943	FALSE	GR
intermediate	extrastriate	0.0486379	0.617367	0.536993	FALSE	GR
intermediate	frontal_pole	-0.0142224	-0.181037	0.856338	FALSE	GR
intermediate	granular_insula	-0.289779	-3.67835	0.000234749	TRUE	GR
intermediate	lateral_temporal-occipital	-0.109329	-0.842243	0.399652	FALSE	GR
intermediate	medial_temporal-occipital	-0.00160076	-0.0163195	0.986979	FALSE	GR
intermediate	midcingulate	-0.107328	-1.25484	0.209536	FALSE	GR
intermediate	motor	-0.0957916	-1.21597	0.223998	FALSE	GR
intermediate	orbitofrontal	-0.068666	-0.872012	0.383202	FALSE	GR
intermediate	parahippocampal	-0.282481	-2.88061	0.00396912	TRUE	GR
intermediate	perirhinal	-0.318106	-2.46932	0.0135371	TRUE	GR
intermediate	primary_visual	0.25585	2.59849	0.00936338	TRUE	GR
intermediate	rostral_cingulate	0.0642489	0.816206	0.414382	FALSE	GR
intermediate	sensory	-0.0389566	-0.49366	0.621546	FALSE	GR
intermediate	subcallosal_cingulate	0.0158705	0.161546	0.871664	FALSE	GR
intermediate	ventral_parietal	-0.00412671	-0.0522631	0.958319	FALSE	GR
intermediate	ventrolateral_pfc	-0.265893	-3.10109	0.00192809	TRUE	GR
intermediate	ventrolateral_temporal	-0.0137131	-0.174309	0.861622	FALSE	GR
subplate	auditory	-0.295038	-2.85759	0.00426871	TRUE	GR
subplate	caudal_cingulate	-0.187057	-1.90467	0.0568229	FALSE	GR
subplate	dorsal_parietal	-0.146874	-1.50103	0.133347	FALSE	GR
subplate	dorsolateral_pfc	0.156726	1.59966	0.109675	FALSE	GR
subplate	dorsolateral_temporal	-0.181897	-1.858	0.0631684	FALSE	GR
subplate	dysgranular_insula	-0.308024	-3.14545	0.0016583	TRUE	GR
subplate	entorhinal	-0.000729462	-0.00525995	0.995803	FALSE	GR
subplate	extrastriate	-0.174822	-1.78649	0.07402	FALSE	GR
subplate	frontal_pole	-0.120592	-1.23174	0.218044	FALSE	GR
subplate	granular_insula	-0.37193	-3.79912	0.000145208	TRUE	GR
subplate	hippocampus	-0.108799	-0.787212	0.431158	FALSE	GR
subplate	lateral_temporal-occipital	0.0291926	0.257697	0.796641	FALSE	GR
subplate	medial_temporal-occipital	-0.0824765	-0.728758	0.46615	FALSE	GR
subplate	midcingulate	-0.160635	-1.55407	0.120167	FALSE	GR
subplate	motor	-0.334584	-3.41891	0.000628719	TRUE	GR
subplate	orbitofrontal	-0.172376	-1.75863	0.0786411	FALSE	GR
subplate	parahippocampal	-0.198403	-1.75851	0.0786613	FALSE	GR
subplate	perirhinal	-0.414226	-4.01978	5.82537e-05	TRUE	GR
subplate	primary_visual	-0.0485619	-0.470297	0.638143	FALSE	GR
subplate	rostral_cingulate	-0.17271	-1.76144	0.0781647	FALSE	GR
subplate	sensory	-0.150975	-1.54065	0.123401	FALSE	GR
subplate	subcallosal_cingulate	-0.0732499	-0.647563	0.517268	FALSE	GR
subplate	ventral_parietal	-0.19974	-2.03747	0.0416034	TRUE	GR
subplate	ventrolateral_pfc	-0.166371	-1.61398	0.106531	FALSE	GR
subplate	ventrolateral_temporal	-0.204614	-2.09225	0.0364161	TRUE	GR
subventricular	caudal_cingulate	0.2013	1.78294	0.074596	FALSE	GR
subventricular	dorsal_parietal	0.284915	2.52759	0.0114848	TRUE	GR
subventricular	dorsolateral_pfc	0.414712	3.67546	0.000237423	TRUE	GR
subventricular	dorsolateral_temporal	0.353586	2.86654	0.00414984	TRUE	GR
subventricular	extrastriate	0.340185	3.01899	0.00253617	TRUE	GR
subventricular	frontal_pole	0.214639	1.9029	0.0570534	FALSE	GR
subventricular	lateral_temporal-occipital	0.364134	2.95151	0.00316229	TRUE	GR
subventricular	medial_temporal-occipital	0.20593	1.7689	0.076911	FALSE	GR
subventricular	midcingulate	0.213417	1.83481	0.0665338	FALSE	GR
subventricular	motor	0.203306	1.80279	0.0714219	FALSE	GR
subventricular	orbitofrontal	0.27958	2.47828	0.0132018	TRUE	GR
subventricular	parahippocampal	0.365915	2.96863	0.00299135	TRUE	GR
subventricular	primary_visual	0.457055	3.92621	8.6294e-05	TRUE	GR
subventricular	rostral_cingulate	0.0609285	0.539635	0.589449	FALSE	GR
subventricular	sensory	0.205052	1.81783	0.0690906	FALSE	GR
subventricular	subcallosal_cingulate	0.110983	0.900765	0.367713	FALSE	GR
subventricular	ventral_parietal	0.159618	1.41473	0.157147	FALSE	GR
subventricular	ventrolateral_pfc	0.233835	2.01093	0.0443327	TRUE	GR
subventricular	ventrolateral_temporal	0.286258	2.53863	0.0111287	TRUE	GR
ventricular	caudal_cingulate	0.27445	1.75886	0.0786013	FALSE	GR
ventricular	dorsal_parietal	0.352054	2.25606	0.0240668	TRUE	GR
ventricular	dorsolateral_pfc	0.354011	2.19794	0.0279533	TRUE	GR
ventricular	dorsolateral_temporal	0.866041	4.40005	1.08224e-05	TRUE	GR
ventricular	entorhinal	0.351653	1.79209	0.0731188	FALSE	GR
ventricular	extrastriate	0.500999	3.21547	0.00130229	TRUE	GR
ventricular	frontal_pole	0.371484	2.37932	0.0173445	TRUE	GR
ventricular	hippocampus	0.674149	3.42533	0.000614057	TRUE	GR
ventricular	lateral_temporal-occipital	0.539217	3.15046	0.00163014	TRUE	GR
ventricular	medial_temporal-occipital	0.44802	2.77938	0.00544623	TRUE	GR
ventricular	midcingulate	0.28077	1.74532	0.0809288	FALSE	GR
ventricular	motor	0.384079	2.45645	0.0140316	TRUE	GR
ventricular	orbitofrontal	0.494371	3.16224	0.0015656	TRUE	GR
ventricular	parahippocampal	0.218664	1.35821	0.174396	FALSE	GR
ventricular	primary_visual	0.550254	3.41657	0.000634162	TRUE	GR
ventricular	rostral_cingulate	0.219552	1.40607	0.159702	FALSE	GR
ventricular	sensory	0.348009	2.22668	0.0259683	TRUE	GR
ventricular	subcallosal_cingulate	0.163404	0.960311	0.336899	FALSE	GR
ventricular	ventral_parietal	0.397026	2.54156	0.0110358	TRUE	GR
ventricular	ventrolateral_pfc	0.326424	2.02691	0.0426712	TRUE	GR
ventricular	ventrolateral_temporal	0.54332	3.48157	0.000498482	TRUE	GR
cortical_plate	auditory	0.278589	2.3151	0.0206075	TRUE	SYN
cortical_plate	caudal_cingulate	0.244383	2.11359	0.0345503	TRUE	SYN
cortical_plate	dorsal_parietal	0.240674	2.08243	0.0373031	TRUE	SYN
cortical_plate	dorsolateral_pfc	0.168321	1.45651	0.145253	FALSE	SYN
cortical_plate	dorsolateral_temporal	0.123121	1.06439	0.287152	FALSE	SYN
cortical_plate	dysgranular_insula	0.487234	4.2199	2.44416e-05	TRUE	SYN
cortical_plate	entorhinal	0.554232	4.28152	1.85624e-05	TRUE	SYN
cortical_plate	extrastriate	0.133219	1.15343	0.248733	FALSE	SYN
cortical_plate	frontal_pole	0.241707	2.09119	0.0365114	TRUE	SYN
cortical_plate	granular_insula	0.283354	2.45252	0.0141858	TRUE	SYN
cortical_plate	hippocampus	0.70481	5.85858	4.66851e-09	TRUE	SYN
cortical_plate	lateral_temporal-occipital	0.242197	1.86757	0.0618221	FALSE	SYN
cortical_plate	medial_temporal-occipital	0.180116	1.49287	0.135472	FALSE	SYN
cortical_plate	midcingulate	0.354288	2.94456	0.00323415	TRUE	SYN
cortical_plate	motor	0.323581	2.80139	0.00508836	TRUE	SYN
cortical_plate	orbitofrontal	0.236698	2.04887	0.0404744	TRUE	SYN
cortical_plate	paleocortex	0.887994	7.68964	1.4755e-14	TRUE	SYN
cortical_plate	parahippocampal	0.366961	3.0437	0.00233689	TRUE	SYN
cortical_plate	perirhinal	0.586042	5.07072	3.96322e-07	TRUE	SYN
cortical_plate	primary_visual	-0.0024601	-0.0203794	0.983741	FALSE	SYN
cortical_plate	retrosplenial	0.466002	3.86733	0.000110035	TRUE	SYN
cortical_plate	rostral_cingulate	0.346092	2.99454	0.00274855	TRUE	SYN
cortical_plate	sensory	0.233991	2.02642	0.0427214	TRUE	SYN
cortical_plate	subcallosal_cingulate	0.317747	2.44566	0.0144587	TRUE	SYN
cortical_plate	ventral_parietal	0.228198	1.97397	0.0483854	TRUE	SYN
cortical_plate	ventrolateral_pfc	0.315719	2.62297	0.00871681	TRUE	SYN
cortical_plate	ventrolateral_temporal	0.26433	2.28934	0.0220595	TRUE	SYN
intermediate	auditory	0.308025	2.91922	0.00350908	TRUE	SYN
intermediate	caudal_cingulate	0.0794277	0.93667	0.348928	FALSE	SYN
intermediate	dorsal_parietal	0.235281	2.7834	0.00537926	TRUE	SYN
intermediate	dorsolateral_pfc	0.121793	0.890514	0.37319	FALSE	SYN
intermediate	dorsolateral_temporal	0.122439	1.44823	0.147552	FALSE	SYN
intermediate	extrastriate	-0.0160184	-0.18891	0.850164	FALSE	SYN
intermediate	frontal_pole	-0.0174984	-0.207368	0.835722	FALSE	SYN
intermediate	granular_insula	0.477601	5.64723	1.63056e-08	TRUE	SYN
intermediate	lateral_temporal-occipital	-0.0429251	-0.307693	0.758316	FALSE	SYN
intermediate	medial_temporal-occipital	0.021002	0.198231	0.842864	FALSE	SYN
intermediate	midcingulate	0.181895	1.97983	0.0477223	TRUE	SYN
intermediate	motor	0.101614	1.20003	0.230126	FALSE	SYN
intermediate	orbitofrontal	0.0858154	1.01526	0.309984	FALSE	SYN
intermediate	parahippocampal	0.49035	4.65703	3.20803e-06	TRUE	SYN
intermediate	perirhinal	0.594547	4.29969	1.71039e-05	TRUE	SYN
intermediate	primary_visual	-0.048103	-0.453537	0.650162	FALSE	SYN
intermediate	rostral_cingulate	0.0134298	0.158685	0.873917	FALSE	SYN
intermediate	sensory	-0.052048	-0.615326	0.538339	FALSE	SYN
intermediate	subcallosal_cingulate	-0.156123	-1.48206	0.138324	FALSE	SYN
intermediate	ventral_parietal	0.0234054	0.275966	0.782574	FALSE	SYN
intermediate	ventrolateral_pfc	0.241078	2.61727	0.00886351	TRUE	SYN
intermediate	ventrolateral_temporal	0.0672182	0.795804	0.426146	FALSE	SYN
subplate	auditory	0.493361	4.56328	5.03614e-06	TRUE	SYN
subplate	caudal_cingulate	0.423122	4.13199	3.59643e-05	TRUE	SYN
subplate	dorsal_parietal	0.434496	4.25619	2.07936e-05	TRUE	SYN
subplate	dorsolateral_pfc	0.113046	1.10632	0.268587	FALSE	SYN
subplate	dorsolateral_temporal	0.360081	3.52928	0.000416696	TRUE	SYN
subplate	dysgranular_insula	0.558557	5.47146	4.46349e-08	TRUE	SYN
subplate	entorhinal	0.16765	1.1466	0.251549	FALSE	SYN
subplate	extrastriate	0.408754	4.00676	6.15575e-05	TRUE	SYN
subplate	frontal_pole	0.297467	2.9116	0.00359584	TRUE	SYN
subplate	granular_insula	0.533297	5.22391	1.75184e-07	TRUE	SYN
subplate	hippocampus	0.34978	2.38355	0.0171466	TRUE	SYN
subplate	lateral_temporal-occipital	0.296083	2.48181	0.0130718	TRUE	SYN
subplate	medial_temporal-occipital	0.350227	2.94799	0.00319852	TRUE	SYN
subplate	midcingulate	0.402338	3.72414	0.00019598	TRUE	SYN
subplate	motor	0.434465	4.25547	2.08613e-05	TRUE	SYN
subplate	orbitofrontal	0.294497	2.88351	0.00393265	TRUE	SYN
subplate	parahippocampal	0.489914	4.12799	3.65943e-05	TRUE	SYN
subplate	perirhinal	0.643511	5.97499	2.30105e-09	TRUE	SYN
subplate	primary_visual	0.289458	2.68137	0.00733212	TRUE	SYN
subplate	rostral_cingulate	0.328601	3.21458	0.00130634	TRUE	SYN
subplate	sensory	0.350865	3.4373	0.000587539	TRUE	SYN
subplate	subcallosal_cingulate	0.258967	2.18057	0.029215	TRUE	SYN
subplate	ventral_parietal	0.320956	3.14032	0.00168762	TRUE	SYN
subplate	ventrolateral_pfc	0.448285	4.15637	3.23347e-05	TRUE	SYN
subplate	ventrolateral_temporal	0.38449	3.77274	0.000161464	TRUE	SYN
subventricular	caudal_cingulate	-0.414459	-3.52565	0.000422447	TRUE	SYN
subventricular	dorsal_parietal	-0.523827	-4.46838	7.88151e-06	TRUE	SYN
subventricular	dorsolateral_pfc	-0.657133	-5.595	2.20618e-08	TRUE	SYN
subventricular	dorsolateral_temporal	-0.621783	-4.80105	1.57833e-06	TRUE	SYN
subventricular	extrastriate	-0.53436	-4.55939	5.13022e-06	TRUE	SYN
subventricular	frontal_pole	-0.491413	-4.18753	2.82003e-05	TRUE	SYN
subventricular	lateral_temporal-occipital	-0.549314	-4.25289	2.11026e-05	TRUE	SYN
subventricular	medial_temporal-occipital	-0.423581	-3.48919	0.000484491	TRUE	SYN
subventricular	midcingulate	-0.401928	-3.31673	0.000910768	TRUE	SYN
subventricular	motor	-0.497748	-4.23938	2.24134e-05	TRUE	SYN
subventricular	orbitofrontal	-0.552583	-4.70824	2.49867e-06	TRUE	SYN
subventricular	parahippocampal	-0.430203	-3.33157	0.000863569	TRUE	SYN
subventricular	primary_visual	-0.635059	-5.23159	1.68058e-07	TRUE	SYN
subventricular	rostral_cingulate	-0.17703	-1.50798	0.131559	FALSE	SYN
subventricular	sensory	-0.524649	-4.47219	7.74229e-06	TRUE	SYN
subventricular	subcallosal_cingulate	-0.425619	-3.29178	0.000995564	TRUE	SYN
subventricular	ventral_parietal	-0.478937	-4.07669	4.56809e-05	TRUE	SYN
subventricular	ventrolateral_pfc	-0.434964	-3.584	0.000338367	TRUE	SYN
subventricular	ventrolateral_temporal	-0.529101	-4.51076	6.45962e-06	TRUE	SYN
ventricular	caudal_cingulate	-0.561446	-3.43282	0.000597349	TRUE	SYN
ventricular	dorsal_parietal	-0.617799	-3.77808	0.000158043	TRUE	SYN
ventricular	dorsolateral_pfc	-0.698438	-4.12625	3.68724e-05	TRUE	SYN
ventricular	dorsolateral_temporal	-1.08979	-5.188	2.12568e-07	TRUE	SYN
ventricular	entorhinal	-0.565222	-2.71588	0.00661002	TRUE	SYN
ventricular	extrastriate	-0.770104	-4.72427	2.30941e-06	TRUE	SYN
ventricular	frontal_pole	-0.591132	-3.61082	0.000305229	TRUE	SYN
ventricular	hippocampus	-0.670156	-3.16484	0.00155169	TRUE	SYN
ventricular	lateral_temporal-occipital	-0.72364	-3.99317	6.51945e-05	TRUE	SYN
ventricular	medial_temporal-occipital	-0.62858	-3.70458	0.000211745	TRUE	SYN
ventricular	midcingulate	-0.700654	-4.14773	3.35787e-05	TRUE	SYN
ventricular	motor	-0.811273	-4.94393	7.65633e-07	TRUE	SYN
ventricular	orbitofrontal	-0.754237	-4.60226	4.17933e-06	TRUE	SYN
ventricular	parahippocampal	-0.460813	-2.7221	0.00648694	TRUE	SYN
ventricular	primary_visual	-0.739047	-4.36163	1.29094e-05	TRUE	SYN
ventricular	rostral_cingulate	-0.619164	-3.78684	0.000152573	TRUE	SYN
ventricular	sensory	-0.722503	-4.40308	1.06723e-05	TRUE	SYN
ventricular	subcallosal_cingulate	-0.397459	-2.22261	0.0262421	TRUE	SYN
ventricular	ventral_parietal	-0.633009	-3.86067	0.000113075	TRUE	SYN
ventricular	ventrolateral_pfc	-0.49369	-2.91632	0.00354185	TRUE	SYN
ventricular	ventrolateral_temporal	-0.837506	-5.12222	3.01964e-07	TRUE	SYN
cortical_plate	auditory	-0.0149163	-0.126674	0.899198	FALSE	MORPH
cortical_plate	caudal_cingulate	-0.0144661	-0.127642	0.898432	FALSE	MORPH
cortical_plate	dorsal_parietal	-0.0835411	-0.737374	0.460895	FALSE	MORPH
cortical_plate	dorsolateral_pfc	-0.0959901	-0.847057	0.396963	FALSE	MORPH
cortical_plate	dorsolateral_temporal	-0.0931897	-0.823014	0.4105	FALSE	MORPH
cortical_plate	dysgranular_insula	-0.101887	-0.900691	0.367753	FALSE	MORPH
cortical_plate	entorhinal	-0.266348	-2.1071	0.035109	TRUE	MORPH
cortical_plate	extrastriate	-0.0557122	-0.49188	0.622804	FALSE	MORPH
cortical_plate	frontal_pole	-0.0781646	-0.689623	0.490431	FALSE	MORPH
cortical_plate	granular_insula	-0.0521722	-0.460309	0.645294	FALSE	MORPH
cortical_plate	hippocampus	-0.217997	-1.8519	0.0640404	FALSE	MORPH
cortical_plate	lateral_temporal-occipital	-0.159258	-1.25797	0.208404	FALSE	MORPH
cortical_plate	medial_temporal-occipital	-0.0222286	-0.188475	0.850504	FALSE	MORPH
cortical_plate	midcingulate	-0.0745529	-0.632931	0.526778	FALSE	MORPH
cortical_plate	motor	-0.0651192	-0.574529	0.56561	FALSE	MORPH
cortical_plate	orbitofrontal	-0.119156	-1.05139	0.293078	FALSE	MORPH
cortical_plate	paleocortex	-0.16421	-1.45094	0.146795	FALSE	MORPH
cortical_plate	parahippocampal	-0.151533	-1.28483	0.19885	FALSE	MORPH
cortical_plate	perirhinal	-0.170132	-1.50254	0.132958	FALSE	MORPH
cortical_plate	primary_visual	-0.176947	-1.49714	0.134358	FALSE	MORPH
cortical_plate	retrosplenial	-0.088764	-0.751749	0.452202	FALSE	MORPH
cortical_plate	rostral_cingulate	-0.0288061	-0.254097	0.799421	FALSE	MORPH
cortical_plate	sensory	-0.0934194	-0.825522	0.409076	FALSE	MORPH
cortical_plate	subcallosal_cingulate	0.189727	1.49096	0.135971	FALSE	MORPH
cortical_plate	ventral_parietal	-0.0717901	-0.633962	0.526105	FALSE	MORPH
cortical_plate	ventrolateral_pfc	-0.115731	-0.981093	0.326547	FALSE	MORPH
cortical_plate	ventrolateral_temporal	-0.0977206	-0.863861	0.387664	FALSE	MORPH
intermediate	auditory	-0.0394752	-0.391128	0.695703	FALSE	MORPH
intermediate	caudal_cingulate	-0.112776	-1.38402	0.166353	FALSE	MORPH
intermediate	dorsal_parietal	-0.10416	-1.28362	0.199275	FALSE	MORPH
intermediate	dorsolateral_pfc	-0.0218894	-0.166312	0.867911	FALSE	MORPH
intermediate	dorsolateral_temporal	-0.00542166	-0.0667552	0.946777	FALSE	MORPH
intermediate	extrastriate	-0.0384165	-0.471527	0.637264	FALSE	MORPH
intermediate	frontal_pole	0.0303148	0.373786	0.708564	FALSE	MORPH
intermediate	granular_insula	-0.127646	-1.57103	0.116175	FALSE	MORPH
intermediate	lateral_temporal-occipital	0.158825	1.17498	0.240003	FALSE	MORPH
intermediate	medial_temporal-occipital	-0.0187411	-0.184759	0.853418	FALSE	MORPH
intermediate	midcingulate	-0.0521994	-0.591358	0.55428	FALSE	MORPH
intermediate	motor	0.00861646	0.105949	0.915623	FALSE	MORPH
intermediate	orbitofrontal	-0.00601699	-0.0740111	0.941002	FALSE	MORPH
intermediate	parahippocampal	-0.147675	-1.45998	0.144295	FALSE	MORPH
intermediate	perirhinal	-0.210165	-1.5675	0.116998	FALSE	MORPH
intermediate	primary_visual	-0.228588	-2.2508	0.0243983	TRUE	MORPH
intermediate	rostral_cingulate	-0.0815349	-1.00286	0.315929	FALSE	MORPH
intermediate	sensory	0.0882764	1.08512	0.27787	FALSE	MORPH
intermediate	subcallosal_cingulate	0.125208	1.23716	0.216028	FALSE	MORPH
intermediate	ventral_parietal	-0.0176689	-0.217243	0.828019	FALSE	MORPH
intermediate	ventrolateral_pfc	0.0622569	0.702934	0.482097	FALSE	MORPH
intermediate	ventrolateral_temporal	-0.0469203	-0.57734	0.56371	FALSE	MORPH
subplate	auditory	-0.138564	-1.29935	0.193823	FALSE	MORPH
subplate	caudal_cingulate	-0.189199	-1.86574	0.0620774	FALSE	MORPH
subplate	dorsal_parietal	-0.242772	-2.3985	0.0164624	TRUE	MORPH
subplate	dorsolateral_pfc	-0.269936	-2.66701	0.00765287	TRUE	MORPH
subplate	dorsolateral_temporal	-0.136834	-1.35246	0.17623	FALSE	MORPH
subplate	dysgranular_insula	-0.185068	-1.83062	0.0671566	FALSE	MORPH
subplate	entorhinal	-0.149793	-1.04715	0.295031	FALSE	MORPH
subplate	extrastriate	-0.189178	-1.86998	0.0614872	FALSE	MORPH
subplate	frontal_pole	-0.144777	-1.43005	0.152703	FALSE	MORPH
subplate	granular_insula	-0.0939843	-0.929307	0.35273	FALSE	MORPH
subplate	hippocampus	-0.204644	-1.43652	0.150855	FALSE	MORPH
subplate	lateral_temporal-occipital	-0.302269	-2.58425	0.00975919	TRUE	MORPH
subplate	medial_temporal-occipital	-0.233053	-1.99392	0.0461607	TRUE	MORPH
subplate	midcingulate	-0.198036	-1.85662	0.0633647	FALSE	MORPH
subplate	motor	-0.0418115	-0.412887	0.679689	FALSE	MORPH
subplate	orbitofrontal	-0.0864601	-0.853787	0.393223	FALSE	MORPH
subplate	parahippocampal	-0.238138	-2.04239	0.0411126	TRUE	MORPH
subplate	perirhinal	-0.151077	-1.42018	0.155555	FALSE	MORPH
subplate	primary_visual	-0.214308	-2.0022	0.0452638	TRUE	MORPH
subplate	rostral_cingulate	-0.11759	-1.1604	0.245887	FALSE	MORPH
subplate	sensory	-0.161091	-1.58928	0.111997	FALSE	MORPH
subplate	subcallosal_cingulate	-0.158729	-1.36026	0.173747	FALSE	MORPH
subplate	ventral_parietal	-0.0819941	-0.809568	0.418188	FALSE	MORPH
subplate	ventrolateral_pfc	-0.234744	-2.20119	0.0277227	TRUE	MORPH
subplate	ventrolateral_temporal	-0.135154	-1.33827	0.18081	FALSE	MORPH
subventricular	caudal_cingulate	0.166942	1.42129	0.155231	FALSE	MORPH
subventricular	dorsal_parietal	0.177369	1.51264	0.13037	FALSE	MORPH
subventricular	dorsolateral_pfc	0.159655	1.3605	0.173672	FALSE	MORPH
subventricular	dorsolateral_temporal	0.191714	1.49336	0.135344	FALSE	MORPH
subventricular	extrastriate	0.128036	1.09234	0.274686	FALSE	MORPH
subventricular	frontal_pole	0.222804	1.89836	0.0576481	FALSE	MORPH
subventricular	lateral_temporal-occipital	0.115898	0.903014	0.366519	FALSE	MORPH
subventricular	medial_temporal-occipital	0.170057	1.40376	0.16039	FALSE	MORPH
subventricular	midcingulate	0.141932	1.17393	0.240423	FALSE	MORPH
subventricular	motor	0.240578	2.05038	0.0403275	TRUE	MORPH
subventricular	orbitofrontal	0.209439	1.78375	0.0744647	FALSE	MORPH
subventricular	parahippocampal	0.0040666	0.0316978	0.974713	FALSE	MORPH
subventricular	primary_visual	0.0949023	0.783485	0.433342	FALSE	MORPH
subventricular	rostral_cingulate	0.0979626	0.833926	0.404322	FALSE	MORPH
subventricular	sensory	0.263833	2.24718	0.0246283	TRUE	MORPH
subventricular	subcallosal_cingulate	0.274873	2.1422	0.0321771	TRUE	MORPH
subventricular	ventral_parietal	0.270128	2.30111	0.0213856	TRUE	MORPH
subventricular	ventrolateral_pfc	0.150762	1.24625	0.212672	FALSE	MORPH
subventricular	ventrolateral_temporal	0.180843	1.54095	0.12333	FALSE	MORPH
ventricular	caudal_cingulate	0.22446	1.37464	0.169243	FALSE	MORPH
ventricular	dorsal_parietal	0.191689	1.17355	0.240574	FALSE	MORPH
ventricular	dorsolateral_pfc	0.262786	1.55845	0.119128	FALSE	MORPH
ventricular	dorsolateral_temporal	0.0610498	0.296889	0.766551	FALSE	MORPH
ventricular	entorhinal	0.143795	0.702594	0.482309	FALSE	MORPH
ventricular	extrastriate	0.171114	1.04883	0.294255	FALSE	MORPH
ventricular	frontal_pole	0.148152	0.90665	0.364592	FALSE	MORPH
ventricular	hippocampus	-0.103351	-0.505007	0.613554	FALSE	MORPH
ventricular	lateral_temporal-occipital	0.0849013	0.474154	0.63539	FALSE	MORPH
ventricular	medial_temporal-occipital	0.0998404	0.592084	0.553795	FALSE	MORPH
ventricular	midcingulate	0.34202	2.03451	0.0419002	TRUE	MORPH
ventricular	motor	0.330694	2.01994	0.04339	TRUE	MORPH
ventricular	orbitofrontal	0.162269	0.9924	0.321002	FALSE	MORPH
ventricular	parahippocampal	0.194656	1.15626	0.247576	FALSE	MORPH
ventricular	primary_visual	0.0878134	0.521224	0.602211	FALSE	MORPH
ventricular	rostral_cingulate	0.334456	2.04779	0.0405808	TRUE	MORPH
ventricular	sensory	0.29062	1.77483	0.0759262	FALSE	MORPH
ventricular	subcallosal_cingulate	0.191504	1.07699	0.281486	FALSE	MORPH
ventricular	ventral_parietal	0.157914	0.966206	0.333941	FALSE	MORPH
ventricular	ventrolateral_pfc	0.108393	0.643147	0.520128	FALSE	MORPH
ventricular	ventrolateral_temporal	0.184972	1.13215	0.257571	FALSE	MORPH
