## Supplemental Table 12 for "Autism genes converge on three functional programs organized by neuronal subclass, developmental timing, and cortical patterning"

### Sheet: S_A (Tsyporin et al 2026)
Gene	GO topic	Role in our paper	Role in Tsyporin 2026	S–A pole
ZBTB18	MORPH	*regulon TF & risk gene	Zbtb18-cKO --> loss of SEMA7A (sensorimotor), expansion of PLXNC1 (association); absence of TCA	Primary/central
SATB2	MORPH	risk gene	Satb2-cKO --> loss of SEMA7A (sensorimotor), expansion of PLXNC1 (association); absence of TCA	Primary/central
BCL11A	MORPH	risk gene	primary area marker; lack regional patterns in Zbtb18-cKO (like BHLHE22)	Primary/central
FOXP1	MORPH	risk gene; FOXP2 is MORPH regulon TF	appears in expression panels only (shared Satb2/Zbtb18-cKO DEG down); deep-layer TF, pole not specified	Unassigned
DSCAM	SYN	risk gene	axon-guidance/adhesion effector; shared DEG down in Satb2/Zbtb18-cKO	downstream effector of primary program
RORB	MORPH	risk gene	somatosensory-barrel / L4 marker; reduced when primary identity lost	Primary/central
BHLHE22	MORPH	*regulon TF	marks SSp barrels; used to identify primary somatosensory (like BCL11A)	Primary/central
ZBTB20	MORPH	risk gene	archicortex marker (RNA-scope with Tfap2d in cKO validation; was not increased)	Association/pericentral (allocortex)
PLXNA1	MORPH	risk gene	underlying the pericentral program; axon guidance/cell adhesion gene	Association/pericentral
TBR1	MORPH	risk gene	not directly analyzed (cited via TBR1 --> Fezf2 repression); deep-layer corticothalamic TF	Primary/central (inferred, not shown)
THRB	MORPH	*regulon TF	Af (frontal association) gene, thyroid hormone receptor that is RA-induced, down in Rarb/Rxrg-dKO mPFC	Association/pericentral
NR2F1	MORPH	risk gene	paralog NR2F2 in their amygdala/association module; NR2F1 is caudal COUP-TF	Association/pericentral
