## Supplemental Table 14 for "Autism genes converge on three functional programs organized by neuronal subclass, developmental timing, and cortical patterning"

### Sheet: Readme
A	Gene set definition of DD/ID sensitivity analysis
B	scDRS group analysis of EN and IN lineage
C	scDRS group analysis of age

### Sheet: A. gene_set
Gene	count_new_DMN_ddid	count_new_DMN_noddid	p_hat	rate_ddid	rate_noddid	Group
ACTG1	4	0	1	0.000288996	0	ASD-DH
AHDC1	16	0	1	0.00115599	0	ASD-DH
CHAMP1	4	0	1	0.000288996	0	ASD-DH
CXXC1	1	0	1	7.22491e-05	0	ASD-DH
EGR3	3	0	1	0.000216747	0	ASD-DH
GNB1	5	0	1	0.000361246	0	ASD-DH
HIST1H1E	6	0	1	0.000433495	0	ASD-DH
HNRNPD	6	0	1	0.000433495	0	ASD-DH
KCNA2	6	0	1	0.000433495	0	ASD-DH
MAGEL2	6	0	1	0.000433495	0	ASD-DH
NR4A2	5	0	1	0.000361246	0	ASD-DH
RAB14	4	0	1	0.000288996	0	ASD-DH
SRSF1	3	0	1	0.000216747	0	ASD-DH
SYNCRIP	8	0	1	0.000577993	0	ASD-DH
TRIO	6	0	1	0.000433495	0	ASD-DH
HNRNPU	13	1	0.928571	0.000939238	4.02593e-05	ASD-DH
BRAF	11	1	0.916667	0.00079474	4.02593e-05	ASD-DH
SMARCA2	11	1	0.916667	0.00079474	4.02593e-05	ASD-DH
GATAD2B	10	1	0.909091	0.000722491	4.02593e-05	ASD-DH
TBL1XR1	10	1	0.909091	0.000722491	4.02593e-05	ASD-DH
POU3F3	8	1	0.888889	0.000577993	4.02593e-05	ASD-DH
CTNNB1	15	2	0.882353	0.00108374	8.05185e-05	ASD-DH
HIVEP2	7	1	0.875	0.000505744	4.02593e-05	ASD-DH
KIF1A	7	1	0.875	0.000505744	4.02593e-05	ASD-DH
SOX11	7	1	0.875	0.000505744	4.02593e-05	ASD-DH
STXBP1	32	5	0.864865	0.00231197	0.000201296	ASD-DH
EFTUD2	6	1	0.857143	0.000433495	4.02593e-05	ASD-DH
SETBP1	6	1	0.857143	0.000433495	4.02593e-05	ASD-DH
TUBB3	6	1	0.857143	0.000433495	4.02593e-05	ASD-DH
YWHAG	6	1	0.857143	0.000433495	4.02593e-05	ASD-DH
SOX5	11	2	0.846154	0.00079474	8.05185e-05	ASD-DH
ASXL3	27	5	0.84375	0.00195073	0.000201296	ASD-DH
MED13L	16	3	0.842105	0.00115599	0.000120778	ASD-DH
ADNP	46	9	0.836364	0.00332346	0.000362333	ASD-DH
EBF3	15	3	0.833333	0.00108374	0.000120778	ASD-DH
FOXG1	5	1	0.833333	0.000361246	4.02593e-05	ASD-DH
GABRA1	5	1	0.833333	0.000361246	4.02593e-05	ASD-DH
KANSL1	5	1	0.833333	0.000361246	4.02593e-05	ASD-DH
SATB2	20	4	0.833333	0.00144498	0.000161037	ASD-DH
SMARCB1	5	1	0.833333	0.000361246	4.02593e-05	ASD-DH
ZEB2	10	2	0.833333	0.000722491	8.05185e-05	ASD-DH
ARID1B	50	11	0.819672	0.00361246	0.000442852	ASD-DH
CAMTA1	9	2	0.818182	0.000650242	8.05185e-05	ASD-DH
CREBBP	9	2	0.818182	0.000650242	8.05185e-05	ASD-DH
DNM1	9	2	0.818182	0.000650242	8.05185e-05	ASD-DH
KMT2A	34	8	0.809524	0.00245647	0.000322074	ASD-DH
EEF1A2	8	2	0.8	0.000577993	8.05185e-05	ASD-DH
GNAI1	4	1	0.8	0.000288996	4.02593e-05	ASD-DH
PTCH1	4	1	0.8	0.000288996	4.02593e-05	ASD-DH
SON	8	2	0.8	0.000577993	8.05185e-05	ASD-DH
SYNGAP1	44	11	0.8	0.00317896	0.000442852	ASD-DH
ZBTB18	4	1	0.8	0.000288996	4.02593e-05	ASD-DH
ZBTB34	4	1	0.8	0.000288996	4.02593e-05	ASD-DH
DYRK1A	32	9	0.780488	0.00231197	0.000362333	ASD-DH
CNOT3	14	4	0.777778	0.00101149	0.000161037	ASD-DH
CSNK2A1	7	2	0.777778	0.000505744	8.05185e-05	ASD-DH
KCNB1	7	2	0.777778	0.000505744	8.05185e-05	ASD-DH
TUBB2A	7	2	0.777778	0.000505744	8.05185e-05	ASD-DH
WDR26	7	2	0.777778	0.000505744	8.05185e-05	ASD-DH
EHMT1	24	7	0.774194	0.00173398	0.000281815	ASD-DH
BCL11A	10	3	0.769231	0.000722491	0.000120778	ASD-DH
TCF20	20	6	0.769231	0.00144498	0.000241556	ASD-DH
CDK13	18	6	0.75	0.00130048	0.000241556	ASD-DH
CTCF	15	5	0.75	0.00108374	0.000201296	ASD-DH
FBXO11	6	2	0.75	0.000433495	8.05185e-05	ASD-DH
GNAO1	3	1	0.75	0.000216747	4.02593e-05	ASD-DH
KMT2D	9	3	0.75	0.000650242	0.000120778	ASD-DH
PPP2R5D	18	6	0.75	0.00130048	0.000241556	ASD-DH
PSMD12	3	1	0.75	0.000216747	4.02593e-05	ASD-DH
PTK2	3	1	0.75	0.000216747	4.02593e-05	ASD-DH
SKI	6	2	0.75	0.000433495	8.05185e-05	ASD-DH
YLPM1	6	2	0.75	0.000433495	8.05185e-05	ASD-DH
SCN2A	75	26	0.742574	0.00541868	0.00104674	ASD-DH
TCF4	17	6	0.73913	0.00122823	0.000241556	ASD-DH
ANKRD11	28	10	0.736842	0.00202298	0.000402593	ASD-DH
NSD1	11	4	0.733333	0.00079474	0.000161037	ASD-DH
EP300	16	6	0.727273	0.00115599	0.000241556	ASD-DH
PUF60	8	3	0.727273	0.000577993	0.000120778	ASD-DH
SLC6A1	8	3	0.727273	0.000577993	0.000120778	ASD-DH
ARID1A	5	2	0.714286	0.000361246	8.05185e-05	ASD-DH
MSL2	5	2	0.714286	0.000361246	8.05185e-05	ASD-DH
PACS1	5	2	0.714286	0.000361246	8.05185e-05	ASD-DH
PCLO	5	2	0.714286	0.000361246	8.05185e-05	ASD-DH
TM9SF4	5	2	0.714286	0.000361246	8.05185e-05	ASD-DH
YY1	5	2	0.714286	0.000361246	8.05185e-05	ASD-DH
ZNF644	5	2	0.714286	0.000361246	8.05185e-05	ASD-DH
ZNF865	5	2	0.714286	0.000361246	8.05185e-05	ASD-DH
DEAF1	12	5	0.705882	0.000866989	0.000201296	ASD-DH
ACTB	7	3	0.7	0.000505744	0.000120778	ASD-DH
CHD7	7	3	0.7	0.000505744	0.000120778	ASD-DH
GRIN2B	28	12	0.7	0.00202298	0.000483111	ASD-DH
MEF2C	14	6	0.7	0.00101149	0.000241556	ASD-DH
AUTS2	9	4	0.692308	0.000650242	0.000161037	ASD-DH
CACNA1A	9	4	0.692308	0.000650242	0.000161037	ASD-DH
SHANK3	64	29	0.688172	0.00462394	0.00116752	ASD-DH
PTEN	34	16	0.68	0.00245647	0.000644148	ASD-DH
FOXP1	21	10	0.677419	0.00151723	0.000402593	ASD-DH
ADGRB1	4	2	0.666667	0.000288996	8.05185e-05	ASD-DH
CAMK2A	4	2	0.666667	0.000288996	8.05185e-05	ASD-DH
DLG4	12	6	0.666667	0.000866989	0.000241556	ASD-DH
FBXW11	4	2	0.666667	0.000288996	8.05185e-05	ASD-DH
GRIK3	2	1	0.666667	0.000144498	4.02593e-05	ASD-DH
GRIN1	6	3	0.666667	0.000433495	0.000120778	ASD-DH
HSF2	2	1	0.666667	0.000144498	4.02593e-05	ASD-DH
IRF2BPL	6	3	0.666667	0.000433495	0.000120778	ASD-DH
KCNQ3	4	2	0.666667	0.000288996	8.05185e-05	ASD-DH
KMT2E	6	3	0.666667	0.000433495	0.000120778	ASD-DH
MYT1L	10	5	0.666667	0.000722491	0.000201296	ASD-DH
NFIB	4	2	0.666667	0.000288996	8.05185e-05	ASD-DH
NR2F1	4	2	0.666667	0.000288996	8.05185e-05	ASD-DH
PBX1	6	3	0.666667	0.000433495	0.000120778	ASD-DH
PPM1D	4	2	0.666667	0.000288996	8.05185e-05	ASD-DH
PPP2R1A	4	2	0.666667	0.000288996	8.05185e-05	ASD-DH
RAI1	8	4	0.666667	0.000577993	0.000161037	ASD-DH
SETD1B	6	3	0.666667	0.000433495	0.000120778	ASD-DH
SIN3A	6	3	0.666667	0.000433495	0.000120778	ASD-DH
TRAF7	4	2	0.666667	0.000288996	8.05185e-05	ASD-DH
TRIP12	10	5	0.666667	0.000722491	0.000201296	ASD-DH
USP7	4	2	0.666667	0.000288996	8.05185e-05	ASD-DH
WAC	12	6	0.666667	0.000866989	0.000241556	ASD-DH
DYNC1H1	25	13	0.657895	0.00180623	0.000523371	ASD-DH
SCN1A	9	5	0.642857	0.000650242	0.000201296	ASD-DL
TCF7L2	7	4	0.636364	0.000505744	0.000161037	ASD-DL
GRIA2	5	3	0.625	0.000361246	0.000120778	ASD-DL
KCNQ2	5	3	0.625	0.000361246	0.000120778	ASD-DL
PHF21A	5	3	0.625	0.000361246	0.000120778	ASD-DL
SETD2	5	3	0.625	0.000361246	0.000120778	ASD-DL
SETD5	10	6	0.625	0.000722491	0.000241556	ASD-DL
NAA15	13	8	0.619048	0.000939238	0.000322074	ASD-DL
BRD4	3	2	0.6	0.000216747	8.05185e-05	ASD-DL
GABRB3	3	2	0.6	0.000216747	8.05185e-05	ASD-DL
KDM6B	18	12	0.6	0.00130048	0.000483111	ASD-DL
MAP1B	3	2	0.6	0.000216747	8.05185e-05	ASD-DL
MEIS2	3	2	0.6	0.000216747	8.05185e-05	ASD-DL
NBEA	6	4	0.6	0.000433495	0.000161037	ASD-DL
NR3C2	6	4	0.6	0.000433495	0.000161037	ASD-DL
PSMC5	3	2	0.6	0.000216747	8.05185e-05	ASD-DL
TAF4	3	2	0.6	0.000216747	8.05185e-05	ASD-DL
TLK2	15	10	0.6	0.00108374	0.000402593	ASD-DL
XPO1	3	2	0.6	0.000216747	8.05185e-05	ASD-DL
CHD2	27	19	0.586957	0.00195073	0.000764926	ASD-DL
AP2S1	4	3	0.571429	0.000288996	0.000120778	ASD-DL
ATAT1	4	3	0.571429	0.000288996	0.000120778	ASD-DL
POGZ	20	15	0.571429	0.00144498	0.000603889	ASD-DL
SPEN	8	6	0.571429	0.000577993	0.000241556	ASD-DL
TBR1	8	6	0.571429	0.000577993	0.000241556	ASD-DL
ZFHX3	4	3	0.571429	0.000288996	0.000120778	ASD-DL
ZNF536	4	3	0.571429	0.000288996	0.000120778	ASD-DL
NF1	13	10	0.565217	0.000939238	0.000402593	ASD-DL
PTPN11	5	4	0.555556	0.000361246	0.000161037	ASD-DL
QRICH1	5	4	0.555556	0.000361246	0.000161037	ASD-DL
SPTBN1	5	4	0.555556	0.000361246	0.000161037	ASD-DL
KCNMA1	6	5	0.545455	0.000433495	0.000201296	ASD-DL
SRCAP	8	7	0.533333	0.000577993	0.000281815	ASD-DL
BRD1	1	1	0.5	7.22491e-05	4.02593e-05	ASD-DL
CNOT1	5	5	0.5	0.000361246	0.000201296	ASD-DL
CSNK1E	3	3	0.5	0.000216747	0.000120778	ASD-DL
EMC7	2	2	0.5	0.000144498	8.05185e-05	ASD-DL
GABBR2	3	3	0.5	0.000216747	0.000120778	ASD-DL
GRIN2A	4	4	0.5	0.000288996	0.000161037	ASD-DL
GSK3B	2	2	0.5	0.000144498	8.05185e-05	ASD-DL
KCND3	3	3	0.5	0.000216747	0.000120778	ASD-DL
KMT5B	9	9	0.5	0.000650242	0.000362333	ASD-DL
MBD5	7	7	0.5	0.000505744	0.000281815	ASD-DL
MKX	1	1	0.5	7.22491e-05	4.02593e-05	ASD-DL
NACC1	2	2	0.5	0.000144498	8.05185e-05	ASD-DL
NSD2	3	3	0.5	0.000216747	0.000120778	ASD-DL
PPP3CA	6	6	0.5	0.000433495	0.000241556	ASD-DL
PRR12	3	3	0.5	0.000216747	0.000120778	ASD-DL
RANBP2	1	1	0.5	7.22491e-05	4.02593e-05	ASD-DL
RFX3	4	4	0.5	0.000288996	0.000161037	ASD-DL
SLTM	3	3	0.5	0.000216747	0.000120778	ASD-DL
SPPL3	1	1	0.5	7.22491e-05	4.02593e-05	ASD-DL
SYT1	2	2	0.5	0.000144498	8.05185e-05	ASD-DL
TRIM8	2	2	0.5	0.000144498	8.05185e-05	ASD-DL
TSC2	5	5	0.5	0.000361246	0.000201296	ASD-DL
ZBTB20	4	4	0.5	0.000288996	0.000161037	ASD-DL
ZNF292	6	6	0.5	0.000433495	0.000241556	ASD-DL
CHD8	29	33	0.467742	0.00209522	0.00132856	ASD-DL
MARK2	7	8	0.466667	0.000505744	0.000322074	ASD-DL
CLTC	6	7	0.461538	0.000433495	0.000281815	ASD-DL
DNMT3A	6	7	0.461538	0.000433495	0.000281815	ASD-DL
CIC	5	6	0.454545	0.000361246	0.000241556	ASD-DL
SHANK2	5	6	0.454545	0.000361246	0.000241556	ASD-DL
RORB	4	5	0.444444	0.000288996	0.000201296	ASD-DL
SETD1A	4	5	0.444444	0.000288996	0.000201296	ASD-DL
SMAD4	4	5	0.444444	0.000288996	0.000201296	ASD-DL
ZMYM2	4	5	0.444444	0.000288996	0.000201296	ASD-DL
SMARCA4	6	8	0.428571	0.000433495	0.000322074	ASD-DL
ASH1L	8	11	0.421053	0.000577993	0.000442852	ASD-DL
TANC2	5	7	0.416667	0.000361246	0.000281815	ASD-DL
ARF3	2	3	0.4	0.000144498	0.000120778	ASD-DL
ATP2B2	2	3	0.4	0.000144498	0.000120778	ASD-DL
CGREF1	2	3	0.4	0.000144498	0.000120778	ASD-DL
FBXW7	2	3	0.4	0.000144498	0.000120778	ASD-DL
MED13	4	6	0.4	0.000288996	0.000241556	ASD-DL
NCKAP1	2	3	0.4	0.000144498	0.000120778	ASD-DL
PHF12	2	3	0.4	0.000144498	0.000120778	ASD-DL
TCF12	4	6	0.4	0.000288996	0.000241556	ASD-DL
BRSK2	5	8	0.384615	0.000361246	0.000322074	ASD-DL
CUL3	5	8	0.384615	0.000361246	0.000322074	ASD-DL
DLL1	3	5	0.375	0.000216747	0.000201296	ASD-DL
RFX7	3	5	0.375	0.000216747	0.000201296	ASD-DL
ZMYND8	3	5	0.375	0.000216747	0.000201296	ASD-DL
WDFY3	4	7	0.363636	0.000288996	0.000281815	ASD-DL
TAOK1	5	9	0.357143	0.000361246	0.000362333	ASD-DA
NRXN1	7	13	0.35	0.000505744	0.000523371	ASD-DA
DSCAM	2	4	0.333333	0.000144498	0.000161037	ASD-DA
INTS6	1	2	0.333333	7.22491e-05	8.05185e-05	ASD-DA
ITSN1	2	4	0.333333	0.000144498	0.000161037	ASD-DA
LMTK3	2	4	0.333333	0.000144498	0.000161037	ASD-DA
LRRC4	1	2	0.333333	7.22491e-05	8.05185e-05	ASD-DA
MAPK8IP3	1	2	0.333333	7.22491e-05	8.05185e-05	ASD-DA
PHF2	1	2	0.333333	7.22491e-05	8.05185e-05	ASD-DA
PPP2CA	2	4	0.333333	0.000144498	0.000161037	ASD-DA
PTPRS	1	2	0.333333	7.22491e-05	8.05185e-05	ASD-DA
SCN8A	3	6	0.333333	0.000216747	0.000241556	ASD-DA
VEZF1	2	4	0.333333	0.000144498	0.000161037	ASD-DA
KMT2C	8	18	0.307692	0.000577993	0.000724667	ASD-DA
ANK2	3	7	0.3	0.000216747	0.000281815	ASD-DA
KDM5B	7	19	0.269231	0.000505744	0.000764926	ASD-DA
BCR	1	3	0.25	7.22491e-05	0.000120778	ASD-DA
CAPRIN1	1	3	0.25	7.22491e-05	0.000120778	ASD-DA
DIP2C	1	3	0.25	7.22491e-05	0.000120778	ASD-DA
GIGYF1	4	12	0.25	0.000288996	0.000483111	ASD-DA
KBTBD6	1	3	0.25	7.22491e-05	0.000120778	ASD-DA
MAP1A	1	3	0.25	7.22491e-05	0.000120778	ASD-DA
MTOR	1	3	0.25	7.22491e-05	0.000120778	ASD-DA
SCAF1	1	3	0.25	7.22491e-05	0.000120778	ASD-DA
TNRC6B	2	6	0.25	0.000144498	0.000241556	ASD-DA
ZBTB7A	1	3	0.25	7.22491e-05	0.000120778	ASD-DA
FOXP2	2	7	0.222222	0.000144498	0.000281815	ASD-DA
CELF4	1	4	0.2	7.22491e-05	0.000161037	ASD-DA
EP400	1	4	0.2	7.22491e-05	0.000161037	ASD-DA
GSE1	1	4	0.2	7.22491e-05	0.000161037	ASD-DA
JARID2	1	4	0.2	7.22491e-05	0.000161037	ASD-DA
LEMD3	1	4	0.2	7.22491e-05	0.000161037	ASD-DA
RALGAPB	1	4	0.2	7.22491e-05	0.000161037	ASD-DA
TLE3	1	4	0.2	7.22491e-05	0.000161037	ASD-DA
UBR5	2	9	0.181818	0.000144498	0.000362333	ASD-DA
PTPRT	1	5	0.166667	7.22491e-05	0.000201296	ASD-DA
BCAT1	0	5	0	0	0.000201296	ASD-DA
COL4A3BP	0	2	0	0	8.05185e-05	ASD-DA
EXT1	0	3	0	0	0.000120778	ASD-DA
GABRA4	0	5	0	0	0.000201296	ASD-DA
MAF	0	2	0	0	8.05185e-05	ASD-DA
NRXN3	0	2	0	0	8.05185e-05	ASD-DA
PLXNA1	0	1	0	0	4.02593e-05	ASD-DA
ZCCHC14	0	2	0	0	8.05185e-05	ASD-DA
BAZ2A	0	0	0	0	0	NA
DHDDS	0	0	0	0	0	NA
REV3L	0	0	0	0	0	NA
TOP3B	0	0	0	0	0	NA

### Sheet: B. lineage
group	cluster	label	z_ASD_DH	z_ASD_DL_DA	z_ASD_DA	p_ASD_DH	p_ASD_DL_DA	p_ASD_DA	fdr_ASD_DH	fdr_ASD_DL_DA	fdr_ASD_DA
ENlineage_22	22	IPC-EN	2.14083	2.04414	1.04352	0.020979	0.024975	0.141858	0.047952	0.035964	0.174595
ENlineage_3	3	EN-Newborn early_IPC-EN	3.06843	2.35137	1.13738	0.00499501	0.017982	0.120879	0.015984	0.0287712	0.161172
ENlineage_1	1	EN-Newborn mid	3.29795	1.37926	0.0186288	0.000999001	0.0899101	0.476523	0.011988	0.10656	0.517882
ENlineage_12	12	EN-Newborn late	3.18417	0.700122	-0.00569634	0.001998	0.227772	0.485515	0.011988	0.227772	0.517882
ENlineage_6	6	EN-L2_3-IT	1.9137	1.34928	-0.369535	0.037962	0.0989011	0.633367	0.0623377	0.10656	0.633367
ENlineage_10	10	EN-L2_3_4-IT	1.45848	2.65163	1.41743	0.0829171	0.003996	0.0849151	0.110556	0.0127872	0.148651
ENlineage_7	7	EN-L4-IT-V1	2.99028	3.12643	1.42158	0.002997	0.002997	0.0869131	0.011988	0.0127872	0.148651
ENlineage_2	2	EN-L4-IT	3.0996	3.43818	1.8016	0.002997	0.001998	0.040959	0.011988	0.0127872	0.131069
ENlineage_14	14	EN-L5-IT	2.6207	3.22381	1.75908	0.00899101	0.003996	0.0549451	0.023976	0.0127872	0.14652
INlineage_14	14	IN-dLGE-Immature	1.07213	3.89251	3.38123	0.12987	0.001998	0.000999001	0.150706	0.0127872	0.015984
INlineage_12	12	IN-CGE-Immature_IN-dLGE-Immature	2.09776	3.39026	2.10177	0.02997	0.00599401	0.02997	0.0599401	0.015984	0.11988
INlineage_10	10	IN-CGE-LAMP5	0.740481	2.40103	1.30419	0.210789	0.015984	0.103896	0.210789	0.028416	0.151122
INlineage_3	3	IN-MGE-Immature_IN-MGE-SST-upper	1.0874	2.88827	3.04804	0.131868	0.00799201	0.00599401	0.150706	0.015984	0.037296
INlineage_6	6	IN-MGE-Immature	0.984097	2.9631	3.14982	0.164835	0.00799201	0.00699301	0.175824	0.015984	0.037296
INlineage_1	1	IN-MGE-PV	1.65441	1.35293	1.38742	0.0529471	0.0999001	0.0929071	0.0770139	0.10656	0.148651
INlineage_5	5	IN-MGE-SST-upper	1.89216	2.02393	1.36963	0.038961	0.026973	0.0859141	0.0623377	0.035964	0.148651

### Sheet: C. age
trait	cell_group	cluster	line_label	age_group	n_cell	n_ctrl	assoc_mcp	assoc_mcz	fdr_joint	sig_label	alpha_val
ASD_DA	IN	14	IN-dLGE-Immature	Second_trimester	1793	1000	0.000999001	3.27432	0.042957	*	1
ASD_DA	EN	22	IPC-EN	First_trimester	3155	1000	0.03996	1.95823	0.126344	+	1
ASD_DA	EN	3	EN-Newborn early_IPC-EN	First_trimester	1962	1000	0.0499501	1.68435	0.126344	+	1
ASD_DA	EN	14	EN-L5-IT	Adolescence	2869	1000	0.041958	1.88172	0.126344	+	1
ASD_DA	EN	2	EN-L4-IT	Adolescence	1980	1000	0.024975	2.04347	0.0966534	+	1
ASD_DA	EN	2	EN-L4-IT	Third_trimester	210	1000	0.026973	2.03287	0.0966534	+	1
ASD_DA	IN	5	IN-MGE-SST-upper	Third_trimester	227	1000	0.018981	2.40527	0.0966534	+	1
ASD_DA	IN	1	IN-MGE-PV	Second_trimester	518	1000	0.0489511	1.81886	0.126344	+	1
ASD_DA	IN	3	IN-MGE-Immature_IN-MGE-SST-upper	First_trimester	383	1000	0.013986	2.67986	0.0859141	+	1
ASD_DA	IN	3	IN-MGE-Immature_IN-MGE-SST-upper	Second_trimester	1892	1000	0.00599401	3.11648	0.0715951	+	1
ASD_DA	IN	3	IN-MGE-Immature_IN-MGE-SST-upper	Third_trimester	528	1000	0.00899101	2.87521	0.0715951	+	1
ASD_DA	IN	6	IN-MGE-Immature	First_trimester	249	1000	0.00999001	2.9169	0.0715951	+	1
ASD_DA	IN	6	IN-MGE-Immature	Second_trimester	1536	1000	0.00599401	3.15442	0.0715951	+	1
ASD_DA	IN	14	IN-dLGE-Immature	First_trimester	419	1000	0.00799201	3.14228	0.0715951	+	1
ASD_DA	IN	12	IN-CGE-Immature_IN-dLGE-Immature	First_trimester	173	1000	0.020979	2.57835	0.0966534	+	1
ASD_DA	IN	12	IN-CGE-Immature_IN-dLGE-Immature	Second_trimester	1453	1000	0.0499501	1.88623	0.126344	+	1
ASD_DA	IN	12	IN-CGE-Immature_IN-dLGE-Immature	Third_trimester	652	1000	0.026973	2.16334	0.0966534	+	1
ASD_DA	EN	22	IPC-EN	Second_trimester	3810	1000	0.344655	0.35401	0.423434		0.25
ASD_DA	EN	1	EN-Newborn mid	First_trimester	1435	1000	0.426573	0.163639	0.495747		0.25
ASD_DA	EN	1	EN-Newborn mid	Second_trimester	5923	1000	0.472527	0.0602952	0.520992		0.25
ASD_DA	EN	12	EN-Newborn late	Infancy	389	1000	0.785215	-0.803444	0.823518		0.25
ASD_DA	EN	12	EN-Newborn late	Second_trimester	5129	1000	0.404595	0.206903	0.483267		0.25
ASD_DA	EN	12	EN-Newborn late	Third_trimester	480	1000	0.933067	-1.4607	0.955283		0.25
ASD_DA	EN	3	EN-Newborn early_IPC-EN	Second_trimester	3504	1000	0.251748	0.644826	0.328036		0.25
ASD_DA	EN	14	EN-L5-IT	Infancy	1041	1000	0.151848	0.956135	0.217649		0.25
ASD_DA	EN	7	EN-L4-IT-V1	Adolescence	3058	1000	0.127872	1.18605	0.196375		0.25
ASD_DA	EN	7	EN-L4-IT-V1	Infancy	2918	1000	0.0749251	1.53271	0.155464		0.25
ASD_DA	EN	2	EN-L4-IT	Infancy	2804	1000	0.114885	1.18699	0.190002		0.25
ASD_DA	EN	6	EN-L2_3-IT	Adolescence	3973	1000	0.472527	0.0174088	0.520992		0.25
ASD_DA	EN	6	EN-L2_3-IT	Infancy	3520	1000	0.771229	-0.709431	0.823518		0.25
ASD_DA	EN	6	EN-L2_3-IT	Third_trimester	237	1000	0.998002	-2.77916	0.998002		0.25
ASD_DA	EN	10	EN-L2_3_4-IT	Adolescence	2971	1000	0.0899101	1.36064	0.168093		0.25
ASD_DA	EN	10	EN-L2_3_4-IT	Infancy	4650	1000	0.0999001	1.28002	0.171828		0.25
ASD_DA	IN	5	IN-MGE-SST-upper	Adolescence	1148	1000	0.147852	0.994117	0.217649		0.25
ASD_DA	IN	5	IN-MGE-SST-upper	Infancy	1419	1000	0.0869131	1.35072	0.168093		0.25
ASD_DA	IN	1	IN-MGE-PV	Adolescence	192	1000	0.311688	0.449673	0.394194		0.25
ASD_DA	IN	1	IN-MGE-PV	Infancy	1283	1000	0.202797	0.799072	0.272509		0.25
ASD_DA	IN	1	IN-MGE-PV	Third_trimester	661	1000	0.0759241	1.53533	0.155464		0.25
ASD_DA	IN	3	IN-MGE-Immature_IN-MGE-SST-upper	Infancy	280	1000	0.0739261	1.44099	0.155464		0.25
ASD_DA	IN	10	IN-CGE-LAMP5	Adolescence	973	1000	0.0969031	1.35598	0.171828		0.25
ASD_DA	IN	10	IN-CGE-LAMP5	Infancy	1296	1000	0.120879	1.16799	0.192511		0.25
ASD_DA	IN	10	IN-CGE-LAMP5	Third_trimester	311	1000	0.0729271	1.55606	0.155464		0.25
ASD_DA	IN	12	IN-CGE-Immature_IN-dLGE-Immature	Infancy	279	1000	0.195804	0.870415	0.271599		0.25
ASD_DH	EN	22	IPC-EN	First_trimester	3155	1000	0.001998	3.74844	0.0245469	*	1
ASD_DH	EN	1	EN-Newborn mid	First_trimester	1435	1000	0.003996	3.21771	0.0245469	*	1
ASD_DH	EN	1	EN-Newborn mid	Second_trimester	5923	1000	0.003996	2.831	0.0245469	*	1
ASD_DH	EN	12	EN-Newborn late	Infancy	389	1000	0.010989	2.51339	0.0363483	*	1
ASD_DH	EN	12	EN-Newborn late	Second_trimester	5129	1000	0.000999001	3.14911	0.0245469	*	1
ASD_DH	EN	12	EN-Newborn late	Third_trimester	480	1000	0.012987	2.47617	0.0372294	*	1
ASD_DH	EN	3	EN-Newborn early_IPC-EN	First_trimester	1962	1000	0.001998	3.59194	0.0245469	*	1
ASD_DH	EN	14	EN-L5-IT	Adolescence	2869	1000	0.018981	2.2472	0.0480108	*	1
ASD_DH	EN	14	EN-L5-IT	Infancy	1041	1000	0.00699301	2.60446	0.0250583	*	1
ASD_DH	EN	7	EN-L4-IT-V1	Adolescence	3058	1000	0.00699301	2.61257	0.0250583	*	1
ASD_DH	EN	7	EN-L4-IT-V1	Infancy	2918	1000	0.003996	3.13775	0.0245469	*	1
ASD_DH	EN	2	EN-L4-IT	Adolescence	1980	1000	0.014985	2.26241	0.0402722	*	1
ASD_DH	EN	2	EN-L4-IT	Infancy	2804	1000	0.002997	3.32301	0.0245469	*	1
ASD_DH	EN	2	EN-L4-IT	Third_trimester	210	1000	0.011988	2.18667	0.0368203	*	1
ASD_DH	EN	6	EN-L2_3-IT	Infancy	3520	1000	0.00599401	2.84442	0.0250583	*	1
ASD_DH	IN	3	IN-MGE-Immature_IN-MGE-SST-upper	Infancy	280	1000	0.00499501	2.81268	0.0250583	*	1
ASD_DH	IN	12	IN-CGE-Immature_IN-dLGE-Immature	Third_trimester	652	1000	0.00599401	3.05715	0.0250583	*	1
ASD_DH	EN	3	EN-Newborn early_IPC-EN	Second_trimester	3504	1000	0.042957	1.85439	0.0879597	+	1
ASD_DH	EN	10	EN-L2_3_4-IT	Infancy	4650	1000	0.042957	1.71486	0.0879597	+	1
ASD_DH	IN	5	IN-MGE-SST-upper	Adolescence	1148	1000	0.041958	1.8172	0.0879597	+	1
ASD_DH	IN	5	IN-MGE-SST-upper	Infancy	1419	1000	0.025974	1.97121	0.0620491	+	1
ASD_DH	IN	12	IN-CGE-Immature_IN-dLGE-Immature	First_trimester	173	1000	0.0489511	1.77498	0.0952526	+	1
ASD_DH	EN	22	IPC-EN	Second_trimester	3810	1000	0.252747	0.589099	0.27867		0.25
ASD_DH	EN	6	EN-L2_3-IT	Adolescence	3973	1000	0.166833	0.956265	0.224182		0.25
ASD_DH	EN	6	EN-L2_3-IT	Third_trimester	237	1000	0.203796	0.833514	0.236844		0.25
ASD_DH	EN	10	EN-L2_3_4-IT	Adolescence	2971	1000	0.186813	0.858507	0.23565		0.25
ASD_DH	IN	5	IN-MGE-SST-upper	Third_trimester	227	1000	0.465534	0.0233354	0.476619		0.25
ASD_DH	IN	1	IN-MGE-PV	Adolescence	192	1000	0.0659341	1.62821	0.118132		0.25
ASD_DH	IN	1	IN-MGE-PV	Infancy	1283	1000	0.0509491	1.70362	0.0952526		0.25
ASD_DH	IN	1	IN-MGE-PV	Second_trimester	518	1000	0.187812	0.869355	0.23565		0.25
ASD_DH	IN	1	IN-MGE-PV	Third_trimester	661	1000	0.128871	1.16938	0.191085		0.25
ASD_DH	IN	3	IN-MGE-Immature_IN-MGE-SST-upper	First_trimester	383	1000	0.191808	0.920362	0.23565		0.25
ASD_DH	IN	3	IN-MGE-Immature_IN-MGE-SST-upper	Second_trimester	1892	1000	0.394605	0.196362	0.413854		0.25
ASD_DH	IN	3	IN-MGE-Immature_IN-MGE-SST-upper	Third_trimester	528	1000	0.100899	1.27388	0.156486		0.25
ASD_DH	IN	6	IN-MGE-Immature	First_trimester	249	1000	0.0869131	1.42409	0.143741		0.25
ASD_DH	IN	6	IN-MGE-Immature	Second_trimester	1536	1000	0.203796	0.831322	0.236844		0.25
ASD_DH	IN	14	IN-dLGE-Immature	First_trimester	419	1000	0.146853	1.08078	0.21049		0.25
ASD_DH	IN	14	IN-dLGE-Immature	Second_trimester	1793	1000	0.240759	0.639859	0.272438		0.25
ASD_DH	IN	10	IN-CGE-LAMP5	Adolescence	973	1000	0.155844	0.983269	0.216171		0.25
ASD_DH	IN	10	IN-CGE-LAMP5	Infancy	1296	1000	0.275724	0.571316	0.296404		0.25
ASD_DH	IN	10	IN-CGE-LAMP5	Third_trimester	311	1000	0.521479	-0.0895205	0.521479		0.25
ASD_DH	IN	12	IN-CGE-Immature_IN-dLGE-Immature	Infancy	279	1000	0.0869131	1.42292	0.143741		0.25
ASD_DH	IN	12	IN-CGE-Immature_IN-dLGE-Immature	Second_trimester	1453	1000	0.101898	1.36816	0.156486		0.25
ASD_DL_DA	EN	22	IPC-EN	First_trimester	3155	1000	0.00799201	2.79874	0.0312415	*	1
ASD_DL_DA	EN	3	EN-Newborn early_IPC-EN	First_trimester	1962	1000	0.011988	2.48616	0.0322178	*	1
ASD_DL_DA	EN	14	EN-L5-IT	Adolescence	2869	1000	0.002997	3.27614	0.0184102	*	1
ASD_DL_DA	EN	7	EN-L4-IT-V1	Adolescence	3058	1000	0.002997	2.97515	0.0184102	*	1
ASD_DL_DA	EN	7	EN-L4-IT-V1	Infancy	2918	1000	0.001998	2.88588	0.0184102	*	1
ASD_DL_DA	EN	2	EN-L4-IT	Adolescence	1980	1000	0.000999001	3.87613	0.0184102	*	1
ASD_DL_DA	EN	10	EN-L2_3_4-IT	Adolescence	2971	1000	0.00699301	2.72667	0.0312415	*	1
ASD_DL_DA	IN	5	IN-MGE-SST-upper	Third_trimester	227	1000	0.010989	2.48441	0.0315018	*	1
ASD_DL_DA	IN	3	IN-MGE-Immature_IN-MGE-SST-upper	Second_trimester	1892	1000	0.00999001	2.65895	0.0315018	*	1
ASD_DL_DA	IN	3	IN-MGE-Immature_IN-MGE-SST-upper	Third_trimester	528	1000	0.003996	3.45821	0.0214785	*	1
ASD_DL_DA	IN	6	IN-MGE-Immature	Second_trimester	1536	1000	0.00799201	2.96589	0.0312415	*	1
ASD_DL_DA	IN	14	IN-dLGE-Immature	First_trimester	419	1000	0.002997	3.45566	0.0184102	*	1
ASD_DL_DA	IN	14	IN-dLGE-Immature	Second_trimester	1793	1000	0.002997	3.62824	0.0184102	*	1
ASD_DL_DA	IN	10	IN-CGE-LAMP5	Infancy	1296	1000	0.014985	2.32809	0.0379033	*	1
ASD_DL_DA	IN	10	IN-CGE-LAMP5	Third_trimester	311	1000	0.00899101	2.8067	0.0315018	*	1
ASD_DL_DA	IN	12	IN-CGE-Immature_IN-dLGE-Immature	First_trimester	173	1000	0.010989	2.97558	0.0315018	*	1
ASD_DL_DA	IN	12	IN-CGE-Immature_IN-dLGE-Immature	Second_trimester	1453	1000	0.015984	2.62836	0.038184	*	1
ASD_DL_DA	IN	12	IN-CGE-Immature_IN-dLGE-Immature	Third_trimester	652	1000	0.000999001	4.05708	0.0184102	*	1
ASD_DL_DA	EN	3	EN-Newborn early_IPC-EN	Second_trimester	3504	1000	0.042957	1.86897	0.0636949	+	1
ASD_DL_DA	EN	14	EN-L5-IT	Infancy	1041	1000	0.034965	1.85685	0.0626457	+	1
ASD_DL_DA	EN	2	EN-L4-IT	Infancy	2804	1000	0.040959	1.89275	0.0636949	+	1
ASD_DL_DA	EN	10	EN-L2_3_4-IT	Infancy	4650	1000	0.036963	1.86325	0.0627834	+	1
ASD_DL_DA	IN	5	IN-MGE-SST-upper	Infancy	1419	1000	0.028971	2.02508	0.0585778	+	1
ASD_DL_DA	IN	1	IN-MGE-PV	Second_trimester	518	1000	0.026973	2.11346	0.0585778	+	1
ASD_DL_DA	IN	3	IN-MGE-Immature_IN-MGE-SST-upper	First_trimester	383	1000	0.028971	2.09704	0.0585778	+	1
ASD_DL_DA	IN	3	IN-MGE-Immature_IN-MGE-SST-upper	Infancy	280	1000	0.041958	1.72019	0.0636949	+	1
ASD_DL_DA	IN	6	IN-MGE-Immature	First_trimester	249	1000	0.031968	2.15933	0.0597663	+	1
ASD_DL_DA	IN	10	IN-CGE-LAMP5	Adolescence	973	1000	0.02997	1.9821	0.0585778	+	1
ASD_DL_DA	IN	12	IN-CGE-Immature_IN-dLGE-Immature	Infancy	279	1000	0.037962	1.90575	0.0627834	+	1
ASD_DL_DA	EN	22	IPC-EN	Second_trimester	3810	1000	0.103896	1.27055	0.131398		0.25
ASD_DL_DA	EN	1	EN-Newborn mid	First_trimester	1435	1000	0.194805	0.82854	0.226395		0.25
ASD_DL_DA	EN	1	EN-Newborn mid	Second_trimester	5923	1000	0.0739261	1.48559	0.0963279		0.25
ASD_DL_DA	EN	12	EN-Newborn late	Infancy	389	1000	0.2997	0.538528	0.31432		0.25
ASD_DL_DA	EN	12	EN-Newborn late	Second_trimester	5129	1000	0.240759	0.673831	0.264186		0.25
ASD_DL_DA	EN	12	EN-Newborn late	Third_trimester	480	1000	0.17982	0.921002	0.214785		0.25
ASD_DL_DA	EN	2	EN-L4-IT	Third_trimester	210	1000	0.12987	1.12539	0.159555		0.25
ASD_DL_DA	EN	6	EN-L2_3-IT	Adolescence	3973	1000	0.0559441	1.69737	0.0801865		0.25
ASD_DL_DA	EN	6	EN-L2_3-IT	Infancy	3520	1000	0.323676	0.418903	0.331383		0.25
ASD_DL_DA	EN	6	EN-L2_3-IT	Third_trimester	237	1000	0.883117	-1.17512	0.883117		0.25
ASD_DL_DA	IN	5	IN-MGE-SST-upper	Adolescence	1148	1000	0.0639361	1.54267	0.0859141		0.25
ASD_DL_DA	IN	1	IN-MGE-PV	Adolescence	192	1000	0.245754	0.672181	0.264186		0.25
ASD_DL_DA	IN	1	IN-MGE-PV	Infancy	1283	1000	0.217782	0.759245	0.246438		0.25
ASD_DL_DA	IN	1	IN-MGE-PV	Third_trimester	661	1000	0.0609391	1.74615	0.0845284		0.25
