## Supplemental Table 15 for "Autism genes converge on three functional programs organized by neuronal subclass, developmental timing, and cortical patterning"

### Sheet: A. gene_factor_mapping
Gene	Factor 2 (GZ)?	Loading (GZ)	Factor 3 (CP)?	Loading (CP)	Factor 5 (TH)?	Loading (TH)	Assigned Region	Assignment Reason	Robust Expression
ACTB	No		No		No		Not in any factor
ACTG1	No		No		No		Not in any factor
ADGRB1	No		No		No		Not in any factor
ADNP	Yes	0.35	No		Yes	0.35	Excluded (tie)	Equal loading ≥2 factors — removed	Yes
AHDC1	No		No		Yes	0.41	Thalamus	Unique member	Yes
ANK2	No		No		Yes	0.51	Thalamus	Unique member	Yes
ANKRD11	Yes	0.36	No		No		Germinal Zones	Unique member	No
AP2S1	No		No		Yes	0.5	Thalamus	Unique member	Yes
ARF3	No		No		No		Not in any factor
ARID1A	No		No		No		Not in any factor
ARID1B	No		No		Yes	0.49	Thalamus	Unique member	Yes
ASH1L	No		No		Yes	0.35	Thalamus	Unique member	Yes
ASXL3	No		Yes	0.36	Yes	0.45	Thalamus	Highest loading (0.45)	Yes
ATAT1	No		No		No		Not in any factor
ATP2B2	No		No		Yes	0.37	Thalamus	Unique member	No
AUTS2	No		No		Yes	0.42	Thalamus	Unique member	Yes
BAZ2A	No		No		No		Not in any factor
BCAT1	No		No		No		Not in any factor
BCL11A	No		No		No		Not in any factor
BCR	No		No		No		Not in any factor
BRAF	No		No		No		Not in any factor
BRD1	No		No		No		Not in any factor
BRD4	No		No		No		Not in any factor
BRSK2	No		No		Yes	0.47	Thalamus	Unique member	Yes
CACNA1A	No		No		No		Not in any factor
CAMK2A	No		No		Yes	0.74	Thalamus	Unique member	No
CAMTA1	No		No		No		Not in any factor
CAPRIN1	Yes	0.33	No		Yes	0.37	Thalamus	Highest loading (0.37)	Yes
CDK13	Yes	0.47	No		No		Germinal Zones	Unique member	No
CELF4	No		No		No		Not in any factor
CGREF1	No		No		Yes	0.51	Thalamus	Unique member	No
CHAMP1	No		No		No		Not in any factor
CHD2	Yes	0.38	No		No		Germinal Zones	Unique member	Yes
CHD7	No		No		No		Not in any factor
CHD8	No		No		Yes	0.39	Thalamus	Unique member	No
CIC	No		No		No		Not in any factor
CLTC	No		No		No		Not in any factor
CNOT1	No		No		No		Not in any factor
CNOT3	No		No		No		Not in any factor
COL4A3BP	No		No		No		Not in any factor
CREBBP	Yes	0.41	No		No		Germinal Zones	Unique member	Yes
CSNK1E	No		No		Yes	0.38	Thalamus	Unique member	Yes
CSNK2A1	No		No		Yes	0.4	Thalamus	Unique member	Yes
CTCF	Yes	0.44	No		No		Germinal Zones	Unique member	No
CTNNB1	Yes	0.38	No		Yes	0.62	Thalamus	Highest loading (0.62)	Yes
CUL3	Yes	0.36	No		Yes	0.39	Thalamus	Highest loading (0.39)	Yes
CXXC1	No		No		No		Not in any factor
DEAF1	No		No		Yes	0.6	Thalamus	Unique member	Yes
DHDDS	No		No		No		Not in any factor
DIP2C	No		No		Yes	0.37	Thalamus	Unique member	No
DLG4	No		No		Yes	0.49	Thalamus	Unique member	Yes
DLL1	Yes	1	No		No		Germinal Zones	Unique member	No
DNM1	No		No		No		Not in any factor
DNMT3A	Yes	0.39	No		Yes	0.44	Thalamus	Highest loading (0.44)	Yes
DSCAM	No		No		Yes	0.44	Thalamus	Unique member	No
DYNC1H1	No		No		Yes	0.46	Thalamus	Unique member	Yes
DYRK1A	No		No		Yes	0.38	Thalamus	Unique member	Yes
EBF3	Yes	0.37	No		Yes	0.63	Thalamus	Highest loading (0.63)	No
EEF1A2	No		No		No		Not in any factor
EFTUD2	No		No		Yes	0.36	Thalamus	Unique member	No
EGR3	No		No		No		Not in any factor
EHMT1	Yes	0.38	No		No		Germinal Zones	Unique member	Yes
EMC7	No		No		No		Not in any factor
EP300	No		No		No		Not in any factor
EP400	No		No		No		Not in any factor
EXT1	No		No		No		Not in any factor
FBXO11	No		No		Yes	0.37	Thalamus	Unique member	Yes
FBXW11	No		No		No		Not in any factor
FBXW7	No		No		No		Not in any factor
FOXG1	No		No		No		Not in any factor
FOXP1	No		No		No		Not in any factor		Yes
FOXP2	No		No		No		Not in any factor
GABBR2	No		No		Yes	0.64	Thalamus	Unique member	Yes
GABRA1	No		No		Yes	0.84	Thalamus	Unique member	No
GABRA4	No		No		No		Not in any factor
GABRB3	No		No		No		Not in any factor
GATAD2B	No		No		No		Not in any factor
GIGYF1	Yes	0.4	No		No		Germinal Zones	Unique member	Yes
GNAI1	No		No		No		Not in any factor
GNAO1	No		No		No		Not in any factor
GNB1	No		No		No		Not in any factor
GRIA2	No		No		Yes	0.52	Thalamus	Unique member	Yes
GRIK3	No		No		No		Not in any factor
GRIN1	No		No		No		Not in any factor
GRIN2A	No		No		No		Not in any factor
GRIN2B	No		No		Yes	0.51	Thalamus	Unique member	Yes
GSE1	No		No		No		Not in any factor
GSK3B	No		No		No		Not in any factor
HIST1H1E	No		No		No		Not in any factor
HIVEP2	No		No		No		Not in any factor
HNRNPD	Yes	0.76	No		No		Germinal Zones	Unique member	Yes
HNRNPU	No		No		No		Not in any factor
HSF2	No		No		No		Not in any factor
INTS6	No		No		No		Not in any factor
IRF2BPL	No		No		Yes	0.38	Thalamus	Unique member	Yes
ITSN1	No		No		Yes	0.36	Thalamus	Unique member	No
JARID2	No		No		No		Not in any factor
KANSL1	No		No		No		Not in any factor
KBTBD6	No		No		No		Not in any factor
KCNA2	No		No		No		Not in any factor
KCNB1	No		No		Yes	0.46	Thalamus	Unique member	No
KCND3	No		No		No		Not in any factor
KCNMA1	No		No		Yes	0.54	Thalamus	Unique member	Yes
KCNQ2	No		No		No		Not in any factor
KCNQ3	No		No		Yes	0.56	Thalamus	Unique member	Yes
KDM5B	No		No		No		Not in any factor
KDM6B	No		Yes	0.35	No		Cortical Plate	Unique member	Yes
KIF1A	No		No		No		Not in any factor
KMT2A	Yes	0.43	No		No		Germinal Zones	Unique member	Yes
KMT2C	Yes	0.51	No		No		Germinal Zones	Unique member	Yes
KMT2D	No		No		No		Not in any factor
KMT2E	No		No		No		Not in any factor
KMT5B	No		No		No		Not in any factor
LEMD3	No		No		No		Not in any factor
LMTK3	No		No		No		Not in any factor
LRRC4	No		No		No		Not in any factor
MAF	No		No		No		Not in any factor
MAGEL2	No		No		No		Not in any factor
MAP1A	No		No		No		Not in any factor
MAP1B	No		No		No		Not in any factor
MAPK8IP3	No		No		Yes	0.41	Thalamus	Unique member	No
MARK2	No		No		Yes	0.42	Thalamus	Unique member	No
MBD5	No		No		Yes	0.38	Thalamus	Unique member	No
MED13	Yes	0.4	No		No		Germinal Zones	Unique member	Yes
MED13L	No		Yes	0.36	No		Cortical Plate	Unique member	No
MEF2C	No		Yes	1	No		Cortical Plate	Unique member	Yes
MEIS2	Yes	0.65	No		No		Germinal Zones	Unique member	Yes
MKX	Yes	0.34	No		Yes	0.35	Thalamus	Highest loading (0.35)	No
MSL2	No		No		No		Not in any factor
MTOR	No		No		No		Not in any factor
MYT1L	No		Yes	0.39	Yes	0.35	Cortical Plate	Highest loading (0.39)	Yes
NAA15	No		No		Yes	0.37	Thalamus	Unique member	Yes
NACC1	No		No		Yes	0.43	Thalamus	Unique member	No
NBEA	No		No		No		Not in any factor
NCKAP1	No		No		Yes	0.42	Thalamus	Unique member	Yes
NF1	Yes	0.33	No		Yes	0.39	Thalamus	Highest loading (0.39)	Yes
NFIB	No		No		No		Not in any factor
NR2F1	No		No		No		Not in any factor
NR3C2	No		No		No		Not in any factor
NR4A2	No		Yes	0.36	No		Cortical Plate	Unique member	Yes
NRXN1	No		No		Yes	0.44	Thalamus	Unique member	Yes
NRXN3	Yes	0.36	No		Yes	0.54	Thalamus	Highest loading (0.54)	No
NSD1	No		No		No		Not in any factor
NSD2	No		No		No		Not in any factor
PACS1	No		No		Yes	0.46	Thalamus	Unique member	Yes
PBX1	No		No		No		Not in any factor
PCLO	No		No		No		Not in any factor
PHF12	No		No		No		Not in any factor
PHF2	Yes	0.36	No		No		Germinal Zones	Unique member	No
PHF21A	Yes	0.72	No		No		Germinal Zones	Unique member	Yes
PLXNA1	No		No		Yes	0.51	Thalamus	Unique member	No
POGZ	Yes	0.34	No		No		Germinal Zones	Unique member	Yes
POU3F3	No		No		No		Not in any factor
PPM1D	No		No		No		Not in any factor
PPP2CA	No		No		No		Not in any factor
PPP2R1A	No		No		No		Not in any factor
PPP2R5D	No		No		No		Not in any factor
PPP3CA	No		No		Yes	0.44	Thalamus	Unique member	Yes
PRR12	No		No		Yes	0.37	Thalamus	Unique member	Yes
PSMC5	No		No		No		Not in any factor
PSMD12	Yes	0.33	No		Yes	0.49	Thalamus	Highest loading (0.49)	Yes
PTCH1	No		No		No		Not in any factor
PTEN	No		No		Yes	0.41	Thalamus	Unique member	Yes
PTK2	No		No		No		Not in any factor
PTPN11	No		No		No		Not in any factor
PTPRS	No		No		No		Not in any factor
PTPRT	No		No		No		Not in any factor
PUF60	No		No		No		Not in any factor
QRICH1	No		No		No		Not in any factor
RAB14	No		No		No		Not in any factor
RAI1	No		No		Yes	0.44	Thalamus	Unique member	No
RALGAPB	No		No		Yes	0.4	Thalamus	Unique member	No
RANBP2	No		No		No		Not in any factor
REV3L	No		No		No		Not in any factor
RFX3	Yes	0.35	No		No		Germinal Zones	Unique member	Yes
RFX7	No		No		No		Not in any factor
RORB	No		Yes	0.5	No		Cortical Plate	Unique member	No
SATB2	No		Yes	0.75	No		Cortical Plate	Unique member	Yes
SCAF1	No		No		No		Not in any factor
SCN1A	No		No		Yes	0.69	Thalamus	Unique member	No
SCN2A	No		No		Yes	0.66	Thalamus	Unique member	Yes
SCN8A	No		No		No		Not in any factor
SETBP1	No		No		No		Not in any factor
SETD1A	No		No		No		Not in any factor
SETD1B	No		No		No		Not in any factor
SETD2	No		No		No		Not in any factor
SETD5	Yes	0.46	No		Yes	0.35	Germinal Zones	Highest loading (0.46)	Yes
SHANK2	No		No		Yes	0.61	Thalamus	Unique member	Yes
SHANK3	No		No		Yes	0.51	Thalamus	Unique member	No
SIN3A	Yes	0.47	No		No		Germinal Zones	Unique member	Yes
SKI	No		No		Yes	0.33	Thalamus	Unique member	No
SLC6A1	Yes	0.38	No		Yes	0.39	Thalamus	Highest loading (0.39)	No
SLTM	No		No		No		Not in any factor
SMAD4	No		No		No		Not in any factor
SMARCA2	No		No		No		Not in any factor
SMARCA4	No		No		No		Not in any factor
SMARCB1	No		No		No		Not in any factor
SON	No		No		No		Not in any factor
SOX11	No		No		No		Not in any factor
SOX5	No		No		No		Not in any factor
SPEN	Yes	0.57	No		No		Germinal Zones	Unique member	Yes
SPPL3	No		No		No		Not in any factor
SPTBN1	No		No		No		Not in any factor
SRCAP	No		No		No		Not in any factor
SRSF1	No		No		No		Not in any factor
STXBP1	No		No		Yes	0.57	Thalamus	Unique member	Yes
SYNCRIP	Yes	0.42	No		No		Germinal Zones	Unique member	Yes
SYNGAP1	No		No		Yes	0.42	Thalamus	Unique member	Yes
SYT1	No		No		Yes	0.62	Thalamus	Unique member	Yes
TAF4	Yes	0.38	No		No		Germinal Zones	Unique member	No
TANC2	No		No		No		Not in any factor
TAOK1	Yes	0.36	No		Yes	0.41	Thalamus	Highest loading (0.41)	Yes
TBL1XR1	Yes	0.36	No		No		Germinal Zones	Unique member	Yes
TBR1	No		No		No		Not in any factor		Yes
TCF12	No		No		No		Not in any factor
TCF20	No		No		Yes	0.36	Thalamus	Unique member	No
TCF4	Yes	0.63	Yes	0.37	No		Germinal Zones	Highest loading (0.63)	Yes
TCF7L2	No		No		Yes	0.75	Thalamus	Unique member	Yes
TLE3	Yes	0.5	Yes	0.5	No		Excluded (tie)	Equal loading ≥2 factors — removed	Yes
TLK2	Yes	0.46	No		Yes	0.35	Germinal Zones	Highest loading (0.46)	Yes
TM9SF4	No		No		No		Not in any factor
TNRC6B	No		No		No		Not in any factor
TOP3B	No		No		No		Not in any factor
TRAF7	No		No		No		Not in any factor
TRIM8	No		No		No		Not in any factor
TRIO	No		No		No		Not in any factor
TRIP12	Yes	0.43	No		Yes	0.37	Germinal Zones	Highest loading (0.43)	Yes
TSC2	No		No		No		Not in any factor
TUBB2A	No		No		No		Not in any factor
TUBB3	No		No		No		Not in any factor
UBR5	Yes	0.41	No		No		Germinal Zones	Unique member	Yes
USP7	No		No		No		Not in any factor
VEZF1	Yes	0.84	No		No		Germinal Zones	Unique member	Yes
WAC	Yes	0.36	No		Yes	0.36	Excluded (tie)	Equal loading ≥2 factors — removed	Yes
WDFY3	Yes	0.56	No		Yes	0.44	Germinal Zones	Highest loading (0.56)	Yes
WDR26	No		No		No		Not in any factor
XPO1	Yes	0.52	No		Yes	0.4	Germinal Zones	Highest loading (0.52)	Yes
YLPM1	No		No		No		Not in any factor
YWHAG	No		No		Yes	0.57	Thalamus	Unique member	Yes
YY1	No		No		No		Not in any factor
ZBTB18	No		No		No		Not in any factor
ZBTB20	Yes	1	No		No		Germinal Zones	Unique member	Yes
ZBTB34	No		No		No		Not in any factor
ZBTB7A	No		No		No		Not in any factor
ZCCHC14	No		No		No		Not in any factor
ZEB2	No		No		No		Not in any factor
ZFHX3	No		No		No		Not in any factor
ZMYM2	No		No		Yes	0.33	Thalamus	Unique member	Yes
ZMYND8	No		No		Yes	0.34	Thalamus	Unique member	Yes
ZNF292	Yes	0.39	No		Yes	0.33	Germinal Zones	Highest loading (0.39)	Yes
ZNF536	No		No		No		Not in any factor
ZNF644	No		No		No		Not in any factor
ZNF865	No		No		No		Not in any factor

### Sheet: B. O_E_ratio
cohort	region	n_genes	N	obs	exp	oe	ci_l	ci_h
ASD_DA_Proband	Cortical_Plate	5	24839	33	4.4124	7.47894	5.14816	10.5032
ASD_DA_Proband	Germinal_Zones	26	24839	188	32.0334	5.86887	5.05989	6.77041
ASD_DA_Proband	Thalamus	44	24839	318	45.8608	6.93403	6.19278	7.73959
ASD_D_Proband	Cortical_Plate	5	13841	74	2.4587	30.0971	23.6327	37.7842
ASD_D_Proband	Germinal_Zones	26	13841	284	17.8499	15.9104	14.1136	17.8726
ASD_D_Proband	Thalamus	44	13841	635	25.5549	24.8484	22.9531	26.8586
ASD_Proband	Cortical_Plate	5	38680	107	6.8711	15.5725	12.762	18.8177
ASD_Proband	Germinal_Zones	26	38680	472	49.8834	9.46207	8.6276	10.3555
ASD_Proband	Thalamus	44	38680	953	71.4157	13.3444	12.5105	14.2193
Sibling	Cortical_Plate	5	9567	2	1.6995	1.17683	0.14252	4.25112
Sibling	Germinal_Zones	26	9567	17	12.338	1.37786	0.802652	2.20608
Sibling	Thalamus	44	9567	12	17.6637	0.679358	0.351034	1.1867

### Sheet: C. Cohort_comparison
region	comparison	rel_rr	ci_l	ci_h	p	sig	p_fdr
Cortical Plate	ASD_Proband vs Sibling	13.2327	3.26708	53.5967	2.19492e-08	***	4.05216e-08
Cortical Plate	ASD_D_Proband vs ASD_DA_Proband	4.02427	2.66999	6.06546	3.67145e-12	***	9.79054e-12
Cortical Plate	ASD_D_Proband vs Sibling	25.5751	6.27838	104.181	7.52348e-15	***	2.25704e-14
Cortical Plate	ASD_DA_Proband vs Sibling	6.35521	1.525	26.4845	0.00200774	**	0.00301161
Germinal Zones	ASD_Proband vs Sibling	6.86723	4.23302	11.1407	1.2197e-26	***	4.18182e-26
Germinal Zones	ASD_D_Proband vs ASD_DA_Proband	2.71099	2.25473	3.25957	6.21329e-27	***	2.48531e-26
Germinal Zones	ASD_D_Proband vs Sibling	11.5472	7.07852	18.8371	2.08071e-44	***	1.24842e-43
Germinal Zones	ASD_DA_Proband vs Sibling	4.25942	2.59282	6.99728	6.77081e-12	***	1.62499e-11
Thalamus	ASD_Proband vs Sibling	19.6426	11.1157	34.7106	3.75314e-73	***	3.00251e-72
Thalamus	ASD_D_Proband vs ASD_DA_Proband	3.58355	3.13212	4.10006	4.05106e-83	***	4.86127e-82
Thalamus	ASD_D_Proband vs Sibling	36.5763	20.6618	64.7488	3.95994e-125	***	9.50386e-124
Thalamus	ASD_DA_Proband vs Sibling	10.2067	5.73551	18.1635	9.20667e-31	***	4.4192e-30

### Sheet: D. Region_comparison
cohort	comparison	rel_rr	ci_l	ci_h	p	sig	p_fdr
ASD_DA_Proband	Cortical Plate vs Germinal Zones	1.27434	0.880298	1.84475	0.214759	ns	0.245438
ASD_DA_Proband	Thalamus vs Germinal Zones	1.18149	0.986554	1.41495	0.0708486	ns	0.0944648
ASD_DA_Proband	Cortical Plate vs Thalamus	1.07858	0.753668	1.54357	0.637653	ns	0.665377
ASD_D_Proband	Cortical Plate vs Germinal Zones	1.89166	1.4647	2.44309	4.55195e-06	***	7.80335e-06
ASD_D_Proband	Thalamus vs Germinal Zones	1.56177	1.35785	1.79631	1.6629e-10	***	3.62814e-10
ASD_D_Proband	Cortical Plate vs Thalamus	1.21123	0.952072	1.54093	0.126396	ns	0.154358
ASD_Proband	Cortical Plate vs Germinal Zones	1.64578	1.33423	2.03007	9.83355e-06	***	1.57337e-05
ASD_Proband	Thalamus vs Germinal Zones	1.41031	1.263	1.57479	5.52085e-10	***	1.10417e-09
ASD_Proband	Cortical Plate vs Thalamus	1.16697	0.955593	1.42509	0.128632	ns	0.154358
Sibling	Cortical Plate vs Germinal Zones	0.854092	0.19733	3.69672	1	ns	1
Sibling	Thalamus vs Germinal Zones	0.493055	0.235484	1.03236	0.0607161	ns	0.0857168
Sibling	Cortical Plate vs Thalamus	1.73224	0.387698	7.73972	0.3514	ns	0.383346
