## Supplemental Table 18 for "Autism genes converge on three functional programs organized by neuronal subclass, developmental timing, and cortical patterning"

### Sheet: Sheet1
Mutation rates and contrasts of these rates for independent subsets of genes formed from major children of process of the synapse. In the upper triangle, the ratio of de novo rates in ASD cases (column gene set divided row gene set). In the lower triangle, p-values assuming a binomial distribution for mutations. Rightmost table, number of genes per set; number of de novo mutations identified in A…
	Pre	post	Sig	Org	Oth	Pre & Post	Pre & Sig	Pre & Org	Post & Sig	Post & Org	Sig & Org		No. genes	No. dn	Rate
Pre	–	0.61	0.58	0.72	0.6	2.26	1.28	1.68	0.72	1.4	2.29		209	427	2.04
Post	3.6× 10-8	–	0.95	1.17	0.99	3.7	2.11	2.76	1.19	2.3	3.76		135	168	1.24
Sig	1.3× 10-8	0.63	–	1.24	1.05	3.91	2.22	2.91	1.25	2.43	3.97		117	138	1.18
Org	1.3× 10-6	0.08	0.03	–	0.84	3.16	1.8	2.35	1.01	1.96	3.21		273	399	1.46
Oth	2.1× 10-7	0.93	0.72	0.09	–	3.73	2.12	2.78	1.2	2.32	3.79		111	137	1.23
Pre & Post	4.1× 10-21	3.1× 10-39	1.1× 10-38	1.2× 10-41	8.8× 10-36	–	0.57	0.74	0.32	0.62	1.02		39	180	4.62
Pre & Sig	0.26	9. 1× 10-4	4.6 × 10-4	8.0× 10-3	1.0× 10-3	0.01	–	1.3	0.56	1.08	1.77		8	21	2.63
Pre & Org	8.1× 10-6	1.1× 10-15	3.3× 10-16	1.2× 10-13	7.6× 10-15	0.02	0.28	–	0.43	0.83	1.36		25	86	3.44
Post & Sig	0.07	0.36	0.24	0.95	0.35	1.2× 10-10	0.03	1.6× 10-5	–	1.93	3.15		23	34	1.48
Post & Org	4.0× 10-3	9.1× 10-11	2.6× 10-11	7.9× 10-9	3.0× 10-10	2.3× 10-4	0.75	0.22	9.6× 10-4	–	1.63		30	86	2.87
Sig & Org	3.2× 10-24	3.2× 10-43	2.9× 10-42	1.6× 10-47	4.3× 10-39	0.89	0.01	0.02	4.8× 10-11	1.1× 10-4	–		45	211	4.69
